# Contractile perinuclear actomyosin network promotes peripheral and polar chromosome interaction with the mitotic spindle

**DOI:** 10.1101/2025.09.19.677380

**Authors:** Nooshin Sheidaei, John K. Eykelenboom, Zuojun Yue, Graeme Ball, Alexander J.R. Booth, Tomoyuki U. Tanaka

## Abstract

Chromosomes must efficiently and properly interact with the mitotic spindle during prometaphase for correct segregation in anaphase. Chromosomes at the nuclear periphery or behind the spindle poles interact less efficiently with the mitotic spindle, increasing the risk of missegregation. The mechanisms that mitigate such risks in unperturbed cells are unknown. An actomyosin network (PANEM) forms around the nucleus during prophase. While the myosin-II-dependent PANEM contraction immediately after nuclear envelope breakdown (NEBD) facilitates chromosome interaction with the mitotic spindle, the mechanism by which it does so remains unclear. Here, using human cell lines, we show that immediately after NEBD, PANEM contraction directly pushes chromosomes at the nuclear periphery or behind spindle poles toward the center of cells. Detailed tracking of kinetochore movements following light-induced activation of a myosin-II inhibitor reveals that this inward movement of chromosomes facilitates kinetochores’ initial interaction with spindle microtubules. It also promotes the onset of kinetochores’ congression towards the spindle mid-plane, but not congression itself once it starts. Thus, PANEM contraction ensures high-fidelity chromosome segregation by relocating chromosomes from unfavorable locations. Since some chromosomally unstable cancer cells fail to establish PANEM during early mitosis, the absence of PANEM may contribute to numerical chromosomal instability in these cells.

**Impact statement:** An actomyocin network (PANEM) forms around the nucleus in prophase, and its contraction repositions peripheral and polar chromosomes to facilitate their interaction with the mitotic spindle, ensuring their correct segregation.
