## Supplementary material for "Contractile perinuclear actomyosin network promotes peripheral and polar chromosome interaction with the mitotic spindle": Fig 3 source data 1

### Sheet: 01_09_21_DMSO2
Time relative to NEBD	Spindle pole 1			Spindle pole 2			KT1			KT2			KT3			KT4
	x	y	z	x	y	z	x	y	z	x	y	z	x	y	z	x	y	z
0	26.0622	17.2567	1.51324	9.72901	26.8916	1.10869	9.03997	16.5973	3.25503	26.6627	25.6195	2.80042	12.5226	29.5409	2.99783	22.3641	15.496	4.12235
0.5	26.0606	17.5736	1.59401	9.59852	26.995	1.31192	8.75769	17.0938	3.35281	26.3482	25.8045	2.96222	12.2167	30.065	3.03168	22.2568	15.669	4.1646
1	26.1968	18.1049	1.6628	9.61009	27.2047	1.40055	8.56394	17.9411	3.6125	25.8972	26.3956	3.04342	12.1025	30.1051	3.04902	22.0838	16.846	4.51355
1.5	25.8666	18.3664	1.54194	9.36376	26.9297	1.56274	8.60734	18.0605	3.78536	25.8972	26.1583	2.90822	11.8982	29.5807	3.6125	21.9607	16.9123	4.50464
2	25.7492	18.5924	1.55876	9.45497	26.6936	1.66089	8.75769	18.0902	3.83025	25.2093	25.9454	3.24925	12.2682	29.6559	3.84412	21.5221	17.6078	4.61815
2.5	25.5285	18.7464	1.67336	9.34559	26.7771	1.86857	8.53217	17.9642	4.04476	25.1667	26.3385	3.16309	13.0054	29.0545	3.90803	20.6816	18.2647	4.8875
3	25.4218	18.7978	1.87961	9.13729	27.359	1.81142	8.83286	18.1933	3.82285	24.6922	26.6987	3.50452	13.7348	29.5807	4.36529	20.375	18.9061	5.11476
3.5	25.5833	18.9012	2.10572	8.64159	27.5372	1.88976	9.35908	18.0648	3.93833	24.3186	26.4784	3.1244	14.0644	29.8814	4.13856	20.2361	18.9813	4.88436
4	25.4613	18.5522	2.33919	8.12016	27.9871	2.00052	9.35908	18.3725	4.38431	23.4179	26.6277	2.79103	13.6907	30.1821	4.42164	19.9886	18.7557	5.14371
4.5	25.0206	17.5457	2.7574	7.53797	27.3479	2.38993	8.60734	17.79	4.51243	23.4102	25.1173	2.6366	12.7419	28.1913	5.06817	19.366	17.4778	5.00239
5	24.6776	16.9163	2.90626	7.32517	26.8845	2.58448	8.68252	17.5838	4.5304	24.144	23.8316	1.9125	13.7168	27.8788	4.4625	17.9288	17.7887	5.69138
5.5	23.6737	16.4199	3.19943	7.3842	26.674	2.69177	8.15631	18.5159	4.61824	24.8575	22.6974	2.3375	13.1929	28.0036	4.14938	16.4939	17.8537	6.10804
6	22.8848	16.0695	2.85416	7.38217	26.9089	2.82742	7.85561	19.29	4.47182	24.7213	21.2365	2.45194	12.8755	28.0021	4.11214	15.731	18.0792	5.8055
6.5	22.2346	15.9371	3.02585	7.80563	27.6286	3.35859	7.92996	20.4038	3.6125	24.5257	20.6351	2.2675	13.5688	27.654	4.30957	15.5535	18.1239	5.7375
7	21.877	15.9205	3.78168	8.33775	28.169	3.25886	8.38183	20.8654	3.28189	24.2935	19.1316	3.14057	13.701	27.8517	4.65429	15.4481	17.9059	5.23874
7.5	21.2386	15.6022	4.33764	8.59377	28.501	3.4414	8.72916	20.9358	3.39651	23.5523	18.455	4.02058	14.3957	28.1194	4.30666	14.8467	18.0982	5.30613
8	20.5596	15.6689	4.82958	9.00477	28.7663	3.58133	8.87933	21.913	3.16448	22.842	17.4026	5.01535	14.9219	28.6225	4.41823	13.7191	18.5384	5.6136
8.5	20.0389	15.9099	5.09291	9.45743	28.4072	3.78265	9.00498	22.3641	3.23981	22.8363	16.5757	6.01434	15.6736	28.2413	4.4083	13.1497	18.6054	6.01934
9	19.9255	15.8687	5.26839	9.82068	27.8178	3.99814	8.88331	21.3868	3.1048	23.4402	16.0495	4.93094	15.9202	27.7014	4.25825	13.0061	18.2295	5.93024
9.5	19.757	15.6762	5.77367	10.4377	27.1732	3.91487	8.04443	21.5372	2.47933	22.3184	15.8992	5.77439	15.8848	27.4007	4.5768	12.8111	18.0792	6.04098
10	18.9575	15.2263	6.1625	10.8746	27.0234	4.09519	7.55492	22.1701	2.71695	21.5525	15.0723	6.01433	16.2118	27.1752	4.73309	12.548	17.8537	6.12202
10.5	19.0797	15.3826	6.1625	11.2906	26.8636	4.76227	8.27783	23.1158	2.90135	21.5859	15.7488	5.08276	16.8529	27.0248	6.05227
11	19.096	15.5485	6.1625	11.3013	26.9348	4.75701	9.28391	22.9345	2.45435	21.6201	15.8992	4.7974	17.2424	26.1227	6.07891
11.5	18.8558	15.7505	6.1625	11.3221	26.9548	4.76954	9.38522	23.3413	3.46735	20.7544	16.3502	4.44394	17.6997	25.7469	5.94106
12	18.6704	16.0347	6.1625	11.641	27.2816	4.48668	10.2393	22.4392	3.61346	20.3708	16.275	3.35889	17.6616	25.7469	6.06722
12.5	18.9879	16.4477	6.1625	12.0239	27.5429	4.56708	10.6673	21.9882	4.37969	20.3916	17.1771	2.57885	18.004	25.9348	6.00523
13	19.2338	16.9446	6.1625	11.856	27.4378	4.37021	10.938	21.5372	4.17985	19.7426	18.2295	3.05612
13.5	18.6645	16.9217	6.1625	12.4064	27.5817	4.36953	11.9504	21.3868	4.57593	19.8853	19.0564	2.47
14	18.6346	16.9971	6.1625	12.5543	27.7968	4.36787	11.7646	21.3995	4.52566	19.9604	19.4323	3.43943
14.5	18.5243	17.3898	6.1625	12.3947	27.7083	4.23201	11.7646	21.0137	4.33824	19.693	19.4323	3.08724
15	17.9186	16.8334	6.1625	12.1683	27.5	4.40987	11.8398	20.8561	4.25288	19.4613	19.9585	3.00819
15.5	18.1919	16.7412	6.1625	11.8719	27.1324	4.7278				19.6463	20.184	2.43832
16	18.3378	16.7521	6.1625	12.0596	27.0078	4.8108				19.3551	18.9813	3.11955
16.5	17.904	16.5372	6.1625	12.2207	27.0121	4.95567				18.1867	18.7557	4.13969
17	17.8421	16.5587	6.1625	12.1136	27.0192	5.12603				18.0797	20.1089	3.40316
17.5	18.2133	16.751	6.1625	12.0838	26.8932	5.26232				17.5502	21.0861	3.356
18	18.1414	17.0835	6.1625							17.432	21.8378	3.26692
18.5	17.9683	17.3238	5.31367							17.4007	22.0634	3.22821
19	18.6041	17.5787	6.1625
19.5	18.6962	17.892	6.1625
20	18.7766	18.2696	6.1625

### Sheet: 07_09_21_DMSO2
Time relative to NEBD	Spindle pole 1			Spindle pole 2			KT1			KT2			KT3
	x	y	z	x	y	z	x	y	z	x	y	z	x	y	z
0	21.7989	20.8708	2.3735	11.654	11.1505	2.67774	8.40605	21.8134	1.96913	19.9141	11.9961	3.27397	31.5028	23.1068	2.44846
0.5	21.6826	20.961	2.91066	12.2186	11.3158	2.78026	8.48145	21.8969	2.23506	20.1685	12.1498	3.23699	31.1815	23.1192	2.28139
1	21.7223	21.3518	3.3772	12.5595	11.9532	3.03296	8.68576	21.8591	2.02381	20.2949	12.4784	3.52798	31.0647	22.79	2.33314
1.5	22.072	22.3165	3.04352	12.7459	12.8078	3.2217	8.78058	22.2421	2.26278	19.9168	12.745	3.67562	30.6162	22.79	2.34415
2	22.4125	22.9652	2.45751	12.9794	13.9399	3.41375	9.17042	22.3878	2.03067	20.2505	14.9405	4.0375	30.4506	22.79	2.48195
2.5	22.9867	23.8345	2.51885	13.1136	14.8245	3.61882	10.1155	22.2937	2.32877	19.6303	16.4986	4.4625	29.5517	22.79	2.46344
3	23.4236	24.4808	2.34206	13.1315	15.3617	3.72601	10.5308	22.0088	2.72602	20.2046	17.5931	4.90446	28.8499	22.6197	2.51052
3.5	23.8344	24.8097	2.14289	13.378	15.6222	3.79106	11.4647	22.4535	2.81257	20.0997	18.3598	5.10684	28.617	23.0456	2.37259
4	24.5022	25.1621	2.21815	13.6017	15.6046	4.03789	13.0198	22.2789	3.65395	20.4026	18.9562	5.69248	28.2704	22.2789	2.44333
4.5	25.2158	25.2764	2.19886	13.9109	15.3362	4.02258	13.7302	25.0052	3.34325	19.7803	19.2118	5.42065	28.4657	21.2944	3.1875
5	26.0548	25.1223	2.22404	13.9747	15.3722	4.07565	13.8596	25.5163	4.04668	20.3203	19.9786	5.65128	28.1535	19.8984	3.6125
5.5	27.0431	24.9803	2.36433	14.2829	15.7333	4.29049	14.018	25.5163	4.21221	20.0629	19.6378	5.69304	27.3888	18.2142	3.6125
6	27.9207	25.309	2.51388	14.7785	15.6972	4.0222	13.7016	25.7719	4.17503	20.3048	19.8198	5.3125	27.769	17.7635	3.92281
6.5	28.7491	25.4646	2.48384	15.4561	15.5993	3.93583	13.6501	25.7719	4.2727	19.8934	19.1205	5.22196	28.2933	18.3598	3.91354
7	29.2161	26.2265	2.58165	15.8169	15.5211	3.88801	13.4513	24.4088	5.37245	21.2082	20.5749	4.88684	29.4319	19.8082	3.81728
7.5	29.2049	26.6126	2.6382	16.1647	15.0024	4.10551	13.9296	24.3079	4.57779	21.5828	19.8934	3.79515	28.5669	18.8524	3.1875
8	28.2362	27.5017	3.06639	16.8779	14.44	4.25245	13.5888	23.3236	5.69259	21.4943	19.6378	3.899	28.5578	19.0414	3.27722
8.5	27.1918	27.9207	3.13145	17.3162	14.564	4.44544	13.8455	22.3641	5.57527	21.5873	19.297	3.84786	28.1216	19.401	3.1875
9	26.4631	27.6689	3.47528	17.5059	14.4333	4.48404	13.4517	22.2582	4.4625	21.6823	18.9562	3.88811	28.5132	20.4045	3.00273
9.5	25.3721	27.7264	3.63689	17.8398	14.241	4.58835	13.3177	22.0233	4.52087	21.9081	18.6154	3.27652	28.1574	19.9584	2.86109
10	24.7487	27.3608	4.35587	17.98	13.9034	4.27165	13.1082	21.1713	5.13692	22.1366	18.2746	3.49503	27.987	19.6189	2.97849
10.5	23.1158	26.0506	5.02248	17.7404	12.6358	4.33537	12.624	18.7006	4.71999	22.0451	17.3968	3.1875	27.3055	19.1873	2.95936
11	21.5734	25.6666	5.7375	18.0152	12.057	4.13885	13.0742	16.4004	5.3125	22.2023	17.1671	3.36598	25.6867	21.773	4.58624
11.5	21.0983	25.2608	5.7375	17.5728	11.7235	4.22365	12.7356	17.1778	4.8875	21.8757	16.9967	3.14713	26.5248	19.723	5.32214
12	20.2009	25.0314	5.7375	17.4308	11.7391	4.52681	12.8521	17.6783	4.70265	22.182	17.4227	3.21544	24.141	18.7006	4.46114
12.5	19.7691	24.8354	5.7375	17.6419	11.8972	4.67678	12.9961	17.1671	4.74617	21.9381	17.5455	3.26609	24.5287	18.7858	5.0372
13	19.761	24.7577	5.7375	18.0498	11.6385	5.28085	13.3852	16.8263	5.59165	22.2574	17.8487	2.81599	24.3526	18.7006	5.41316
13.5	19.5513	24.3711	5.7375	17.6384	11.803	5.42737	13.1465	17.4227	5.04172	21.7851	17.4227	3.38996	23.9542	17.7635	5.54529
14	18.9794	24.1832	5.7375	17.3364	11.9785	5.4071	12.7337	17.9994	4.4625	22.3042	17.5931	3.75589	23.5568	18.6198	5.02275
14.5							12.4954	18.4778	4.4625	21.887	18.7858	3.46977	22.79	19.7931	5.30031

### Sheet: 10_12_21_DMSO1
Time relative to NEBD	Spindle pole 1			Spindle pole 2			KT4
	x	y	z	x	y	z	x	y	z
0	18.0515	14.9764	5.08048	21.7658	21.6825	6.12111	27.8166	16.6241	5.07235
0.5	18.5599	15.4283	5.35016	21.5522	21.4269	6.69416	27.8166	16.6459	4.82448
1	18.7895	15.797	5.28759	21.4269	21.7053	6.90181	27.6462	16.489	4.90793
1.5	19.0388	16.5331	4.87653	21.0861	21.9986	7.19393	27.8166	16.7393	5.13551
2	19.3341	16.6147	4.31375	20.9157	22.8532	7.0573	28.0722	17.0155	4.9034
2.5	19.5484	16.8751	3.97826	20.6601	23.4867	6.45039	26.7091	17.8904	4.5762
3	19.9759	16.7566	3.6863	20.7609	24.3236	6.28954	26.2831	18.1661	4.58718
3.5	20.1248	16.7186	3.60045	20.7942	24.92	5.55987	27.8166	18.9565	4.06246
4	20.2995	16.7466	3.28323	20.8061	25.6303	4.92727	27.9018	19.0044	3.56551
4.5	19.9898	16.7199	3.23058	21.1826	26.5743	4.72121	27.3054	18.525	3.31917
5	19.7639	16.5576	3.24997	21.9288	27.7097	4.53455	27.4758	19.3344	3.05201
5.5	19.6419	17.098	3.18762	22.6405	28.8741	4.62635	26.5387	19.732	3.4172
6	19.9375	17.1976	3.14151	23.1931	29.936	4.53647	27.6462	20.6298	3.38766
6.5	20.0863	17.4804	3.18906	23.8328	30.988	4.92092	28.1645	23.1308	3.59831
7	20.1829	18.0352	3.25947	24.5792	31.9806	5.44342	28.4768	24.9199	3.53224
7.5	21.3381	17.9415	3.77472	25.1755	32.5584	5.37991	29.4564	26.0275	3.77346
8	22.0046	18.5826	4.65718	25.8286	33.5248	4.78603	29.4875	27.4758	3.79615
8.5	22.5829	19.3002	5.8568	26.8108	34.036	4.53901	29.0946	27.8942	3.74188
9	24.1502	20.0934	6.08709	26.5833	34.2916	5.61127	28.839	28.2175	3.96568
9.5	24.4343	20.9022	6.13093	26.7091	34.5184	6.67757	28.413	28.8206	3.99208
10	24.657	21.6843	5.88689	26.9312	34.462	6.64791	28.4621	28.5834	3.90823
10.5	24.7796	22.5244	6.45427	26.5757	34.8027	6.66737
11	25.0213	22.9419	6.68849	27.2203	34.9066	7.29819
11.5	24.6471	23.5412	6.60895	27.1351	35.3389	7.58244
12	25.0145	23.7344	6.69851	26.5387	35.5915	7.82586
12.5	24.7603	23.943	6.87899	26.5387	35.6316	7.30864
13	24.8252	24.0987	7.35921	26.3683	35.5962	7.80117
13.5	24.4802	24.4536	7.41959	26.0275	35.8125	8.78628
14	24.1608	24.518	7.38674	26.1127	35.8344	8.87944
14.5	24.1898	24.4709	7.70299	25.8571	35.6227	9.13435
15	24.1125	24.6169	7.9479	26.1979	35.5843	8.81595
15.5	24.0049	25.0721	8.88284	25.6053	36.041	8.925
16	23.6798	25.4693	8.45158
16.5	23.6659	25.9661	8.36823
17	23.8466	26.0285	8.10909
17.5	23.6505	26.4868	8.27141
18	23.5469	27.0818	8.2933
18.5	23.6675	27.7585	8.11294
19	23.3561	28.2431	8.31982
19.5	23.1893	28.5858	8.40935
20	23.3104	29.0093	8.70077
20.5	23.3619	29.657	8.76877
21	23.1985	29.9902	9.05964
21.5	23.0756	30.0468	9.133
22	23.1732	30.1897	9.0344
22.5	23.2549	30.2875	9.17992
23	23.1201	30.4896	9.24452
23.5	22.8726	30.7239	9.57287
24	23.2527	31.1439	9.78273
24.5	22.8029	31.1014	9.88202
25	22.3396	31.3833	9.68651
25.5	22.6436	31.689	9.75256
26	22.5944	32.0026	9.80118
26.5	22.9151	32.1536	9.66833
27	23.1604	32.4229	9.53335

### Sheet: 14_09_21_DMSO1
Time relative to NEBD	Spindle pole 1			Spindle pole 2			KT1			KT2
	x	y	z	x	y	z	x	y	z	x	y	z
0	31.9832	35.8916	3.43723	24.2941	16.6181	5.35269	22.6395	34.2138	5.55374	35.1406	23.737	5.48128
0.5	32.4639	36.1885	3.25035	24.9539	17.6382	5.67558	22.91	34.7642	5.525	35.0897	25.2318	5.48079
1	31.8632	38.3849	3.12002	23.6484	24.6934	5.55051	22.7825	37.4439	5.55251	33.7995	31.1537	5.0977
1.5	31.1289	39.582	3.86739	22.4975	26.94	6.46673	22.7002	38.464	4.82971	33.1938	32.5938	5.62518
2	30.671	39.2449	4.82856	23.0382	27.2743	5.81783	22.7152	39.484	4.69566	34.0438	33.1242	5.73122
2.5	30.42	39.0317	4.84231	22.9464	27.1426	5.33945	22.8819	39.739	4.6178	34.8088	32.7913	5.45468
3	29.8861	38.5502	5.29202	23.2407	26.735	5.00357	24.2752	39.739	5.20241	35.1488	32.6805	5.52061
3.5	29.8781	38.1504	5.32897	23.1806	26.6183	4.68592	25.4906	39.654	5.27404	35.7439	32.4299	5.50865
4	30.3129	38.4661	5.12822	23.1592	26.6958	4.29697	24.6607	39.144	4.83945	34.1288	32.5968	5.08935
4.5	30.564	38.2488	5.31128	23.2012	26.5367	4.1148	25.2995	39.3643	4.675	33.6504	32.5987	5.13105
5	31.0799	38.2532	5.76199	23.3905	26.6291	3.90991	25.3537	38.719	5.045	32.9351	32.2587	5.56312
5.5	31.662	37.4259	6.28543	23.8291	26.6135	3.66038	25.2325	38.209	6.07419	32.6589	31.5787	5.01871
6	32.5813	37.1182	6.42835	23.3482	26.4753	3.8581	26.3053	38.039	6.14763	32.9388	30.7467	5.04645
6.5	32.6616	36.616	6.4418	23.2937	26.5653	3.85972	26.9569	37.8162	6.375	32.9388	30.8562	5.82728
7	32.862	36.451	6.375	22.8552	26.8821	4.54152	26.7726	37.8689	5.62924	33.0238	30.5333	4.98726
7.5	33.1088	36.7278	6.69797	22.5573	27.7321	4.22312	27.5128	37.96	5.525	32.7687	30.9578	4.56898
8	33.1938	36.297	7.03571	22.3881	28.8443	4.75172	28.1913	38.1258	5.525	32.2235	30.8228	4.675
8.5	32.8538	36.4265	7.30051	22.5163	29.7657	4.74712	27.7536	38.4828	4.74042	32.3437	31.3027	4.57813
9	32.7687	36.6346	8.66515	22.757	30.5752	4.34276	27.6686	38.7845	4.60993
9.5	32.4287	37.0037	7.8606	22.8915	31.3736	4.49375	27.8994	38.974	5.80728
10	32.3437	37.5058	8.54751	22.794	31.7031	4.17695	27.9236	38.7456	5.39101
10.5	32.4287	37.3872	8.2056	23.221	31.7298	4.72932
11	32.0246	37.5289	7.62895	23.233	31.906	5.00088
11.5	31.7487	37.4487	8.3355	22.9022	31.6862	5.61053
12	32.1737	37.6793	7.31097	22.6897	31.5884	5.525
12.5	32.2587	37.278	7.8894	22.7013	31.9255	6.37362
13	32.2587	37.3721	8.71276	22.4728	32.3315	6.2868
13.5	31.6841	37.7839	7.62167	22.1264	31.6637	6.7105
14	31.9869	37.1889	8.19536	21.8225	32.0887	7.10525
14.5	31.664	37.3589	7.84361	21.4597	32.3437	6.81019
15	32.1018	36.7639	7.87111	21.5273	33.1938	6.90604
15.5	31.8837	37.6139	8.46179	21.0671	33.5348	7.225
16	31.6349	38.039	7.45879	20.8505	34.2138	7.65988
16.5	31.7473	38.634	7.62936	20.6561	34.8938	8.08412
17	31.5474	38.974	9.17235	20.916	35.2068	7.225
17.5	31.4247	37.8689	7.7174	20.895	34.9788	7.63888
18	31.4973	38.2158	8.075	20.7288	34.8088	8.12646
18.5	31.7487	38.0982	8.40859	20.3892	34.7238	8.09474
19	31.4571	38.209	8.72117	21.0579	34.9788	6.73123
19.5	31.9187	38.2642	8.07813	20.5686	34.4688	8.37247
20	32.0887	37.4044	7.82895	20.1472	34.7428	9.775

### Sheet: 14_09_21_DMSO2
Time relative to NEBD	Spindle pole 1			Spindle pole 2			KT1			KT2
	x	y	z	x	y	z	x	y	z	x	y	z
0	27.7054	21.8255	2.44556	13.3953	22.9622	3.43648	18.0036	32.1617	4.3637	16.8159	17.9688	4.49198
0.5	27.031	21.9972	2.61359	13.8606	23.0886	3.52493	17.8514	32.5024	4.35689	17.301	18.1353	3.84678
1	27.0372	22.2917	2.5307	14.2583	23.7405	3.45667	18.3598	32.5933	5.48389	17.411	18.3647	3.67812
1.5	26.9639	22.2181	2.45917	14.5672	23.8455	3.34052	18.287	32.2468	6.11793	17.729	18.9245	3.95772
2	26.5562	22.4811	2.74672	14.7699	23.6768	3.55473	18.445	31.8718	6.2108	18.2536	18.39	3.1702
2.5	26.3167	22.3968	2.91969	15.0046	23.9604	3.64735	18.1828	30.4577	5.95966	17.6793	18.0503	2.93494
3	26.2079	21.9589	3.18838	14.8022	23.595	3.72498	17.6783	29.0361	5.31474	16.9769	16.9115	3.90291
3.5	26.1668	21.3291	3.47929	14.4435	23.1499	4.22888	17.3375	28.5985	5.34605	17.4238	16.8842	3.825
4	26.1531	21.0936	3.75275	14.1523	23.0561	4.0866	16.9967	28.535	4.79444	16.9967	16.1773	4.04403
4.5	26.0433	20.9655	4.14436	13.8133	22.7496	4.61134	16.2299	27.0737	3.86706	17.4227	15.6643	4.15022
5	25.476	20.6158	4.46398	13.5568	22.8346	4.73534	15.3397	25.0052	4.1892	17.6783	15.4024	4.28574
5.5	25.4192	19.3653	4.60685	13.6745	22.7101	5.0266	15.8371	25.0052	4.15597	17.7635	15.0358	4.47949
6	25.3158	19.1882	5.19092	13.5442	22.3197	5.06427	18.1974	24.92	4.30437	18.9324	14.4408	3.30509
6.5	24.8399	19.0251	5.67004	13.3489	21.9694	4.78869	19.3042	24.8348	3.96165	19.723	13.8793	3.14216
7	24.4027	18.6069	5.40068	13.4467	21.8671	5.01997	20.2244	25.0903	3.2999	19.8934	13.7892	3.7082
7.5	24.5737	18.3939	5.9229	13.5555	21.5398	5.64887				21.2129	14.0148	2.22314
8	24.7548	17.729	6.15008	13.69	20.751	5.97431				20.732	13.8444	2.53452
8.5	24.6491	17.3749	6.53891	13.962	20.4767	6.15903				22.3563	14.3556	2.51977
9	24.6047	16.9392	6.65721	14.117	20.0066	6.31125				22.5267	14.952	2.52402
9.5	24.6077	17.0988	6.48982	14.0078	19.4684	6.48338				22.2404	15.0372	2.40929
10	24.3633	16.9795	6.43673	14.0395	18.9425	6.35954				21.8688	14.8668	2.25346
10.5	23.9281	16.6982	6.89918	14.2023	18.8249	6.14889				22.35	14.3592	2.975
11	24.1219	16.8586	6.88571	14.0946	17.9919	6.28471				21.9602	14.0148	2.72449
11.5	23.8392	16.3605	7.52224	13.9288	17.4504	6.47394				22.6261	13.9212	2.975
12	23.5154	16.0587	8.04469	13.9318	17.5477	6.42477				23.1188	13.5792	3.825
12.5	23.3716	15.8392	8.32853	13.9966	17.2733	6.41137				22.8279	13.8827	5.525
13	23.2955	15.109	8.92831	13.8959	17.3977	6.49118				21.9886	13.587	5.525
13.5	23.4476	14.7517	9.09721	14.1309	17.9465	7.27827				21.8578	13.8505	5.525
14	23.2871	14.8002	9.13818	13.8617	18.2545	7.36545				21.8098	14.526	5.53203
14.5	22.8896	14.7652	9.52255	13.4921	18.4613	7.22505				21.7701	14.526	6.67066
15	22.7951	14.6772	9.75061	13.7108	18.5285	7.61006				21.8212	14.6112	6.68794
15.5	23.6187	14.8668	9.35791	13.5964	18.5342	7.60023				21.933	15.0372	7.07419
16	23.7357	15.2928	9.36216	12.8322	18.3598	6.99364				21.481	14.6964	6.29588
16.5	23.1442	14.8908	9.44937	13.1002	18.0965	7.64268				21.9484	14.6112	5.75841
17	23.5483	14.2704	8.82844	13.2584	17.9533	7.60839				21.4115	14.1852	5.66028
17.5	23.0326	13.4935	9.48413	13.1777	17.0608	7.5059				21.3734	13.3332	5.92769
18	23.4577	12.5335	9.28846	13.5322	16.8554	7.57951				21.4269	12.7027	6.06067
18.5	23.7193	12.0861	9.19003	13.6069	16.0984	7.85607				21.0504	12.9073	5.00463
19	23.5348	11.1475	8.73621	14.0183	15.3715	7.55733				20.5975	12.9925	5.26957
19.5	23.8906	10.5218	8.84238	13.8466	14.9795	7.89404				20.3992	12.3109	5.67111
20	23.4273	10.4553	9.53649	13.9975	15.0184	7.85622
20.5	22.9604	8.26505	9.61639	14.4833	15.0581	8.15489
21	23.033	8.81783	9.49153	14.1716	15.2808	7.885

### Sheet: 14_09_21_DMSO4
Time relative to NEBD	Spindle pole 1			Spindle pole 2			KT1			KT2			KT3			KT4
	x	y	z	x	y	z	x	y	z	x	y	z	x	y	z	x	y	z
0	16.38	28.4109	3.246	31.6933	21.8956	3.17444	23.4484	16.0774	4.63308	17.0816	34.0702	3.82262	20.7493	36.2117	4.70345	14.6551	21.7761	4.59947
0.5	16.7757	28.7421	3.16043	31.6362	21.7354	3.20628	23.4695	16.1965	4.5351	16.6356	33.7708	3.88556	20.3017	35.9924	4.76264	14.7896	22.089	4.61401
1	16.4621	28.5785	3.44601	31.1385	21.1919	3.25653	23.4742	16.1736	4.51697	16.6954	33.4626	3.89216	20.2754	35.9675	4.84785	15.2682	22.3377	4.6396
1.5	16.3367	28.3153	3.65686	30.6761	20.6461	3.30841	23.1408	16.1165	4.55679	17.0333	33.9766	4.62167	20.3984	36.1543	5.46799	15.8713	22.3833	4.73156
2	16.3722	28.237	3.73561	30.8113	20.1241	3.61632	23.1962	16.315	4.59041	17.5487	34.7842	4.70764	21.1125	36.3033	5.49006	16.3247	22.4561	4.69742
2.5	16.3385	28.6805	3.89677	30.8404	19.7383	3.69028	24.0966	16.1519	4.62152	17.4973	33.8231	4.79538	20.4666	35.6831	5.59649	16.4453	22.2918	4.67758
3	16.4564	28.6975	3.98509	31.2264	19.7709	3.79589	24.6008	16.0368	3.92703	17.501	33.0837	4.77957	19.2666	34.7929	5.61306	16.5576	21.9185	4.65842
3.5	16.7506	28.361	3.97797	31.5368	19.936	3.96964	25.7658	16.0152	3.83795	16.9391	32.8835	4.70674	18.3348	34.3593	5.56038	16.9283	21.8678	4.64564
4	16.9983	28.2596	3.91921	31.6379	20.5307	4.20237	26.983	17.0367	3.84986	16.1479	32.2339	4.68293	17.2368	34.0754	5.5112	16.4088	25.2751	4.675
4.5	17.4512	28.2028	3.9561	32.3218	21.1322	4.3942	26.681	17.4876	3.90946	15.7175	31.94	4.66652	16.7312	32.8729	4.74138	16.7411	25.9249	4.44349
5	17.6676	28.1145	4.03503	32.7383	21.7882	4.5601	27.9443	17.6914	3.73889	16.0393	31.1548	4.64413	16.6814	31.5515	5.4151	18.6154	24.6609	3.89939
5.5	17.5788	27.2152	3.91417	32.7825	21.601	4.71715	29.1746	17.1368	3.85591	15.4624	29.7345	4.64215	16.3842	30.0259	5.47052	20.3859	22.9604	3.78872
6	17.5967	26.429	4.20094	33.006	22.0289	4.59964	30.6281	18.996	4.74466	16.3917	28.267	4.64442	16.7151	29.1142	5.06336	20.635	22.1085	3.88774
6.5	17.4419	25.5602	4.14743	32.9513	22.3259	4.31888	31.1393	19.8069	4.56957	16.1327	28.0022	4.71034	17.2556	27.987	5.39261	21.3277	21.7677	3.87127
7	17.5201	25.4012	4.56384	32.8399	22.1671	4.42329	28.7538	19.944	4.37495	16.8971	27.6223	5.58202	17.4119	28.2426	5.59784	21.7827	21.4269	3.82743
7.5	17.6213	25.1079	4.52039	32.5949	21.9338	4.78537	27.7314	20.2647	4.52562	16.8488	27.4145	6.33007	17.4693	27.8594	5.525	21.2358	21.5973	3.69071
8	17.6487	24.662	4.41498	32.2675	21.5854	4.73313	26.3683	19.8321	4.94082	17.7684	27.1565	5.525	17.5881	27.9018	5.01356	21.6341	21.0009	3.65278
8.5	17.8158	24.3824	4.99362	31.5674	21.2952	4.66981	26.2138	19.8082	5.28654	17.6507	26.8795	6.15178	17.9338	27.2616	5.29849	21.8449	20.8305	3.63308
9	17.8369	23.8594	5.28962	31.1315	21.5035	4.43511	26.0099	19.8082	5.14972	18.2689	26.4535	6.48032	17.8487	27.0439	4.96708	21.4318	20.8305	4.67384
9.5	17.7736	23.9	5.34583	30.9556	21.4815	4.73337	25.5896	19.6378	4.30437	19.1807	26.9647	5.31604	19.3283	26.9647	5.31253	21.308	20.6601	4.69127
10	17.5982	23.8822	5.45806	30.9006	21.7209	5.2205	25.6055	19.6378	4.4847	19.6322	26.7943	5.72497	19.47	26.8795	5.29043	21.8054	20.4897	4.18038
10.5	17.6624	23.5638	5.40192	30.7218	22.0114	5.20465	25.5168	19.3822	4.83328	19.2888	26.8795	5.8633	19.3323	26.8795	5.56219	22.4164	19.8082	4.35376
11	17.9117	23.6982	5.54362	30.9277	22.0559	5.24761	26.2821	19.297	4.5561	19.6346	26.5387	5.64863	19.6625	26.5387	5.74693
11.5	18.0282	23.4716	5.46501	30.8233	22.3909	5.48696	25.361	19.2118	4.80549	20.6677	26.9647	4.53766	20.7453	26.8366	4.5907
12	17.8045	23.3864	5.99502	30.8572	22.7569	5.58531				21.0978	27.4758	4.86118	21.1713	27.4999	4.85093
12.5	18.1929	23.5568	6.43005	30.6299	23.5612	5.62497				21.652	27.1351	4.89042	21.6825	27.2064	4.70136
13	18.3427	23.8976	6.06801	30.5802	23.4143	6.09743				22.5353	26.7091	4.21687	23.2986	27.561	5.66151
13.5	18.6811	24.3236	5.70931	30.3823	23.856	6.27211				22.3736	26.0275	4.5703	23.6575	28.1574	5.19796
14	19.0726	24.5792	5.61624	30.3894	23.9025	6.40606				23.7272	26.2124	4.55063	24.1276	28.8037	4.675
14.5	19.1134	24.7496	5.82121	30.7011	23.8045	6.42738							24.92	29.3527	4.9479
15	19.3988	24.6644	5.76187	30.7776	23.6615	6.89401							25.6682	29.0946	4.90639
15.5	19.6032	24.2616	6.375	30.966	22.7523	6.3544
16	19.6446	24.068	6.07462	30.7762	22.4763	6.59588
16.5	19.6229	23.642	6.11286	30.601	21.9469	6.48598
17	19.3529	23.1308	6.5437	30.3423	22.0601	6.90536
17.5	19.2854	23.4716	5.87243	30.3819	20.8683	6.62527
18	19.0686	23.3012	6.79198	30.1084	21.5329	6.9094
18.5	19.3822	23.5338	5.91546	29.76	21.6572	6.47924
19	18.7006	23.3122	6.98414	29.4922	22.1601	6.61648
19.5	18.3598	23.3781	6.48835	29.0487	22.1456	6.3401
20	17.9039	23.216	6.76635	28.8232	22.5299	6.63693
20.5	17.703	23.216	6.93614	28.4594	22.6752	6.60603

### Sheet: 16_12_21_DMSO2
Time relative to NEBD	Spindle pole 1			Spindle pole 2			KT1			KT2			KT3
	x	y	z	x	y	z	x	y	z	x	y	z	x	y	z
0	21.6469	18.6915	3.63596	23.9772	33.0861	3.29194	13.4263	18.2257	3.03398	30.2861	17.053	3.96654	30.1006	28.5156	4.65023
0.5	21.6887	18.5421	3.89281	23.934	32.8769	3.56749	13.3929	18.5156	3.05406	30.0815	17.1858	3.97017	29.9794	28.1988	5.37395
1	21.6901	18.0616	3.96747	24.0481	33.0705	3.7597	13.3147	18.2684	3.0887	29.7499	17.289	4.57199	29.696	27.9745	5.43375
1.5	21.3124	17.1077	3.84634	23.851	33.0296	3.87484	13.2439	18.3375	3.71708	30.0491	17.4337	4.60868	29.5836	28.0126	5.3456
2	21.0833	16.3896	3.82015	23.8307	33.0376	4.10689	13.7208	17.7262	3.83871	28.689	17.7634	4.41481	27.7433	25.9423	4.91487
2.5	20.5916	15.6046	3.75669	23.0574	33.0072	4.15418	14.6964	16.4646	4.08703	27.1474	17.6783	4.46241	27.1071	25.5163	4.90614
3	19.364	14.4575	3.75809	22.4943	32.4415	4.54562	13.9319	17.3038	3.85615	25.533	16.9967	4.62022	24.5792	25.5715	5.49796
3.5	18.959	13.0377	3.83596	21.996	32.0644	4.89946	13.7029	16.6434	3.91254	25.206	17.5079	4.60102	24.112	24.2099	5.525
4	18.959	11.9103	3.92902	22.5269	30.7918	5.45736	14.2689	17.1667	3.94442	25.4105	17.9338	4.56254	24.4088	22.4041	5.90639
4.5	18.632	11.0049	4.15939	22.5785	30.3242	5.73608	14.3556	17.2355	4.72226	24.901	17.5931	4.70467	24.2384	21.3114	6.06933
5	18.5757	10.5981	4.57918	22.5204	29.6664	6.15275	14.5104	17.3375	4.32141	24.5792	17.5755	4.5027	23.859	20.4045	6.65502
5.5	18.5189	10.2359	5.35129	22.6577	29.2164	6.36182	14.5639	18.5005	4.675	24.9199	17.2487	4.54154
6	18.3219	10.0866	5.80918	22.3993	28.4974	6.9131	14.5443	18.7858	4.56474	24.7496	17.2373	4.7288
6.5	18.6719	10.1729	6.04925	21.9942	27.7573	7.035	14.6112	20.4128	4.3777	25.3459	17.207	4.48327
7	18.7999	10.3637	6.11608	21.7124	27.3687	7.02804	15.1224	20.2067	4.02045	25.6015	16.8196	4.8363
7.5	18.3891	10.7349	6.2618	22.066	26.7075	7.5156	15.9743	21.0087	4.18266	25.7719	17.2246	4.64585
8	18.3401	9.5615	6.89372	22.7972	24.0758	7.91553	16.5707	20.648	4.18216	25.8571	15.5029	5.12933
8.5	17.9263	9.48072	7.3485	23.3416	22.885	8.57412	17.5177	19.9786	4.59888
9	17.7242	9.84264	7.21584	23.1751	22.5405	8.77081
9.5	18.4164	9.81286	7.92047	23.4556	22.364	8.53426
10	18.1657	9.6974	8.08959	22.8379	22.0991	9.01926
10.5	19.3725	9.38027	8.21056	22.0299	21.9809	9.0338
11	18.989	9.39239	8.73707	22.1136	22.0003	9.8124
11.5	18.854	9.54497	8.87689	21.606	21.7071	9.90888
12	18.7211	10.0302	9.02114	21.975	21.9924	10.5517
12.5	19.2233	10.125	9.69484	21.7979	21.9604	10.5754
13	19.2594	10.5017	8.9562	22.4768	21.8549	11.1799
13.5	19.0383	10.6113	9.04315	22.8336	21.8747	11.3691
14	19.092	11.0668	9.04222	23.6731	22.1994	11.402
14.5	18.7611	11.4443	9.83152	22.1707	23.1815	10.6366
15	18.5724	11.8253	9.79175	22.1039	23.2038	10.8899
15.5	18.573	11.7322	9.95911	21.8389	22.8535	11.1634
16	18.3675	11.5402	10.7387	21.3832	22.6441	10.6448
16.5	18.1202	11.3513	11.5013	21.5276	22.8527	10.7473
17	18.6383	11.2919	11.5059	21.8726	21.9716	11.2252
17.5	18.7582	10.8504	11.4633	22.303	21.752	10.9578
18	18.9194	10.9407	11.4182	22.1255	21.259	11.287
18.5	18.6075	10.6581	11.4412	21.8214	21.2741	11.1536
19	19.1764	10.4575	11.32
19.5	18.6516	10.9124	11.316
20	18.0453	11.0379	10.7318
20.5	18.2878	10.4601	11.2691
21	18.6028	10.2036	10.6087
21.5	17.6043	9.92553	11.3202
22	17.2718	9.64301	11.3411

### Sheet: 16_12_21_DMSO3
Time relative to NEBD	Spindle pole 1			Spindle pole 2			KT1			KT2			KT3
	x	y	z	x	y	z	x	y	z	x	y	z	x	y	z
0	33.2159	18.5648	1.97701	16.9494	25.1755	1.8388	18.5302	13.3101	3.40581	22.0897	31.6577	3.80072	29.026	31.9915	2.19176
0.5	33.8542	18.7081	2.02583	16.8263	24.9666	2.30492	19.1697	13.674	3.54283	22.5113	32.1091	3.811	29.9976	31.8329	2.12936
1	33.6116	18.7694	2.02869	16.6872	25.4311	2.06196	19.879	13.5888	3.50522	22.7073	32.075	3.82459	29.9896	31.8126	2.14344
1.5	33.5052	18.8201	2.14452	17.0447	25.3459	2.04794	20.5552	13.7592	3.83253	22.8983	31.9415	3.8589	29.8662	31.0826	2.17367
2	33.587	18.854	2.19708	17.2523	24.6067	2.4015	21.9094	14.1	3.97632	23.4711	31.5964	3.92556	29.7751	30.7141	2.17621
2.5	34.0781	18.6656	2.14442	17.5449	24.4088	2.2531	23.2757	14.8668	3.94067	24.3338	31.2817	4.39093	30.1018	30.246	2.27038
3	35.4707	18.8129	2.10695	18.3598	24.0486	2.30043	25.1755	14.3844	4.57019	25.4367	30.7533	3.8483	31.2771	30.2633	2.79211
3.5	36.6771	14.8807	2.62479	22.2127	21.4627	3.825	26.2743	11.6293	4.7156	27.4798	26.7091	4.0632	34.2064	25.7714	3.03722
4	36.4943	13.3332	2.69991	23.1308	20.6679	4.00819	27.3521	11.4589	4.43074	26.9647	24.2192	4.56697	33.3544	24.378	3.2445
4.5	36.9327	12.0616	2.93701	23.8976	19.2002	4.69362	28.6686	9.61466	4.07451	26.8491	21.6947	5.525	32.6759	23.216	3.60459
5	38.1446	11.4589	2.744	24.1531	17.9338	5.67988	29.7761	9.64149	4.33134	27.3906	20.5569	4.50652	32.438	23.1308	3.51152
5.5	38.5514	10.3775	3.20376	24.2534	17.0046	5.525	29.8613	9.40134	3.98317	27.3906	20.349	5.03113	33.0104	22.3641	3.40133
6	38.6366	9.11256	3.68335	24.8787	16.4855	6.43803	29.1843	9.4994	4.40354	28.4982	20.2395	4.82681	33.1596	21.0861	3.89425
6.5	39.0657	8.30665	3.88926	25.3738	15.8039	6.8547	29.6057	9.09109	5.18146	28.839	19.1328	4.21115	33.8656	20.0929	4.12154
7	39.4566	6.94351	4.29419	25.8298	14.952	7.29657	30.1169	8.68969	5.24555	29.6909	18.2634	4.90974	33.7705	18.5302	4.7442
7.5	39.3551	7.1139	3.91008	25.5601	13.9296	7.52162	29.9465	7.97808	4.32306	29.7761	15.8059	4.47092	33.3544	18.8929	3.72463
8	38.816	6.68792	4.03589	25.3459	13.2547	8.15962	29.6909	7.22708	4.01733	29.414	14.6964	4.42889	34.8045	17.3375	3.63576
8.5	37.6009	6.60272	3.71514	25.0741	13.248	8.64408				29.1798	14.8321	4.32249	32.9284	17.7377	2.82562
9	37.681	7.02871	4.39815	25.0229	12.6517	9.19598				29.3535	14.7816	4.13618	32.5693	17.7634	3.50029
9.5	38.0746	7.36949	4.90692	25.7813	13.4184	8.84502				30.5429	14.9514	4.02561	34.5726	17.0555	3.825
10	38.2383	10.9477	7.32344	26.582	17.1671	10.0133				30.7985	14.6798	4.01385	36.0046	16.5707	3.84233
10.5	37.8318	12.1405	8.19134	26.3405	17.9338	10.7471				30.2314	17.5931	5.46612	35.677	19.3822	3.24437
11	37.3071	12.9073	7.83688	26.0903	18.871	11.3982				30.7587	18.3598	5.47567	35.4625	19.3822	3.2358
11.5	37.8187	13.674	7.69359	27.1351	19.1227	12.2379				30.8301	18.5302	5.1261	35.3795	20.1489	2.83832
12	38.3708	13.674	7.10697	28.5834	19.5439	12.18

### Sheet: 0.2_DMSO
Time relative to NEBD	Spindle pole 1			Spindle pole 2			KT1			KT2			KT3			KT4
	x	y	z	x	y	z	x	y	z	x	y	z	x	y	z	x	y	z
0	13.6099	13.3634	0.48242	28.4825	31.1008	0.2125	12.9922	22.9592	1.89984	29.8742	18.2498	2.8666	31.3732	24.5861	1.15044	13.0754	19.2132	1.21981
0.5	13.8199	13.939	0.679505	28.419	30.9691	0.471697	13.0066	22.8927	1.90049	29.8904	18.2681	2.84007	31.4038	25.0088	1.19596	13.2074	18.874	1.39182
1	14.2826	14.2482	0.837489	28.4971	30.4634	0.821971	12.8456	23.1955	1.95978	29.6625	17.7385	3.16666	31.326	24.1895	1.40134	13.208	19.3576	1.42067
1.5	14.7475	14.6127	1.15125	28.315	29.8992	1.14646	12.5529	23.0682	2.00687	29.8935	18.0952	3.2545	31.0538	23.867	1.50539	13.7561	19.5824	1.50963
2	15.0894	14.2823	1.3381	27.7719	29.7674	1.37371	12.7093	22.8898	2.33861	29.8787	17.5509	3.28972	30.9898	23.5874	1.95024	14.5984	19.3119	1.93727
2.5	15.5239	13.6122	1.46954	27.7876	29.2705	1.61594	13.5126	21.6384	2.28047	30.176	17.0819	3.89496	31.7357	22.4524	1.5672	15.1869	19.4668	2.2796
3	15.7478	13.0789	1.60742	27.887	29.0321	1.83346	14.0707	20.0168	2.30655	29.2434	17.8487	3.52369	30.8552	24.2587	1.84884	16.3474	20.328	2.82048
3.5	16.2171	12.4402	1.71249	27.7108	29.0583	2.20905	15.3642	18.6738	2.28443	28.812	18.4286	3.1875	30.7168	24.3218	1.4875	17.5428	20.768	3.16605
4	16.2565	12.3424	2.2004	27.9308	28.7825	2.27455	15.9564	18.6073	2.3271	28.1574	17.9579	2.87874	30.872	23.642	1.55495	18.5862	20.5406	3.1875
4.5	16.5984	12.1741	2.33572	28.5515	28.4655	2.79214	16.7127	19.2057	2.03394	27.7314	17.8977	2.66946	30.4916	22.1937	2.24592	19.3822	20.9193	3.54878
5	16.9003	11.9306	2.97575	28.9873	28.0708	3.01792	18.0761	20.0042	2.91127	27.9018	17.6739	2.61345	29.9902	22.0233	1.82322	19.9964	21.1713	3.83957
5.5	17.5915	11.7375	3.92309	29.3647	27.8047	3.62684	19.1973	20.2342	3.08809	28.413	17.4322	2.70395	29.9433	21.2565	1.87283	20.2944	20.8305	4.59062
6	17.434	14.1	4.79999	29.9011	28.0086	3.64387	19.1266	21.5123	3.6127	28.2426	17.5639	3.11795	30.617	21.9421	2.7625	20.0134	22.0233	5.28187
6.5	17.6447	14.8668	5.06621	30.4229	27.799	3.8042	19.297	22.9919	4.05786	27.9838	18.049	4.0375	29.7762	20.4376	3.7046	20.3414	22.3641	5.54966
7	18.442	15.9743	4.83922	31.0917	27.621	4.02375	20.2165	23.5568	3.74071	28.6262	18.2203	4.0375	29.8047	19.3822	3.61899	20.7728	22.7048	5.55214
7.5	18.5738	16.7411	5.05881	31.3899	27.499	4.09775	20.56	23.4716	3.71147	28.3692	17.8777	4.0375	29.2859	18.5302	3.28526	21.0861	23.1939	5.62339
8	19.1552	17.4227	5.02664	31.8133	27.4836	4.29013	21.3927	23.9828	3.45278	28.6193	18.2362	4.4625				22.1937	23.3494	5.5503
8.5	19.0175	18.019	5.1691	32.1899	26.7136	4.44124	21.7273	23.4716	3.30548	28.5453	17.6413	4.0375				22.1937	23.5343	5.59538
9	19.567	18.5302	5.05413	32.7174	26.5741	5.07216	22.4493	24.3135	3.3012	28.8453	17.5556	4.0375
9.5	20.3211	17.0819	5.3856	33.9122	23.8976	5.69012	23.5348	24.068	3.39708	28.7368	16.1447	4.14146
10	20.9962	16.7411	5.61343	34.5088	22.2789	5.72993				28.7336	15.2076	3.8498
10.5	21.9791	16.1447	5.72589	34.8365	22.7048	5.71653				29.1686	14.7816	3.84552

### Sheet: timing of phases
Name	time relative to NEBD (minutes)
	phase 2	phase 3	phase 4
0.2_DMSO_KT1	2	3.5	4
0.2_DMSO_KT2	2.5	5	5.5
0.2_DMSO_KT3	2.5	3	3.5
0.2_DMSO_KT4	1	1.5	2.5
01_09_21_DMSO2_KT1	5	8.5	11.5
01_09_21_DMSO2_KT2	4	8	9.5
01_09_21_DMSO2_KT3	5	7	7
01_09_21_DMSO2_KT4	3	3.5	4.5
07_09_21_DMSO2_KT1	1.5	4	11
07_09_21_DMSO2_KT2	5	6.5	10
07_09_21_DMSO2_KT3	2	4	11
14_09_21_DMSO1_KT1	1.5	3.5	4.5
14_09_21_DMSO1_KT2	0.5	2	3.5
14_09_21_DMSO2_KT1	4.5	7.5	8
14_09_21_DMSO2_KT2	11	13.5	20
14_09_21_DMSO4_KT1	2	6.5	6.5
14_09_21_DMSO4_KT2	2	6	8
14_09_21_DMSO4_KT3	2	6.5	8.5
14_09_21_DMSO4_KT4	3.5	4.5	4.5
10_12_21_DMSO1_KT4	2	3	5.5
16_12_21_DMSO2_KT1	2	2.5	2.5
16_12_21_DMSO2_KT2	1.5	2.5	3
16_12_21_DMSO2_KT3	1	1.5	1.5
16_12_21_DMSO3_KT1	3	4.5	5
16_12_21_DMSO3_KT2	3	4.5	7
16_12_21_DMSO3_KT3	1.5	3.5	7.5
