## Supplementary material for "Contractile perinuclear actomyosin network promotes peripheral and polar chromosome interaction with the mitotic spindle": Fig 3 source data 2

### Sheet: 11_08_21_azBB2
Time relative to NEBD	Spindle pole 1			Spindle pole 2			KT1			KT2
	x	y	z	x	y	z	x	y	z	x	y	z
0	23.3341	52.0496	0.828855	8.21762	70.0065	1.87082	27.2984	58.5547	1.97595	23.0775	68.2207	2.05576
0.5	22.9541	52.5768	0.917482	8.28678	69.7378	2.03139	26.8057	58.8861	2.28984	22.8437	68.5685	2.09466
1	22.4906	53.1579	0.922012	8.63542	69.1021	1.81023	26.7588	59.269	2.65721	22.7521	68.237	2.35385
1.5	21.869	53.85	1.0982	9.33789	68.3192	1.95996	26.6143	58.834	2.77535	22.8671	67.8533	2.62523
2	21.2281	54.3279	1.11225	9.66796	67.7345	2.0682	26.3633	58.9441	2.74699	22.5807	67.6813	2.67139
2.5	21.288	54.8518	1.18157	10.1214	67.5798	2.01024	26.593	59.1875	2.76723	22.6812	68.0416	2.73827
3	21.4791	55.4435	1.3479	10.4242	67.5542	2.13267	26.2199	59.7871	2.7984	22.2773	68.0133	3.14996
3.5	21.6822	56.0484	1.67315	10.5633	67.2573	2.32172	26.0233	59.7288	2.76499	22.3565	68.0008	2.76803
4	21.8608	56.3885	1.83115	11.445	66.6661	2.40935	25.6466	58.8883	2.81699	22.7299	68.1051	2.71992
4.5	21.6216	56.5288	1.9473	12.1262	66.1289	2.48437	25.5076	58.2931	2.7625	22.0332	68.3311	2.7433
5	21.3966	56.6028	2.11332	12.1423	65.9373	2.44448	24.8303	58.241	2.7625	19.6863	68.3711	2.3375
5.5	21.1955	56.4658	2.11313	11.9227	65.4472	2.84717	24.0999	58.5591	3.1875	19.0402	68.5589	2.3375
6	20.957	56.068	2.29441	11.7058	65.0859	2.93958	24.7125	57.4893	3.6125	19.1667	68.8993	1.9125
6.5	20.8461	55.5234	2.35177	11.9247	64.7298	3.0298	25.0881	58.4007	3.06112	18.783	68.6217	1.9125
7	20.4785	55.6584	2.58528	12.013	64.7823	3.14969	24.7691	58.5801	3.26099	18.4448	68.2667	1.9125
7.5	20.2934	55.6962	2.83574	12.2137	64.3358	3.22748	24.1311	58.263	2.76461	17.7642	68.7813	2.3375
8	19.7797	55.4638	2.66507	11.915	63.955	3.40076	23.8403	57.3032	2.7625	16.8361	67.9827	1.9125
8.5	19.2047	55.6142	2.65072	11.4994	63.5234	3.65082	22.5619	57.2845	3.6125	16.9046	67.7808	1.9125
9	18.7934	55.4755	2.82968	11.083	63.107	4.0375	22.0612	57.1577	4.4625	16.0709	67.6455	1.4875
9.5	18.2176	55.4646	3.17942	10.9571	62.8219	3.96505	20.8328	58.5513	3.69492	15.5698	67.6127	1.4875
10	17.7488	55.1796	3.23133	10.7241	62.3948	4.23172	21.3372	58.4271	3.40332	14.5227	67.0377	2.3375
10.5	17.4701	55.4187	3.51434	10.8438	62.2501	4.03295	20.9101	58.9383	4.32385	13.9348	66.9517	1.77584
11	17.0611	55.6205	3.86182	10.5125	62.2525	4.40229				12.2265	67.6977	2.05939
11.5	16.8161	55.6733	3.93421	10.3866	62.1047	4.46666				11.7995	67.8438	2.96205
12	16.6022	55.9123	4.0309	10.1715	61.95	4.51613				11.3724	67.0509	3.25325
12.5	16.7272	56.3763	4.03451	9.77287	62.4139	4.25579				11.5148	67.2409	3.25699
13	16.3042	56.2857	4.02002	9.25165	62.2786	4.37186				10.5183	67.3725	3.20339
13.5	16.0873	56.2064	3.84576	8.77827	62.1996	4.46633				10.0912	66.8252	3.34836
14	16.1042	56.6084	3.97078	8.58433	62.1836	4.4064				9.52182	66.0416	3.54388
14.5	15.6998	56.5625	4.04492	8.48905	62.0358	4.15315				9.66418	65.8989	3.67557
15	15.3873	56.5501	4.30629	8.39781	62.1429	4.42273				9.94888	65.9466	4.94011
15.5	15.4972	56.5904	4.13855	8.44754	62.4419	4.37509				9.70595	66.0689	3.6125
16	15.0288	55.9976	4.15735	8.27665	62.2999	4.29443				9.33029	65.7853	3.6125
16.5	14.7928	55.6501	4.2235	8.27096	62.4998	4.8269				9.45476	65.7603	4.0375
17	14.3659	55.4249	4.24663	8.00173	62.4334	4.76407				8.6677	65.8978	4.14281
17.5	14.1685	55.4211	4.00563	8.11468	62.59	5.34463				8.6677	65.9717	4.09871
18	14.2321	55.5467	3.90284	8.17353	62.9423	5.35534				7.66716	65.8113	3.24742
18.5	14.111	55.5536	3.85607	8.0791	62.7665	5.7375				6.85295	65.8113	3.97444
19	13.9345	55.6005	3.6726	8.95168	63.5163	5.7375				8.38299	66.687	5.487
19.5	14.0407	56.0911	3.46643							8.85584	65.4712	4.0375
20	14.4158	56.4395	2.99804							8.32961	65.6542	4.0375
20.5	14.3969	56.5871	2.9224							9.01688	65.2282	5.3125
21	13.943	56.5692	2.89407							9.41923	65.364	4.0375

### Sheet: 07_09_21_azBB2
Time relative to NEBD	Spindle pole 1			Spindle pole 2			KT1			KT2			KT3			KT4
	x	y	z	x	y	z	x	y	z	x	y	z	x	y	z	x	y	z
0	21.1715	30.2854	0.554427	24.5372	17.9991	0.2125	18.1453	34.2064	2.272	29.0886	22.0447	0.979863	30.8497	26.0275	3.68094	26.3675	19.9037	2.7625
0.5	21.2445	30.237	0.608308	24.8275	18.2651	0.2125	18.1535	34.2064	2.50401	29.2306	22.3115	1.0434	30.6281	25.891	3.33043	26.3683	20.3293	2.4785
1	21.2976	30.6408	0.739837	24.8242	18.769	0.496903	18.1484	34.036	2.37146	28.7337	22.6135	1.40635	30.3168	26.1127	3.05553	26.4535	20.4042	3.21286
1.5	21.188	30.8868	0.652109	24.8292	19.0556	0.463848	18.1289	33.9508	2.40576	29.0098	22.6241	1.64417	30.0317	26.1294	3.23581	26.1979	20.4388	3.58546
2	20.964	30.9552	0.632482	24.9174	19.1391	0.634845	18.1263	33.5248	2.85076	28.6929	22.6099	2.23049	29.7762	26.0352	3.24927	25.8571	20.4448	3.66421
2.5	20.746	31.2394	0.871471	24.6843	19.189	0.884238	17.9108	33.184	3.36742	28.5402	22.7671	2.44873	28.7538	24.8848	2.94482	25.6015	20.2614	3.93309
3	20.3947	31.3689	0.96424	24.5506	19.1925	1.13427	17.4168	33.0136	3.64631	27.8166	23.0198	3.05643	27.546	24.163	3.6125	25.4311	20.8397	4.45949
3.5	20.2922	31.1814	1.21218	24.5468	19.2349	1.56473	17.4081	32.758	3.594	27.7008	22.479	2.86566	26.7563	24.3236	3.76185	25.4311	21.1945	4.08647
4	20.0501	30.8431	1.22143	24.6873	19.2894	1.6888	17.3366	32.5024	3.32048	26.9647	23.0623	3.08541	26.3259	24.4088	3.21668	24.92	21.736	4.6085
4.5	19.69	30.4819	1.49628	24.6769	19.7186	1.95551	16.959	32.4172	3.7459	26.5387	24.1152	3.0497	26.231	25.2607	3.26574	24.494	21.9752	4.85946
5	19.2361	30.352	1.40344	24.6161	19.7043	2.28512	17.0765	32.4767	4.0375	26.4535	24.7753	3.05213	26.3178	25.9423	3.08538	24.4088	22.6334	5.07884
5.5	19.0465	30.4757	1.39676	24.498	19.7636	2.36116	16.676	32.6875	4.0375	26.1252	25.0052	2.71363	25.9423	25.8362	2.91727	23.8976	23.0587	5.13292
6	18.7797	30.6082	1.53493	24.3971	19.8352	2.51014	15.7321	32.8432	3.01381	25.6867	25.3044	2.36566	25.9423	26.045	2.6269	23.8976	23.1543	4.98445
6.5	18.7239	30.5839	1.31008	24.553	19.9553	2.39925	16.2936	33.0667	3.1875	25.3459	25.1834	2.26735	25.7397	26.1221	2.7625	23.3012	23.672	4.92598
7	18.6235	30.7456	1.27403	24.4473	20.0685	2.36336	16.9061	33.6026	3.1875	25.0903	25.4141	2.26406	25.5163	26.2259	2.67453	23.0456	24.2664	4.83678
7.5	18.65	30.722	1.13764	24.1386	20.1535	2.06862	16.7784	33.9883	2.7625	24.5792	25.6371	2.09224	25.2607	26.2811	3.0341	22.7048	24.4549	4.87989
8	18.7344	30.5878	0.872942	23.679	20.0085	2.30428	16.6617	33.4075	1.4875	24.5792	25.6034	2.32096	25.8571	26.1125	2.31611	22.5345	24.7282	4.66144
8.5	18.634	30.5835	1.08854	23.5095	20.138	2.486	16.1111	33.5248	1.59141	24.8233	24.92	2.30656	26.0275	25.8576	2.43614	22.3641	24.9035	5.00208
9	18.3823	30.125	1.33382	23.2744	20.1469	2.8132	15.8891	32.7928	1.64001	24.7	24.494	1.99862	25.9164	25.0052	2.22682	22.2789	25.0916	5.43521
9.5	18.3579	29.6256	1.68056	23.2926	20.3647	3.24201	16.8263	31.3121	1.5935	24.7026	25.0052	2.3321	25.8456	24.8348	1.69369	22.1937	24.9876	5.37867
10	18.396	29.3843	1.75868	23.135	20.3089	3.41816	17.0819	31.0275	2.11113	24.1878	25.3459	2.21044	25.699	24.5792	2.03978	22.3641	25.1567	5.41005
10.5	18.5092	29.0513	1.88061	23.1205	20.3885	3.72416	16.9115	31.7219	1.38855	23.9824	25.5163	2.77969	25.4288	23.8976	2.01663	22.3641	25.0754	5.98681
11	18.5484	28.9403	2.13224	22.6551	20.3195	4.06392	16.9967	31.8717	1.81152	23.7343	25.6867	2.68806	25.0052	23.8505	2.12835	22.0233	25.45	6.12654
11.5	18.3607	28.9201	2.18844	22.3464	20.5674	4.4084	17.1671	33.2193	2.0424	23.4645	25.2607	3.02381	24.2864	23.5568	2.39601	22.0199	25.6015	6.05977
12	18.4231	29.0348	2.19646	22.2894	20.6182	4.79673	16.9967	32.9864	2.05643	23.2708	25.6867	3.42938	24.3046	23.7272	2.15726	22.0573	26.1127	6.08466
12.5	17.802	29.096	2.46077	21.8262	20.9245	4.89521	16.4003	33.3112	2.25988	23.0106	26.1127	3.37515	23.8184	23.9828	2.07826	21.8729	26.0275	5.96958
13	17.5907	29.2068	2.37633	21.7528	20.8613	4.83994	16.2299	33.0309	2.19937	22.7358	25.6015	3.2013	23.3998	23.5568	2.03008	21.2565	26.2226	5.98938
13.5	17.2167	29.1194	2.54572	21.6473	20.9839	5.29361	15.9743	32.3496	1.95584	22.5328	25.9423	2.75482	23.4646	23.9828	2.15223	21.0861	26.3356	6.09463
14	16.8852	29.232	2.64568	21.5396	21.0043	5.33359	14.9034	32.4172	1.76289	22.8775	25.4311	2.90283	23.0265	24.7496	1.48267	20.6601	26.2636	5.94535
14.5	16.9105	28.8818	2.62414	21.456	20.711	6.1625	15.0929	32.332	2.78191	23.1482	24.8348	3.25179	22.723	24.92	1.68735
15	16.9588	28.4839	2.76082	21.3649	20.9793	6.1625	15.444	31.5653	3.17183	23.0346	24.2384	3.2378	22.5054	25.0052	1.46168
15.5	16.7965	28.5336	2.95745	21.3516	21.0983	6.1625	15.3456	32.0765	2.35292
16	16.6618	28.3951	3.07687	21.3688	21.0769	6.1625	14.8704	31.0541	3.35815
16.5	16.4359	28.1594	3.21817	21.043	20.9199	6.1625	14.7638	30.7985	4.08439
17	16.2895	27.8243	3.32757	21.245	20.7709	6.1625	13.5746	30.7133	4.4537
17.5	16.4135	27.7844	3.518	20.8072	20.6612	6.1625	14.7737	30.7133	5.49369
18	16.5575	27.8252	3.44382	20.7179	20.475	6.1625	15.3586	30.7985	6.03175
18.5	16.494	27.8418	3.23234	20.4513	20.5621	6.1625	15.6554	30.8837	5.23971
19	16.4882	27.6561	3.16571	20.3466	20.2566	6.1625	15.5252	31.1393	5.42974
19.5	16.1033	27.5295	3.16344	20.5309	20.4219	6.1625	15.2854	30.9689	4.90101
20	16.3788	27.3011	2.95674	20.4364	20.5242	6.1625	15.2377	30.6281	4.48298

### Sheet: 07_09_21_azBB3
Time relative to NEBD	Spindle pole 1			Spindle pole 2			KT1			KT2			KT3
	x	y	z	x	y	z	x	y	z	x	y	z	x	y	z
0	16.1627	20.1056	0.2125	27.7164	27.3117	0.2125	32.332	23.6616	0.294062	31.6442	31.7609	1.90626	14.2562	28.1056	0.51539
0.5	15.8977	20.1684	0.2125	27.9144	27.4749	0.2125	32.3126	24.2384	0.338341	31.4708	31.7097	2.05003	14.8122	28.2396	0.632598
1	16.0382	20.3966	0.2125	28.1621	27.5272	0.2125	31.847	24.494	0.431537	31.3691	31.9025	2.43456	15.0455	28.2704	0.950801
1.5	16.2376	20.2474	0.2125	28.3466	27.5107	0.2125	32.0148	24.8348	1.18813	31.3512	32.1683	2.69526	15.5456	28.0091	1.06089
2	16.4389	19.8799	0.2125	28.5732	27.3606	0.437407	32.1767	25.0052	1.41256	31.3254	32.4903	2.61769	15.6398	28.0429	1.11487
2.5	16.6713	19.6988	0.2125	28.7251	27.2511	0.66434	32.3987	24.92	1.44454	31.3799	32.7875	2.7726	15.7864	28.1743	1.02821
3	16.7766	19.5862	0.458349	28.5609	27.152	0.949594	32.417	25.6015	1.37593	31.0525	32.425	3.07628	15.7799	27.9018	0.76919
3.5	16.9802	19.6735	0.437418	28.4824	27.2949	1.10157	32.9192	26.0275	1.4521	31.3907	33.5124	2.86573	16.2081	27.7314	1.26681
4	17.1361	20.187	0.739565	28.4845	27.6729	1.1445	33.2373	26.4535	1.57456	31.6218	33.7846	2.86776	16.8551	27.5205	1.0625
4.5	17.3993	20.924	0.856757	28.0749	27.9896	1.21879	33.4443	26.8795	0.91086	31.056	33.7465	2.74001	16.594	28.3183	1.4875
5	17.8937	21.2188	0.940372	27.8448	28.3798	1.23474	33.4563	26.7943	0.78063	31.389	32.6201	2.3002	17.2523	28.2232	0.967725
5.5	18.4728	21.3612	0.890256	27.6741	28.3922	1.28826	33.6235	26.8795	1.27457	31.1393	31.5924	1.88372	17.3375	27.9454	0.413295
6	18.4603	21.4975	0.974568	27.3186	28.696	1.28659	33.6129	27.561	0.65962	31.6393	32.5204	1.91569	17.4861	28.2426	0.948328
6.5	18.7034	21.2259	1.40517	27.2397	28.897	1.11145	33.2047	27.8166	0.731269	31.8118	32.419	2.26351	17.3336	27.987	0.476031
7	18.6713	21.2782	1.43648	27.2901	29.067	1.25949	33.1354	27.4758	0.770455	31.9567	32.5919	2.38706	17.5716	27.8166	1.23179
7.5	18.6463	21.4036	1.57791	27.3497	29.6646	1.32994	33.2162	27.987	0.744807	32.3053	32.4918	2.60175	17.9937	27.7314	1.47781
8	18.7042	21.7882	1.81157	27.5753	29.9185	1.45752	33.4929	27.0499	0.985524	32.6614	31.819	3.01195	18.7315	28.1574	1.90783
8.5	19.0147	22.2704	2.09003	27.823	30.2144	1.62205	34.2889	26.8795	0.781878	32.4677	31.5785	2.36512	19.0091	28.839	2.24998
9	19.3145	22.6735	2.31478	27.9103	30.6835	1.86113	34.2634	27.1351	0.992137	32.5686	32.1863	2.71557	19.3822	28.5674	2.57553
9.5	19.538	22.7724	2.39657	28.0032	30.7414	1.7529	34.7731	27.1351	0.99308	32.5876	31.8869	2.12026	19.3822	29.1027	2.43752
10	20.0821	23.2867	2.60421	28.4459	31.171	1.82714	34.8423	27.4758	2.26143	32.1524	32.5684	2.29676	19.4933	30.2873	2.77197
10.5	20.5186	23.6769	2.695	28.7452	31.3535	1.80203	35.3471	28.1574	2.51672	32.61	33.4089	1.74714	19.6359	30.6281	2.04231
11	20.6827	24.2777	2.83131	28.957	31.5202	1.85769	34.1567	28.5834	1.31555	31.3097	32.8856	1.19661
11.5	20.588	24.9673	3.05824	29.0744	31.8379	1.93605	35.4445	29.7762	3.03238	31.6068	32.758	1.46639
12	20.9765	25.4168	2.95938	29.1094	31.9714	1.96931	35.2599	29.343	3.1875	31.9842	33.0988	1.88525
12.5	21.3291	25.4586	2.96279	29.272	32.0408	1.90962	35.0131	29.0153	3.1875	32.758	33.4894	1.57495
13	21.7386	25.894	3.16605	29.2632	32.2905	1.93889	35.0583	29.0295	2.49019	33.3544	33.2445	1.92296
13.5	21.8958	25.8566	3.51261	29.3956	32.1709	1.91107	34.8879	28.0348	3.18678	34.462	33.566	2.38149
14	22.28	25.7543	3.52027	29.6292	32.144	1.97253	34.036	26.053	3.38986	33.9508	32.8524	3.11463
14.5	22.3325	25.9434	3.67264	30.0689	32.2167	2.16041	34.036	25.3783	4.51842	33.5102	32.5876	3.75998
15	22.5627	25.7355	4.09076	30.1476	32.057	2.02193	34.7175	25.3597	4.30094	33.7969	32.2468	3.7313
15.5	23.0575	25.8683	4.16087	30.1662	31.9086	2.21943	35.1435	25.9874	3.23002
16	23.2729	26.0756	4.40212	30.4085	31.6337	2.37527	35.3139	26.7473	3.16515
16.5	23.1289	26.3525	4.54617	30.3952	31.6656	2.5269	35.2287	26.596	3.20118
17	23.3159	26.2521	4.63019	30.3649	31.5811	2.36195
17.5	23.4135	26.3027	4.55131	30.4892	31.4475	2.4019
18	23.7841	26.2999	4.8183	30.7565	31.323	2.27703
18.5	23.7423	26.3354	4.91544	30.6802	31.4359	2.23939
19	24.1043	25.9611	4.91006	30.632	31.2617	2.41131
19.5	24.2896	25.951	4.98225	30.8808	31.254	2.40434
20	24.4337	26.0257	5.16129	31.0228	31.1915	2.51535
20.5	24.6284	26.1272	5.24668	31.1508	31.1976	2.93129
21	24.6497	26.409	5.71619	31.2676	31.1341	3.22011
21.5	24.6427	26.8044	5.79726	31.4764	30.9514	3.1486
22	24.4228	27.3368	6.1625	31.1706	30.8238	3.12194
22.5	24.4941	27.3535	6.1625	31.0812	30.7672	3.21307
23	24.5676	27.489	6.1625	30.8628	30.8716	3.22524
23.5	24.6735	27.4209	6.1625	30.7894	30.8171	3.30909
24	24.467	27.4437	6.1625	30.7331	30.806	3.20355

### Sheet: 08_09_21_azBB2
Time relative to NEBD	Spindle pole 1			Spindle pole 2			KT1			KT2			KT3
	x	y	z	x	y	z	x	y	z	x	y	z	x	y	z
0	30.7354	14.254	4.56592	18.0241	24.7242	3.97111	30.5641	29.2895	6.37395	17.8878	30.2021	4.52308	25.3326	12.9456	5.53147
0.5	30.4847	14.0954	4.70721	17.4698	24.9572	4.02535	30.5878	29.0231	6.34421	17.8855	30.2021	4.85385	25.2428	13.3078	6.34457
1	30.0924	14.0748	4.7778	17.2455	25.3559	4.13308	31.0943	28.9473	5.58451	17.9397	30.2021	4.60199	25.2262	13.2489	6.32684
1.5	29.7334	14.2745	4.89924	16.8998	25.9037	4.32759	30.6762	29.2072	6.34768	18.2314	29.6058	5.31391	25.4686	13.3751	6.36101
2	29.0643	13.8501	4.85732	16.8662	26.1746	4.5062	31.0407	29.4924	6.39636	18.9197	29.4354	5.558	25.6455	13.9068	6.31025
2.5	28.7685	13.6241	5.02911	16.8192	26.4722	4.49823	31.2592	29.5185	6.38582	19.1532	29.5206	5.86406	25.1227	14.1489	6.3225
3	28.5054	13.8357	5.21061	16.8795	26.7902	4.68213	31.3653	29.7084	6.44303	19.2175	30.2873	6.03078	25.6899	14.2704	6.49024
3.5	28.4315	14.0685	5.16483	17.0472	27.0458	4.71887	31.1727	30.0489	6.50573	19.4922	31.1393	5.27914	25.2607	14.1844	6.2683
4	28.5133	14.2522	5.14677	17.2009	27.1261	4.83957	31.4212	29.6906	6.55599	19.1024	31.4801	5.65356	24.2384	14.4089	6.58941
4.5	28.8373	14.5947	5.32617	17.2972	27.2301	4.87959	31.2522	29.1684	6.47878	19.5618	31.9913	4.91155	24.6467	14.2704	6.7369
5	28.7962	15.4564	5.6037	17.5722	27.1212	5.07209	30.3777	27.6566	7.22403	19.1848	31.9061	5.63285	23.5479	14.7816	6.81703
5.5	28.8401	15.7624	5.51262	17.8707	26.7355	5.39511	30.5163	27.3055	6.96157	18.2203	31.6505	5.63206	23.7768	15.2652	6.375
6	28.9818	15.8368	5.69095	18.0845	26.4842	5.49718	30.4577	27.6619	6.41707	18.5255	30.8516	5.525	24.4088	14.9911	6.0216
6.5	29.3775	16.0127	5.51405	18.203	26.2817	5.83358	30.7907	28.2704	6.41245	18.4763	29.8613	6.26348	25.4311	13.4603	5.83789
7	29.8579	16.1124	5.71675	18.5567	26.1012	5.87079	30.1169	27.8958	6.11923	18.6216	30.1169	5.40331	25.6227	12.9475	6.375
7.5	29.7894	16.3816	5.74506	19.1729	25.9686	6.19095	29.8852	28.2874	7.09644	19.4018	30.6281	5.69021	26.5394	14.1852	5.80106
8	30.3118	16.6198	5.83981	19.5088	25.9284	6.30488	30.1311	28.2756	7.16984	18.8801	29.6058	5.91727	26.7091	14.041	6.7721
8.5	30.5366	16.9423	5.82692	19.8857	26.0778	6.42336	30.0578	28.1597	7.16536	18.5552	29.265	6.04223	27.8542	14.526	5.81378
9	30.6555	17.0982	5.88044	19.8526	25.699	6.32334	30.3725	27.7649	6.46434	18.3273	29.5206	6.37208	27.987	14.4297	6.44515
9.5	30.9298	17.3124	5.76516	20.39	26.076	6.41977	30.6281	27.9262	6.6942	18.4521	29.6058	6.20682	28.7538	14.7094	6.53217
10	30.9765	17.9725	6.17769	20.6756	26.4234	6.59439	30.2873	28.1093	6.78207	18.8045	28.5834	6.39523	29.2627	15.2076	6.75222
10.5	30.8915	18.3821	5.87143	20.7966	26.4435	6.57058	29.9731	28.3278	6.39858	18.5324	27.9018	6.66286	30.1349	15.6335	6.5864
11	31.2585	18.6497	6.04054	21.2742	26.3393	6.40051	30.2021	28.4534	6.05989	18.4607	27.8166	5.88232	30.0646	15.2928	7.04375
11.5	31.4945	18.9314	5.77247	21.3758	26.2058	6.38877	30.1169	28.3333	6.46003	18.9117	27.987	6.17594	30.5262	14.4408	7.10179
12	31.4017	19.0906	5.81754	21.5006	26.3448	6.47707	29.8513	28.3278	6.42538	19.6554	29.5206	7.33525	31.1951	16.4003	8.03848
12.5	31.5295	19.4749	6.18676	21.8532	26.2205	6.70697	29.9297	28.413	6.57128	20.1066	28.9242	7.18004	30.9689	16.6959	8.63107
13	31.4366	19.5942	6.06046	21.8324	25.7554	6.72789	29.7986	28.6686	6.55577	20.0638	29.0406	6.99705	30.8837	17.5369	8.28759
13.5	31.4362	19.7163	6.38285	22.0132	26.1188	6.92347	29.7767	28.4982	6.81836	20.2342	27.6487	6.59686	30.9552	17.4227	8.94574
14	31.4963	20.2255	6.56304	22.1938	26.2574	7.09657	29.7853	29.0946	6.65688	20.4045	28.1062	7.01999	30.8047	17.6783	8.09439
14.5	31.3719	20.527	6.78603	22.2565	26.3092	7.07548	29.265	29.1304	6.97684	20.9157	28.8736	7.59835	29.9547	17.4227	8.04037
15	31.2369	20.8675	6.52372	22.0519	26.7694	6.76599	29.6511	29.4273	7.225	21.0794	29.5206	8.10689	30.3754	19.3822	7.72457
15.5	31.1223	21.2635	6.76463	22.1728	26.938	7.02858	29.8513	29.7599	7.225	21.375	29.8613	8.46576	30.1169	19.3447	7.2582
16	31.1878	21.6869	6.83901	21.8792	26.8943	7.13058	29.9465	29.8258	7.51891	21.3089	29.7762	8.11343	29.265	19.171	7.77639
16.5	31.1354	22.3379	7.05301	22.2479	27.4135	7.85562	30.2021	30.0215	8.21465	20.9979	29.7762	8.39678	29.691	20.5995	6.97232
17	31.065	22.642	7.14125	22.7155	27.8165	7.96651	30.3868	30.0317	8.45184	21.6825	30.0575	8.22977	30.0148	20.9157	6.37058
17.5	31.0465	22.7051	6.99166	22.5444	27.8711	7.89277							29.9465	21.1063	6.46704
18	31.19	22.8713	7.06086	22.5715	27.8581	8.01293							29.7238	21.0861	7.19193
18.5	31.2632	22.7167	7.50618	22.6668	27.894	7.85254							29.691	20.6306	7.19823
19	31.7453	23.2435	8.03113	22.5808	27.736	8.16558							30.7985	20.7592	7.29348
19.5	31.7858	23.4331	8.21477	22.5948	27.386	7.90798							30.9689	21.3757	7.79381
20	31.4751	23.4588	8.32272	22.2559	27.4033	7.88194							30.9096	21.2565	7.23568
20.5	31.4738	23.8785	8.84689	22.1763	26.715	7.88927
21	31.366	23.7727	8.73358	22.5719	26.804	7.53955
21.5	31.5692	23.9124	8.82479	22.5856	26.6405	7.8146
22	31.4221	24.0383	8.83957	22.4553	26.7037	7.61844
22.5	31.2472	24.5597	8.92628	22.3332	26.7172	7.75304
23	31.2273	24.7405	8.84603	22.4414	26.6836	7.34197
23.5	31.1025	24.5254	8.87732	22.6422	26.5009	7.33978
24	30.8633	24.2811	9.12875	22.4532	26.5878	7.47715

### Sheet: 08_09_21_azBB3
Time relative to NEBD	Spindle pole 1			Spindle pole 2			KT1			KT2			KT3
	x	y	z	x	y	z	x	y	z	x	y	z	x	y	z
0	14.4807	16.5131	2.09203	24.5295	29.128	2.70323	26.8257	32.2679	3.75005	12.7369	29.0979	3.51684	11.9701	20.7757	2.44261
0.5	14.5321	16.5392	2.20707	24.5084	29.1908	2.60144	26.6117	32.4867	3.63757	12.5054	28.839	4.14168	12.0774	20.6987	2.125
1	14.795	16.4063	2.27144	24.378	28.9327	2.83573	26.3489	32.3807	3.94001	12.5381	28.6686	4.1546	12.4813	20.5567	2.36619
1.5	14.9117	16.2157	2.33618	23.6805	29.0769	2.83331	25.6695	32.3468	4.41649	12.4913	28.5834	4.5183	12.6517	20.331	2.64729
2	15.2128	16.5827	2.44206	23.9282	29.5743	2.84431	25.4641	32.0575	4.7874	12.2782	29.0094	4.56302	12.8221	20.8448	2.74238
2.5	15.6357	16.5883	2.48348	24.0069	29.8481	2.94003	25.5199	32.4716	5.83849	13.1436	29.1798	5.03942	12.4813	20.8189	2.64811
3	15.8023	16.7961	2.7382	24.1384	30.2126	3.12307	25.2946	32.9294	5.63387	12.7168	28.5834	4.63423	11.8849	20.3126	3.22107
3.5	15.754	17.2627	2.75021	24.2392	30.5236	3.14579	25.1556	33.1453	5.47687	13.0475	28.4982	4.926	11.3737	20.6083	2.94747
4	15.786	17.4659	2.73444	24.1287	30.359	3.36544	24.5733	32.7165	5.65413	12.872	28.839	4.86197	11.8849	20.0789	2.61621
4.5	16.2401	17.8962	2.97196	23.801	30.2201	3.62129	24.4491	32.5792	5.61888	13.1147	28.4982	5.21284	10.607	19.6656	3.05715
5	16.4059	18.0201	3.10944	23.2525	30.229	3.66051	23.981	33.2364	5.47425	14.9611	27.561	5.26462	10.4366	18.3942	2.88963
5.5	16.0245	18.1001	3.13055	23.2793	30.1479	3.65886	23.5195	33.5819	5.57382	15.9743	26.7802	4.95463	10.6922	17.5493	2.24641
6	15.6465	18.2614	3.3801	23.1571	30.0381	3.70104	23.2849	33.8007	5.37867	16.3151	27.0975	4.5968	12.6473	16.6559	2.64719
6.5	15.4336	18.399	3.6814	22.9717	30.1114	3.78825	22.6946	33.601	5.33648	16.2299	28.3194	4.65831	13.1967	15.8039	3.36895
7	15.3419	18.6226	4.11091	22.9185	30.2121	3.91132	22.5761	33.093	5.50711	15.8019	28.3144	4.675	12.8058	15.4632	3.93596
7.5	15.1469	19.2994	4.15303	22.9773	30.3862	4.04977	22.2634	34.2904	5.4607	15.7626	27.9743	4.675	12.8457	16.0595	3.81485
8	14.7531	19.7817	4.33734	22.8552	30.5649	4.13097	22.1952	33.4041	5.51312	15.7187	28.1667	4.50695	13.1807	16.2299	3.76653
8.5	14.8775	19.8592	4.50785	22.5722	30.6195	4.31941	21.7636	33.8899	5.51168	15.5483	28.2296	4.50004	12.4511	16.1447	3.45675
9	14.8724	20.5631	4.68819	22.7042	30.7969	4.35784	21.9333	34.1179	5.46648	15.4632	28.5217	4.7361	12.8897	16.7411	3.19871
9.5	14.8443	21.1449	4.60229	22.8704	30.7283	4.34682	22.4711	33.9508	5.52688	15.5483	28.8638	4.52614	13.7119	17.5931	4.42196
10	15.0937	21.7768	4.50661	22.8159	30.8825	4.42405	22.3544	33.8656	5.10674	15.4632	29.2453	4.80037	14.0042	18.3598	4.25298
10.5	14.9135	22.0307	4.52277	22.6983	30.9417	4.26863	22.3909	34.3768	5.47196	15.2928	29.5085	4.44783	13.7882	18.7858	3.92436
11	14.6676	22.1299	4.75507	22.4688	31.2718	4.08427	22.5119	34.1212	5.00596	15.378	29.4494	4.48185	13.4665	19.0414	3.45381
11.5	14.7543	21.9521	4.58228	22.0636	31.5842	4.35277	22.2223	33.9508	5.37457	15.1224	29.3609	4.34742	13.525	19.4674	3.75944
12	14.2886	22.118	4.62912	21.8779	31.5415	4.38538	21.5973	33.9034	5.24771	14.4007	29.0094	4.11883	13.7364	19.4674	4.48902
12.5	14.3659	22.3897	4.71293	21.8819	31.2897	4.36008	21.5973	33.7914	5.8021	14.422	29.0094	3.64913	13.9375	19.1266	3.78315
13	14.3565	22.5627	4.83047	21.3659	31.2116	4.68738	20.7453	33.5367	5.61383	14.1259	29.265	3.85053	14.256	19.723	4.12389
13.5	13.9388	22.6526	4.74341	21.0155	31.0733	4.73811	20.3193	33.0452	5.85936	14.0323	29.1798	4.19347	13.4794	20.3193	3.83651
14	13.6337	22.3517	4.81992	20.3413	30.9295	4.73155	19.8934	32.9336	5.70669	13.6107	28.839	4.58352	13.1706	19.6378	4.20617
14.5	13.2942	22.5325	4.70738	19.9896	31.2273	4.80088	19.297	33.0838	6.29252	13.2785	28.9242	4.7944	13.0395	18.871	4.70899
15	13.2933	22.4886	4.70865	19.4661	31.6283	4.68703	18.7858	33.5238	6.46367	12.6899	29.0094	4.79302	12.8292	18.7858	3.68906
15.5	12.83	22.6608	4.81286	18.837	31.4806	4.59679	18.1894	33.6198	5.96123	11.7771	29.5206	4.53437	12.733	19.3822	4.37688
16	12.6389	22.6433	4.85024	18.4475	31.3718	4.43499	18.2746	33.3515	6.23282	10.972	29.691	5.23424	12.9922	18.7006	4.92803
16.5	12.6129	22.5367	4.79205	18.2729	31.0587	4.44901	18.4919	32.5024	5.79576	10.641	29.7762	4.94998	12.9099	18.1894	5.69212
17	12.4092	22.4139	4.81369	18.06	30.9771	4.52021	18.1155	32.758	6.35951	10.3896	29.1798	4.58853	12.6935	18.871	5.79435
17.5	12.1238	22.526	5.18258	17.7122	30.7845	4.61043	17.2615	32.8432	6.59298	10.1819	29.265	4.63901	12.2332	17.9338	5.96835
18	11.7914	22.4536	5.32589	17.529	30.3464	5.1577	16.5411	33.0988	6.64357				12.4182	17.5079	5.79758
18.5	11.835	22.2622	5.3498	17.4143	29.857	4.9894	15.8459	33.0136	6.7569				12.6959	17.2523	4.84236
19	11.9662	22.199	5.0253	17.6115	29.806	5.26844	16.7816	31.8209	7.19131				12.5091	17.9338	5.2549
19.5	11.6898	22.2513	5.3208	17.7186	29.6324	5.60723	17.6453	31.4801	8.03404				12.538	17.5931	4.87537
20	11.5439	22.4786	5.67851	17.8016	29.5512	5.61445
20.5	11.5255	22.5436	5.6738	18.1864	29.6762	5.68612
21	11.7828	22.5673	5.96834	18.2086	29.7621	5.60363
21.5	11.8732	22.3624	6.10682	17.9222	29.8333	5.82066
22	12.2042	22.1048	6.28264	17.9432	29.919	5.88187
22.5	12.9515	22.0254	6.34039	18.226	30.1182	5.65928
23	13.4299	22.0735	6.29639	18.1894	30.3071	5.68113
23.5	13.8551	22.0703	6.37528	18.2371	30.0537	5.57586
24	14.2322	21.9964	6.35766	18.1424	30.3732	5.73262
24.5	14.4395	21.973	6.47283	17.9869	30.5509	5.69277
25	14.693	22.1421	6.64615	18.0252	30.7353	5.87602
25.5	15.3572	22.1322	6.92231	18.1509	30.821	5.93535
26	15.7209	22.1023	7.00125	18.2922	31.0005	5.90263
26.5	16.1098	22.2534	7.20256	18.2419	31.0206	5.80168
27	16.7213	22.6009	7.26677	18.1526	31.0454	5.67718
27.5	17.083	22.4222	7.31774	18.2068	30.9867	5.78184
28	17.3299	22.7193	7.44055	18.541	31.053	5.6587
28.5	17.6111	22.8155	7.38443	18.9112	31.2193	5.80307
29	17.8215	23.111	7.42763	19.1299	31.6016	6.06045
29.5	18.129	23.2219	7.45496	19.539	31.2176	5.88481
30	18.0699	23.2257	7.63513	19.4624	31.4506	6.19438
30.5	18.2295	23.6623	7.99841	19.6148	31.5038	6.07022
31	18.5891	23.7759	8.11228	19.671	31.6279	6.18525
31.5	18.6794	24.1414	8.29523	19.5977	31.9673	6.20485
32	18.6705	24.3167	8.40402	19.3884	32.2984	6.51542
32.5	18.7345	24.7428	8.13625	19.8777	32.7301	6.69252
33	18.6681	24.6784	8.36649	19.8102	32.7809	6.34823
33.5	18.5914	24.8287	8.37736	20.1008	32.8651	6.36573
34	18.7907	24.8214	8.42884	20.2292	32.9669	6.53465

### Sheet: 14_09_21_azBB1
Time relative to NEBD	Spindle pole 1			Spindle pole 2			KT1			KT2			KT3			KT4
	x	y	z	x	y	z	x	y	z	x	y	z	x	y	z	x	y	z
0	22.1481	15.1859	4.52126	22.0616	28.3569	4.06094	14.1117	19.0414	5.28499	11.8903	26.3683	5.64269	31.4176	21.9243	5.4773	24.7726	36.3363	5.34879
0.5	23.1197	15.8919	4.69114	22.7302	28.2418	4.22488	14.3704	19.3981	5.6876	11.9783	26.5315	5.50755	31.3275	21.9999	5.51061	24.6277	35.9998	5.525
1	23.7314	16.4994	5.14316	23.3203	28.5275	4.36623	14.5841	19.2827	6.04609	12.3198	26.1979	5.74414	30.839	22.3625	5.61043	24.6791	36.0939	5.525
1.5	24.3919	17.3604	5.52387	24.667	28.5003	4.55562	14.5376	19.3884	5.64966	12.7186	25.9289	5.58057	31.0323	22.5107	6.34047	24.8567	35.6547	5.68165
2	25.1643	18.0038	5.8147	25.5733	28.6489	4.7252	14.4723	19.3654	5.57728	13.5025	26.4535	5.7818	31.1179	22.4718	6.36606	25.2097	35.4843	5.81799
2.5	25.9126	18.9214	6.41581	26.0337	28.8986	4.92811	14.7783	19.8554	5.57517	13.9986	27.0499	5.76074	31.2829	22.5471	6.36853	25.1347	33.7804	5.80895
3	26.0146	19.6521	6.39322	25.6876	29.0882	5.19396	14.915	20.6712	6.02147	13.5888	27.5581	5.97551	31.3452	22.8003	6.34449	25.6867	33.8478	6.37875
3.5	26.4959	20.3068	6.78785	25.7149	28.9802	5.19508	15.2914	20.9455	5.54973	13.8444	27.9502	6.14447	31.694	23.2799	6.33664	25.7347	34.036	6.43616
4	26.7719	20.9099	6.95167	26.0013	29.3269	5.34192	15.9743	22.7238	5.50425	13.674	27.7878	5.76665	31.2946	23.6332	6.27375	25.4999	33.8656	5.74891
4.5	26.9064	21.501	7.15391	26.1434	29.7381	5.25235	16.1447	23.4855	4.9014	14.1852	28.4625	5.38387	31.354	23.3864	6.93611	25.6547	34.1212	5.47459
5	27.0618	21.8332	7.40434	26.0834	30.5529	5.19026	16.3151	24.0171	5.08688	14.6112	28.583	5.43389	31.8209	24.1169	6.48562	26.5123	35.0583	6.17132
5.5	27.34	22.509	7.75492	26.0906	31.2176	4.99719	16.5556	24.4088	4.84935	17.8487	28.774	4.83274	31.423	24.8348	5.92277	27.0623	35.1435	5.66584
6	27.169	22.9288	7.69511	26.1366	31.6891	4.92846	16.3151	24.9652	4.6025	17.7635	29.0391	4.60632	31.0541	25.0031	5.6429	27.2711	35.6547	5.25529
6.5	27.112	23.2788	7.75639	26.2592	32.205	4.8771	16.4855	24.9993	5.58789	19.0414	29.1206	4.39815	31.2922	24.92	5.45957	28.2836	35.2287	5.76268
7	27.4495	23.5005	7.88063	26.1977	32.6717	4.77731	16.4003	24.8958	4.9886	19.3822	29.3213	4.03423	30.7133	24.4188	5.95899	29.0869	34.2064	6.27251
7.5	27.4722	23.8624	7.88593	26.3176	33.0328	4.75599	16.2299	25.4773	5.32581	19.5762	29.691	4.69271	31.1262	25.3459	4.83482	29.1299	34.8027	7.25823
8	27.6818	24.3322	7.97052	26.1415	33.262	4.64947	16.4855	26.2212	5.54339	20.9157	30.2535	4.68208	31.2245	25.3099	4.72776	28.9528	35.2287	7.05601
8.5	27.95	24.7122	7.89425	26.2961	33.5905	4.63972	16.4003	26.0893	5.54495	21.5973	30.4131	5.35713	31.2245	26.1273	4.658	29.4674	35.5695	6.60534
9	28.3531	25.0728	7.98583	26.3379	33.9374	4.73481	17.7635	23.7213	4.96329	21.72	30.2873	4.99164	31.5653	26.0063	4.87953	28.5187	35.3139	5.99258
9.5	28.9103	25.189	8.3094	26.3163	33.9405	4.75498	16.9967	24.0333	5.66379	21.895	30.8837	4.77	32.1617	25.4017	5.48751	28.9317	35.3991	6.25778
10	29.3933	25.6697	8.70621	26.7607	34.0647	4.7253	18.019	22.5262	5.30106	22.6197	31.0128	4.96912	33.0988	25.2143	5.96225	29.4121	35.4843	6.79436
10.5	29.7308	26.2334	8.73324	26.7534	33.9313	4.81329	18.7858	22.7933	5.35161	22.3641	30.8564	4.86856	31.9061	25.316	7.24237	29.8761	35.4843	7.5636
11	30.1001	26.4079	8.89559	26.5458	33.9092	4.8862	18.7006	21.5321	4.74807	22.1937	32.1803	5.17448	32.1101	25.6015	6.84236	30.7901	35.4843	7.7164
11.5	30.2187	26.6245	8.94225	26.5619	33.9542	5.05891	19.3822	22.166	5.0681	23.0456	31.6547	5.03402	32.6112	25.3459	6.84558	31.0541	35.5708	7.39066
12	30.5698	26.3912	9.03134	26.8685	34.0193	5.60432	19.723	22.3979	4.93203	23.216	31.8946	4.71452	32.7228	26.1127	7.04188	30.9689	35.7587	7.69583
12.5	31.0638	26.7814	9.01468	27.0139	34.142	5.90101	19.0414	24.4535	5.222	22.8752	31.9761	5.02197	32.9742	26.1979	7.39117	31.8209	35.2513	8.74327
13	31.345	27.276	9.2265	27.1993	34.2493	5.70124	20.0638	23.4373	5.46976	23.642	32.0108	4.65878	33.4726	26.1979	6.37469	31.6453	35.2712	8.925
13.5	31.524	27.5083	9.37151	27.309	34.3126	5.58549	20.8305	23.9655	5.78305	24.068	32.9751	5.30597	34.0515	26.7943	6.4925	32.5147	34.8879	8.11725
14	31.7025	27.6795	9.12747	27.6941	34.1307	5.49291	21.0861	24.2937	5.89544	23.4716	32.8938	5.4163	34.041	27.5277	6.375	32.5876	35.2843	7.57207
14.5	32.028	28.0263	9.14804	27.6165	33.9861	5.607	20.9157	26.1865	5.44261	25.0903	33.4157	5.447	33.8116	29.4354	5.6072	32.6728	34.8285	7.61251
15	32.3956	28.2851	9.22326	28.0628	33.7221	5.63968	21.6825	25.7716	6.02566	25.2607	33.2978	5.38119	34.2064	29.3479	5.17655	33.2692	33.9143	8.38969
15.5	32.736	28.5813	9.02742	28.3079	33.537	5.55794	22.1937	25.3974	5.61929	25.0903	32.8572	5.4186	34.6487	29.8716	5.525	32.758	33.7822	7.75402
16	33.2531	28.1141	9.45132	28.451	33.0839	5.63691	22.3641	24.9877	5.62884	25.5163	32.7431	5.81062	34.462	29.9007	5.63462	32.5024	33.8355	7.39694
16.5	33.6055	28.1092	9.15187	28.4005	32.4828	5.6709	22.0267	25.6867	5.35799	25.7719	31.7192	5.49023	34.2916	30.1162	5.5968	32.6728	33.5807	8.02069
17	33.7396	28.2847	9.49765	28.3347	32.3176	5.67694	22.1937	25.6912	5.19075	25.6015	32.1488	4.71618	34.6323	30.4889	6.11692	32.9284	33.2651	8.18292
17.5	33.8279	28.4026	9.44605	28.3229	32.4963	5.5728	22.2789	25.6148	5.54996	26.1127	31.5693	5.32007	34.1212	30.7667	5.34615	33.0136	33.3892	8.10333
18	34.0487	28.3917	9.66152	28.7217	32.6032	5.66376	24.7496	27.0865	6.11382	26.2831	31.9254	5.84543	35.3991	30.4148	5.86619	33.4396	33.2505	8.03993
18.5	34.1238	28.5822	9.77449	28.9006	32.6555	5.64422	25.6015	28.0056	6.34817	25.6518	31.3097	5.81571	35.4843	30.0506	6.05637
19	33.8306	28.8215	10.2666	29.3596	32.949	5.68793	27.3055	29.5127	6.77651	26.3683	32.4006	5.85753	35.2242	29.7762	6.19377
19.5	34.0386	28.9878	10.3352	29.6055	33.1797	6.0318	26.9647	29.9581	6.67359
20	34.1009	29.0527	10.0662	29.6902	33.166	6.04739	27.1351	30.6975	6.70465
20.5	34.2881	29.7431	10.3004	29.9492	33.2953	6.11907	27.6462	29.4142	6.964
21	34.3674	30.1921	10.5592	29.7915	33.7177	6.28591	28.5834	28.543	7.17041
21.5	34.3821	30.6651	10.4243	29.5233	34.0868	6.25631	29.0094	29.2892	7.94344
22	34.4249	31.6656	10.4189	29.4332	34.4815	6.40304	29.3502	29.0399	8.30005
22.5	34.7005	32.1226	10.4231	29.4363	34.4347	6.57324
23	34.8127	32.44	10.0683	29.262	34.5993	6.44275
23.5	35.1257	32.8159	9.94143	29.4033	34.8221	6.75373
24	35.2787	33.0237	10.0586	29.5102	34.9231	6.9045
24.5	35.8638	33.3225	10.0003	29.5279	35.0368	7.05091
25	36.1994	33.6437	10.2165	29.7395	35.2739	7.29674
25.5	36.3737	33.8075	9.70122	29.7753	36.0004	7.58838
26	36.3548	33.7453	9.74355	29.7612	36.094	7.84556

### Sheet: 10_12_21_azBB2
Time relative to NEBD	Spindle pole 1			Spindle pole 2			KT1			KT2			KT3			KT4
	x	y	z	x	y	z	x	y	z	x	y	z	x	y	z	x	y	z
0	14.2177	17.7923	4.85279	26.0369	30.5594	5.23961	18.0759	35.866	6.33451	23.8303	35.3402	5.62399	18.6005	14.4684	5.54067	10.553	24.4859	7.12156
0.5	14.0674	18.6131	4.98142	25.2914	30.9701	5.29952	18.1341	35.9075	6.34077	23.5533	35.5025	5.6935	18.5698	14.7646	5.5089	10.8433	25.1277	7.28782
1	13.9174	19.3331	5.02757	24.6369	31.5119	5.39343	17.7497	36.3495	6.3662	22.8992	36.0797	6.23904	17.8396	15.3942	5.525	10.5386	25.6342	7.44866
1.5	13.512	20.1881	5.46911	24.1188	32.3679	5.44203	16.7956	36.473	6.40728	22.0667	36.9908	6.33689	17.9877	15.8563	5.50304	10.2775	25.8505	7.15992
2	13.1739	20.541	5.35894	23.5784	32.7725	5.5019	15.7382	36.4988	6.45456	20.687	37.349	6.12757	17.9898	15.6128	5.53664	9.8101	25.9302	7.18258
2.5	12.42	21.281	5.64202	22.9998	32.7258	5.54726	15.1414	37.0464	6.32351	20.2149	37.6191	5.5693	17.3322	15.5748	6.22421	10.1734	25.7636	6.375
3	11.6945	21.7989	5.9984	22.7565	32.4844	5.65848	16.4294	37.0301	6.38023	20.2561	37.6178	5.56651	16.2251	16.5294	6.35703	10.0591	26.329	6.38174
3.5	11.38	22.7393	6.73059	22.5473	33.0929	5.79581	16.1468	37.5668	6.37406	19.9993	37.6142	6.10561	15.7115	17.5079	6.7926	10.6822	26.3668	6.39607
4	10.621	25.2213	7.79892	22.9283	33.8828	6.10307	15.9568	38.6269	6.43307	20.3772	38.1331	5.63202	15.2116	20.0638	7.04709	10.491	29.265	6.7675
4.5	10.1879	26.4501	7.42123	23.1312	34.1448	6.67616	17.6565	38.2214	7.10067	21.3902	37.8339	5.51277	13.9409	21.7351	7.225	10.1558	29.9465	7.07439
5	9.69546	27.095	7.75553	23.1626	34.2753	7.09702	18.4807	38.2486	7.16462	22.7439	37.0999	6.45868	13.3755	22.7048	8.096	10.0106	31.8414	7.08079
5.5	9.78714	28.6713	7.55732	23.5005	34.0307	7.32782	19.1649	38.5514	8.31553	22.5318	37.2734	6.67368	14.4943	23.642	7.95272	10.8158	33.4628	7.225
6	9.43472	29.5739	7.90956	23.5696	33.9243	7.90789	19.7149	38.807	7.29703	22.7048	36.6558	8.05504	13.3286	24.494	8.34949	11.2033	33.9645	7.09844
6.5	9.41162	30.6075	8.20705	23.5089	33.7009	8.2521	18.4465	38.5942	7.26056	22.7471	36.9132	7.225	12.4813	25.5098	8.38622	11.9701	35.0211	6.98569
7	9.68964	31.25	8.43972	23.273	33.524	8.20539	19.2332	38.1948	7.17757	22.2514	37.2734	6.50978	12.5665	26.3074	8.32042	12.5359	35.2287	6.87209
7.5	10.0713	31.9765	8.78466	23.1965	33.7541	8.4272	20.4486	38.0555	8.05426	22.3853	36.7623	7.93075	11.3697	27.1351	9.72111	13.5459	35.9103	7.02233
8	10.8949	32.6017	8.9703	23.2058	33.2959	8.70995	20.3865	38.5395	7.92191	23.1411	35.5441	8.075	12.1022	28.3278	11.2742	13.4181	36.0807	7.06233
8.5	11.559	32.9419	9.0695	23.2098	34.0271	9.00541	20.272	38.6581	8.08013	22.7048	36.1966	8.29422	13.3824	29.0094	11.3959	14.7744	36.3363	7.25379
9	11.6927	32.6236	9.71567	23.2265	33.9896	9.28319	20.1327	38.6928	8.84332	22.2789	36.1363	8.84264	14.7615	28.9242	11.3991
9.5	12.5173	32.8592	10.0025	23.3778	33.7768	9.41953	20.0048	38.8985	8.98654	22.8071	36.0807	9.0961	16.4169	28.6649	11.475
10	13.1452	32.9133	10.3437	23.9071	32.9634	9.85362	20.5994	38.1254	8.8984	23.2356	35.5695	9.25812	17.3489	28.0652	11.475
10.5	13.8947	33.0156	10.9631	24.3672	33.3709	9.87556	20.9016	37.7746	9.0423	22.6295	37.1882	9.34244
11	14.8891	32.9008	10.9368	24.9526	33.6381	10.8	20.7481	38.237	9.62005	23.018	37.529	9.04179
11.5	15.6705	32.423	10.9206	25.5043	33.635	11.475	20.5102	38.0345	9.08404	23.5721	37.6142	9.8056
12	16.0524	32.239	11.475	26.1432	33.8238	11.475				23.7526	37.4438	10.0204
12.5	16.2668	32.2369	11.475	26.2457	33.9822	11.475				24.0819	37.6994	10.4052
13	16.9337	32.086	11.475	26.815	33.7366	11.475				23.216	37.3462	10.3753
13.5	17.6425	32.1132	11.475	27.0677	34.0042	11.475				22.7198	37.6142	11.3244
										21.8059	37.7846	11.2815

### Sheet: 10_12_21_azBB3
Time relative to NEBD	Spindle pole 1			Spindle pole 2			KT1
	x	y	z	x	y	z	x	y	z
0	15.2386	18.6901	2.05798	29.2553	28.307	1.57578	13.6714	29.2534	4.50831
0.5	14.9659	19.2103	1.9396	29.1481	28.2819	1.76867	13.3503	29.1525	4.4156
1	14.8363	19.918	2.07166	28.908	28.2219	1.86829	13.6771	29.2513	4.56649
1.5	14.736	20.4197	2.18749	28.7429	28.3246	1.962	13.7927	29.6176	4.64363
2	14.5624	20.6964	2.51262	28.7409	28.3172	2.09019	13.8783	29.8316	4.6986
2.5	14.453	21.1213	2.91482	28.4774	28.9763	2.2241	13.5835	30.6087	4.83521
3	14.4944	21.5862	3.30364	28.6449	29.0545	2.60075	13.855	31.3417	4.75732
3.5	14.8782	22.1596	3.78046	28.0332	29.2425	2.82319	13.1589	31.5832	4.72643
4	15.2335	22.6742	4.40949	27.5602	29.3067	2.96367	13.2004	31.7396	5.43578
4.5	15.6959	22.9731	4.82413	26.7697	29.4908	3.4776	12.7468	32.0927	4.71496
5	16.165	23.3298	5.01036	25.8317	29.8174	4.07953	13.0746	31.6766	4.68942
5.5	15.9696	23.5597	5.45572	25.1731	29.829	4.20247	13.6802	30.5517	5.48712
6	15.9464	23.7358	5.60406	24.9387	29.9542	4.43562	14.2976	31.3097	6.17866
6.5	15.8328	23.7777	5.91011	24.6406	30.2385	4.42059	14.1434	30.4577	5.55105
7	15.8639	23.8627	6.06477	24.5259	30.4016	4.56014	14.1065	30.4621	5.37702
7.5	15.6189	23.914	6.00754	24.3149	30.4019	4.0887	13.8498	30.4543	4.88009
8	15.4003	23.8859	6.31231	24.1528	30.4253	4.32982	13.2018	30.2873	5.02161
8.5	15.3355	23.7724	6.27867	23.9458	30.1761	4.47214	12.5665	29.3078	5.28164
9	15.6171	23.9743	6.55732	24.0595	30.257	4.6758	12.5665	29.4116	5.42563
9.5	15.6768	24.1625	6.86849	23.9011	30.4928	4.74444	12.481	29.1798	5.73849
10	15.6858	24.137	7.16935	23.8531	30.6212	5.11734	12.3985	29.3502	5.71127
10.5	15.9758	24.3814	7.27691	23.9108	30.6033	5.30347	12.4012	29.5206	5.55556
11	15.8083	24.712	7.81611	23.5913	30.5634	5.44699	12.2477	29.691	5.85922
11.5	16.0812	25.1494	8.22149	23.3996	30.8334	5.47755	12.4606	29.6058	5.39002
12	16.1621	25.569	8.42497	23.1971	30.6518	5.47153	12.3961	30.0093	5.50225
12.5	16.304	26.0019	8.7465	23.0914	31.0012	5.19784	12.8207	30.4577	5.40509
13	16.3363	26.3771	8.80167	23.0937	31.0764	5.23647	13.2122	30.7133	5.158
13.5	16.1601	26.6831	8.92789	22.7452	31.1767	4.95729	13.5457	30.9689	4.80334
14	15.8115	26.8548	9.06465	22.3733	31.2486	5.1669	13.4336	30.7985	4.79301
14.5	15.8854	27.1221	9.07536	21.9939	31.4424	4.9359	13.5036	30.3772	4.64913
15	15.6807	27.3295	9.09551	21.9744	31.3209	4.85534	13.1136	30.4577	5.06579
15.5	15.7232	27.1785	9.18553	21.7703	31.1931	4.67302	13.248	30.0803	4.65809
16	16.0601	27.2589	9.66042	21.681	31.2295	4.8444
16.5	15.7833	27.2598	9.73471	21.5378	30.8806	4.81765
17	15.1789	27.4033	9.75656	21.387	30.7436	4.72893
17.5	15.2988	27.3447	9.75706	21.0722	30.5816	4.46869
18	15.4226	27.1928	9.80645	21.1299	30.4353	4.75433
18.5	15.61	27.4134	10.3678	20.986	30.3996	4.87047
19	15.7586	27.4627	10.343	20.9786	30.3903	5.06217
19.5	15.6385	27.5111	10.3936	21.1772	30.8327	4.98162
20	15.7801	27.5449	10.6368	21.1638	30.8168	5.15149
20.5	15.8052	27.1877	10.5835	20.9068	30.6689	4.96289
21	16.2028	27.1238	10.6409	20.7061	30.7754	4.8509
21.5	16.0556	27.1007	10.6224	20.7835	30.4072	4.78719
22	15.9645	27.2445	10.6041	20.5349	30.4811	4.73096
22.5	15.9761	27.4234	10.4921	20.3217	30.6493	4.67771
23	15.9591	27.291	10.5668	20.1837	30.7096	4.38302
23.5	16.0339	27.5002	10.574	20.3969	30.7695	4.37788
24	16.0324	27.5333	10.746	20.1799	30.7349	4.24303

### Sheet: 16_12_21_azBB1 
Time relative to NEBD	Spindle pole 1			Spindle pole 2			KT1			KT2			KT3
	x	y	z	x	y	z	x	y	z	x	y	z	x	y	z
0	26.2316	19.279	2.38865	26.2316	19.279	2.38865	8.48967	21.4577	2.94551	15.0332	18.2695	5.46748	8.89851	29.4491	5.57196
0.5	26.0807	19.7977	2.38088	26.0807	19.7977	2.38088	8.46183	21.6764	2.95866	14.968	18.2467	5.48025	8.68033	29.3812	5.50922
1	26.0953	19.6596	2.32568	26.0953	19.6596	2.32568	8.26727	21.6848	2.99347	15.225	18.1791	5.51993	8.53938	28.5744	5.50043
1.5	25.9587	19.5482	2.49101	25.9587	19.5482	2.49101	8.28337	21.393	3.15205	15.2035	18.0232	5.50868	8.34536	28.0967	5.49031
2	25.4954	19.7865	3.23408	25.4954	19.7865	3.23408	8.00841	20.9161	3.15671	14.6884	17.6428	5.5983	7.3708	27.7475	5.75957
2.5	24.6042	19.6096	3.51457	24.6042	19.6096	3.51457	7.65959	20.5783	3.10564	14.1392	17.9501	5.67591	6.70433	27.1044	5.79169
3	23.6241	19.7629	3.93093	23.6241	19.7629	3.93093	6.79789	20.2697	3.5678	13.4198	17.8587	5.56681	5.97023	26.681	6.2768
3.5	22.4688	20.0856	4.20237	22.4688	20.0856	4.20237	6.03126	19.7328	3.82445	12.7088	17.4349	5.64212	5.35436	26.1926	6.52372
4	21.6949	20.5622	4.40736	21.6949	20.5622	4.40736	5.72858	19.5247	3.79528	12.4629	17.6882	5.71422	5.37591	26.2578	6.44946
4.5	21.0513	20.8884	4.83851	21.0513	20.8884	4.83851	5.70918	19.8901	3.69048	12.882	17.7851	5.77418	4.98399	25.9526	6.65876
5	20.3983	21.2541	4.98643	20.3983	21.2541	4.98643	5.88213	20.8964	3.23222	13.3526	17.9338	6.01106	6.29138	26.3027	6.40566
5.5	20.3309	21.2148	5.14726	20.3309	21.2148	5.14726	6.28768	21.1121	3.0666	13.7449	17.9338	5.6594	7.27127	26.3653	6.35089
6	20.1166	21.2794	5.2061	20.1166	21.2794	5.2061	6.30635	21.2082	3.64636	13.5888	17.9495	5.2608	7.76914	25.7932	6.30869
6.5	20.1789	21.3879	5.08187	20.1789	21.3879	5.08187	6.43801	21.393	3.16277	13.1424	17.9073	4.68903	8.07014	25.9323	6.33803
7	20.2579	20.8632	5.33206	20.2579	20.8632	5.33206	6.74553	21.2248	3.03143	13.2498	17.0869	5.38676	8.17373	25.4381	6.375
7.5	20.5777	20.4497	5.47257	20.5777	20.4497	5.47257	7.19877	21.5038	3.70732	15.4992	17.5079	5.20604	8.24968	25.3013	6.35014
8	20.7506	20.2946	5.72755	20.7506	20.2946	5.72755	7.74037	20.7893	3.05176	16.3151	17.5892	5.4357	8.46073	24.342	6.42036
8.5	20.9346	20.268	5.74979	20.9346	20.268	5.74979	8.24982	20.8144	3.15407	16.5707	17.2758	5.07266	10.1225	23.6046	6.375
9	21.1382	20.1968	6.02263	21.1382	20.1968	6.02263	8.34438	20.63	3.7287	17.3375	16.9095	5.13675	10.623	23.4041	6.375
9.5	21.4975	19.926	6.36228	21.4975	19.926	6.36228	9.00168	20.5643	3.81073	16.6559	16.2221	4.94101	11.2635	23.9041	7.225
10	21.4738	19.8067	6.6843	21.4738	19.8067	6.6843	9.07972	20.9822	3.82076	17.3375	16.5123	5.32195	11.1649	23.4634	7.225
10.5	21.8478	19.7281	6.66173	21.8478	19.7281	6.66173	9.35195	21.1087	3.82887	18.019	16.5659	6.1924	11.2033	22.5977	7.20026
11	22.0927	19.726	6.68688	22.0927	19.726	6.68688	9.63902	21.099	3.80515	18.1042	16.9268	6.74225	11.4589	22.6729	7.53356
11.5	22.5257	19.9235	6.85205	22.5257	19.9235	6.85205	9.571	21.1453	3.99496	18.019	16.9942	7.458	11.9274	22.3389	7.225
12	22.2235	19.8767	6.67227	22.2235	19.8767	6.67227	9.65623	21.2993	4.57888	18.2023	17.2523	5.91219	12.9073	22.1487	7.90529
12.5	22.567	20.1579	6.94042	22.567	20.1579	6.94042	10.0748	21.6059	3.83587	19.2118	17.8189	6.1092	12.9925	22.2738	8.02974
13	22.3801	19.9319	6.74067	22.3801	19.9319	6.74067	10.2583	21.6977	3.78592	19.6378	17.966	6.42613	13.4184	21.3692	7.79615
13.5	22.5878	19.4786	6.69208	22.5878	19.4786	6.69208	10.267	21.8451	3.71578	19.723	17.2885	6.00467	13.7101	21.0149	8.075
14	22.5962	19.5138	6.5133	22.5962	19.5138	6.5133	11.2439	21.9744	4.05901	19.8934	17.3328	7.1218	13.9296	20.9243	7.97338
14.5	22.4856	19.0085	6.5719	22.4856	19.0085	6.5719	12.2226	21.8724	4.55385	19.4627	16.7411	6.29795	14.2704	20.2537	8.26505
15	22.8632	19.0578	6.92779	22.8632	19.0578	6.92779	13.117	21.7627	4.60691	18.9707	16.4003	5.9372	14.5312	19.3399	8.075
15.5	23.0175	18.5056	6.95138	23.0175	18.5056	6.95138	13.4359	21.7266	4.46797	18.9101	15.378	6.50899	15.1799	18.5661	8.075
16	22.9823	18.2577	6.6337	22.9823	18.2577	6.6337	14.2815	21.8854	3.87643	18.2972	15.2076	6.9768
16.5	23.4196	18.6966	7.13113	23.4196	18.6966	7.13113	14.5608	21.6659	3.87305	19.3822	15.8245	6.31281
17	23.8996	18.5798	7.32813	23.8996	18.5798	7.32813	15.0716	21.7011	3.79418	19.0918	16.5979	7.225
17.5	24.0194	18.4167	7.25237	24.0194	18.4167	7.25237	15.4257	22.8553	4.675	19.2132	17.1561	7.225
18	24.1513	18.5332	7.86871	24.1513	18.5332	7.86871	15.0365	22.821	3.90391	19.2898	18.031	6.375
18.5	24.1598	18.6477	7.9388	24.1598	18.6477	7.9388	15.4789	23.3245	3.84532
19	24.181	19.1237	7.92101	24.181	19.1237	7.92101	15.5798	23.5568	5.20062
19.5	24.1976	19.1812	7.85107	24.1976	19.1812	7.85107	15.5523	23.216	5.10636
20	24.1484	18.5039	7.79489	24.1484	18.5039	7.79489	15.3628	23.216	4.89474
20.5	23.8082	18.018	7.53376	23.8082	18.018	7.53376	15.4027	23.1308	4.9329
21	23.8738	18.2982	7.88014	23.8738	18.2982	7.88014	15.3686	23.0456	5.53622
21.5	23.6103	17.6644	7.91767	23.6103	17.6644	7.91767	15.4313	23.216	5.1354
22	23.4823	17.7331	7.56115	23.4823	17.7331	7.56115	15.378	22.1529	4.69937
22.5	23.9305	17.919	7.96865	23.9305	17.919	7.96865	15.0372	22.0979	4.82391
23	24.1343	17.434	7.87065	24.1343	17.434	7.87065	14.7816	22.0962	4.08998
23.5	24.2663	17.2734	7.77585	24.2663	17.2734	7.77585	14.6112	22.3269	4.2623
24	24.2551	17.1862	7.84804	24.2551	17.1862	7.84804	14.8387	22.1937	4.0386
24.5	24.7488	17.3658	8.10404	24.7488	17.3658	8.10404	14.8068	22.7048	4.16729
25	24.8528	17.9417	7.40705	24.8528	17.9417	7.40705	15.3943	22.5345	4.41651
25.5	24.6647	17.4167	7.40972	24.6647	17.4167	7.40972	15.5769	23.1308	5.29962
26	24.9125	17.548	7.55721	24.9125	17.548	7.55721	15.4632	23.5186	5.42043
26.5	25.214	17.7345	7.43115	25.214	17.7345	7.43115	15.6335	23.6091	4.9101
27	25.2328	17.8459	7.95795	25.2328	17.8459	7.95795	14.8668	23.8343	4.99027
27.5	25.5373	17.7633	7.81497	25.5373	17.7633	7.81497	15.2928	23.4615	5.0601

### Sheet: Timings of phases
Name	time relative to NEBD (minutes)
	phase 2	phase 3	phase 4
11_08_21_azBB2_KT1	3	5.5	10
11_08_21_azBB2_KT2	4	8	18.5
07_09_21_azBB2_KT1	8.5	10	20
07_09_21_azBB2_KT2	3	4	4
07_09_21_azBB2_KT3	2	4	13
07_09_21_azBB2_KT4	1.5	3.5	3.5
07_09_21_azBB3_KT1	10.5	12.5	16.5
07_09_21_azBB3_KT2	4	5.5	15
07_09_21_azBB3_KT3	3.5	5.5	9
08_09_21_azBB2_KT1	4	5.5	5.5
08_09_21_azBB2_KT2	4.5	6.5	17
08_09_21_azBB2_KT3	7	10.5	20
08_09_21_azBB3_KT1	6	14	19.5
08_09_21_azBB3_KT2	4.5	6.5	6.5
08_09_21_azBB3_KT3	3.5	6.5	19.5
14_09_21_azBB1_KT1	17.5	20	22
14_09_21_azBB1_KT2	5	11.5	19
14_09_21_azBB1_KT3	3.5	10.5	19
14_09_21_azBB1_KT4	2	9	9
10_12_21_azBB2_KT1	2.5	3	7.5
10_12_21_azBB2_KT2	3	5	12.5
10_12_21_azBB2_KT3	2.5	5	7.5
10_12_21_azBB2_KT4	2	4.5	4.5
10_12_21_azBB3_KT1	4.5	6.5	15.5
16_12_21_azBB1_KT1	12.5	13	27
16_12_21_azBB1_KT2	4.5	8	18
16_12_21_azBB1_KT3	4.5	5.5	12.5
