## Supplementary material for "Contractile perinuclear actomyosin network promotes peripheral and polar chromosome interaction with the mitotic spindle": Fig 3 source data 3

### Sheet: 07_09_21_DMSO2
Time relative to NEBD	Spindle pole 1			Spindle pole 2			KT1			KT2			KT3
	x	y	z	x	y	z	x	y	z	x	y	z	x	y	z
0	21.7989	20.8708	2.3735	11.654	11.1505	2.67774	18.7667	28.6608	3.43187	14.514	21.7853	1.993	18.5976	18.7042	2.00659
0.5	21.6826	20.961	2.91066	12.2186	11.3158	2.78026	18.7144	29.004	3.43187	14.4672	21.976	2.03794	18.7887	18.9247	2.01555
1	21.7223	21.3518	3.3772	12.5595	11.9532	3.03296	18.7067	28.9095	3.43187	14.3448	22.3564	2.1452	18.9347	18.9427	2.07676
1.5	22.072	22.3165	3.04352	12.7459	12.8078	3.2217	18.3328	29.047	4.15437	14.3546	22.4825	2.24153	19.3644	19.4147	2.41894
2	22.4125	22.9652	2.45751	12.9794	13.9399	3.41375	18.5748	28.6792	3.79313	14.9341	22.7484	2.39307	19.5001	19.5605	2.6348
2.5	22.9867	23.8345	2.51885	13.1136	14.8245	3.61882	18.8302	28.5783	3.43187	16.6704	22.9999	3.29077	19.2986	20.8552	1.92102
3	23.4236	24.4808	2.34206	13.1315	15.3617	3.72601	19.5412	28.7135	3.43187	17.0167	23.5715	3.04399	19.2849	21.3417	2.80653
3.5	23.8344	24.8097	2.14289	13.378	15.6222	3.79106	19.8073	28.9989	3.43187	17.2828	23.8976	3.39402	20.065	22.0706	2.17155
4	24.5022	25.1621	2.21815	13.6017	15.6046	4.03789	19.2057	29.5	3.79313	18.0643	24.9199	3.63673	20.436	22.081	2.39653
4.5	25.2158	25.2764	2.19886	13.9109	15.3362	4.02258	18.871	29.3313	4.13546	18.5302	24.9745	4.37917	21.0507	22.4038	2.00778
5	26.0548	25.1223	2.22404	13.9747	15.3722	4.07565	18.9688	29.2455	4.15437	18.946	24.5019	4.15437	22.5584	22.9604	2.11841
5.5	27.0431	24.9803	2.36433	14.2829	15.7333	4.29049	18.9471	28.7612	4.51562	19.6915	24.4763	4.51562	22.8437	23.1873	1.62563
6	27.9207	25.309	2.51388	14.7785	15.6972	4.0222	19.2753	27.987	4.74108	20.2622	23.9828	4.42737	22.6119	23.216	1.85034
6.5	28.7491	25.4646	2.48384	15.4561	15.5993	3.93583	19.5505	27.7455	4.87688	20.4084	23.642	4.15574	23.0688	23.8124	1.92446
7	29.2161	26.2265	2.58165	15.8169	15.5211	3.88801	20.1489	27.5292	4.76465	20.0599	23.1844	4.15437	23.5843	24.0751	1.62563
7.5	29.2049	26.6126	2.6382	16.1647	15.0024	4.10551	19.4574	26.4181	4.87688	20.4045	22.7294	4.0762	22.0233	24.356	2.13887
8	28.2362	27.5017	3.06639	16.8779	14.44	4.25245				20.3248	22.3641	4.17657	21.2565	23.9128	2.00066
8.5	27.1918	27.9207	3.13145	17.3162	14.564	4.44544							20.4752	23.8976	1.83625
9	26.4631	27.6689	3.47528	17.5059	14.4333	4.48404							20.3616	24.1151	1.62563
9.5	25.3721	27.7264	3.63689	17.8398	14.241	4.58835							19.8028	23.4716	1.63419
10	24.7487	27.3608	4.35587	17.98	13.9034	4.27165
10.5	23.1158	26.0506	5.02248	17.7404	12.6358	4.33537
11	21.5734	25.6666	5.7375	18.0152	12.057	4.13885
11.5	21.0983	25.2608	5.7375	17.5728	11.7235	4.22365
12	20.2009	25.0314	5.7375	17.4308	11.7391	4.52681
12.5	19.7691	24.8354	5.7375	17.6419	11.8972	4.67678
13	19.761	24.7577	5.7375	18.0498	11.6385	5.28085
13.5	19.5513	24.3711	5.7375	17.6384	11.803	5.42737
14	18.9794	24.1832	5.7375	17.3364	11.9785	5.4071

### Sheet: 14_09_2021_DMSO2
Time relative to NEBD	Spindle pole 1			Spindle pole 2			KT1			KT3
	x	y	z	x	y	z	x	y	z	x	y	z
0	27.7054	21.8255	2.44556	13.3953	22.9622	3.43648				17.1122	27.471	3.01018
0.5	27.031	21.9972	2.61359	13.8606	23.0886	3.52493	19.3507	25.2953	3.94218	17.3426	28.3015	3.29141
1	27.0372	22.2917	2.5307	14.2583	23.7405	3.45667	20.1154	25.0011	3.77694	17.3857	27.227	3.28424
1.5	26.9639	22.2181	2.45917	14.5672	23.8455	3.34052	20.7791	25.105	3.29989	18.6249	27.2413	3.2015
2	26.5562	22.4811	2.74672	14.7699	23.6768	3.55473	21.0438	25.1632	3.97273	18.5793	27.5335	3.50797
2.5	26.3167	22.3968	2.91969	15.0046	23.9604	3.64735	20.9408	24.7496	4.58323	18.9329	27.3103	3.98278
3	26.2079	21.9589	3.18838	14.8022	23.595	3.72498	21.6364	23.8173	4.89811	19.9369	27.1319	4.6001
3.5	26.1668	21.3291	3.47929	14.4435	23.1499	4.22888	21.686	22.8187	5.48048	19.6986	26.0591	4.72237
4	26.1531	21.0936	3.75275	14.1523	23.0561	4.0866	21.8085	22.355	5.41875	19.4854	25.9872	4.66721
4.5	26.0433	20.9655	4.14436	13.8133	22.7496	4.61134	21.579	22.3641	6.29152	19.2879	25.3459	4.7644
5	25.476	20.6158	4.46398	13.5568	22.8346	4.73534	21.8542	22.1085	6.39999	19.5975	24.9199	5.24337
5.5	25.4192	19.3653	4.60685	13.6745	22.7101	5.0266	22.1897	21.8529	6.47546	20.5682	24.6644	4.55725
6	25.3158	19.1882	5.19092	13.5442	22.3197	5.06427	21.9349	21.6825	6.59564
6.5	24.8399	19.0251	5.67004	13.3489	21.9694	4.78869	21.4269	21.5791	7.18137
7	24.4027	18.6069	5.40068	13.4467	21.8671	5.01997	20.9297	21.1713	7.10909
7.5	24.5737	18.3939	5.9229	13.5555	21.5398	5.64887
8	24.7548	17.729	6.15008	13.69	20.751	5.97431
8.5	24.6491	17.3749	6.53891	13.962	20.4767	6.15903
9	24.6047	16.9392	6.65721	14.117	20.0066	6.31125
9.5	24.6077	17.0988	6.48982	14.0078	19.4684	6.48338
10	24.3633	16.9795	6.43673	14.0395	18.9425	6.35954
10.5	23.9281	16.6982	6.89918	14.2023	18.8249	6.14889
11	24.1219	16.8586	6.88571	14.0946	17.9919	6.28471
11.5	23.8392	16.3605	7.52224	13.9288	17.4504	6.47394
12	23.5154	16.0587	8.04469	13.9318	17.5477	6.42477
12.5	23.3716	15.8392	8.32853	13.9966	17.2733	6.41137
13	23.2955	15.109	8.92831	13.8959	17.3977	6.49118
13.5	23.4476	14.7517	9.09721	14.1309	17.9465	7.27827
14	23.2871	14.8002	9.13818	13.8617	18.2545	7.36545
14.5	22.8896	14.7652	9.52255	13.4921	18.4613	7.22505
15	22.7951	14.6772	9.75061	13.7108	18.5285	7.61006
15.5	23.6187	14.8668	9.35791	13.5964	18.5342	7.60023
16	23.7357	15.2928	9.36216	12.8322	18.3598	6.99364
16.5	23.1442	14.8908	9.44937	13.1002	18.0965	7.64268
17	23.5483	14.2704	8.82844	13.2584	17.9533	7.60839
17.5	23.0326	13.4935	9.48413	13.1777	17.0608	7.5059
18	23.4577	12.5335	9.28846	13.5322	16.8554	7.57951
18.5	23.7193	12.0861	9.19003	13.6069	16.0984	7.85607
19	23.5348	11.1475	8.73621	14.0183	15.3715	7.55733
19.5	23.8906	10.5218	8.84238	13.8466	14.9795	7.89404
20	23.4273	10.4553	9.53649	13.9975	15.0184	7.85622
20.5	22.9604	8.26505	9.61639	14.4833	15.0581	8.15489
21	23.033	8.81783	9.49153	14.1716	15.2808	7.885

### Sheet: 14_09_2021_DMSO4
Time relative to NEBD	Spindle pole 1			Spindle pole 2			KT1			KT2			KT3			KT4
	x	y	z	x	y	z	x	y	z	x	y	z	x	y	z	x	y	z
0	16.38	28.4109	3.246	31.6933	21.8956	3.17444	22.5604	26.1654	3.89833	20.2764	23.1562	3.76535	23.8009	30.7339	3.79881	26.3535	30.8652	3.63385
0.5	16.7757	28.7421	3.16043	31.6362	21.7354	3.20628	22.65	25.9794	3.73823	19.8045	22.8752	3.65041	23.7521	30.6281	3.7824	26.6824	30.7516	3.57735
1	16.4621	28.5785	3.44601	31.1385	21.1919	3.25653	22.699	25.4012	3.36353	19.7996	22.7048	3.77284	23.715	30.6281	4.17932	26.7712	30.8932	3.70467
1.5	16.3367	28.3153	3.65686	30.6761	20.6461	3.30841	22.7306	25.2607	3.42906	19.8934	22.872	4.42137	23.6857	30.8837	4.32391	27.0593	30.8221	3.80682
2	16.3722	28.237	3.73561	30.8113	20.1241	3.61632	23.4716	25.2484	3.64397	19.9039	23.3864	4.87706	24.1502	31.3818	4.675	27.6139	30.8522	3.83663
2.5	16.3385	28.6805	3.89677	30.8404	19.7383	3.69028	23.2147	25.6015	3.52998	19.3652	24.8347	4.5545	23.4716	30.8232	5.65053	27.5012	29.8853	3.76502
3	16.4564	28.6975	3.98509	31.2264	19.7709	3.79589	24.0775	25.1755	3.40674	20.2674	24.5792	4.58236	23.2371	30.7985	6.44757	25.7707	30.0207	3.82517
3.5	16.7506	28.361	3.97797	31.5368	19.936	3.96964	23.9349	25.0903	4.05644	21.1281	23.642	4.72132	23.0456	30.8867	5.13943	24.2496	29.6057	4.04214
4	16.9983	28.2596	3.91921	31.6379	20.5307	4.20237	24.6111	24.6644	4.17507	21.8699	22.8752	4.63324	22.2789	30.7316	5.34807	23.2326	29.8613	4.25725
4.5	17.4512	28.2028	3.9561	32.3218	21.1322	4.3942	24.5491	24.9199	4.09961	23.0456	22.874	4.89588	22.4493	30.6274	5.35568	23.6937	29.0946	4.31312
5	17.6676	28.1145	4.03503	32.7383	21.7882	4.5601	24.7238	24.4088	3.92979	23.2514	22.6196	4.68635	22.79	30.1326	5.33294	24.239	28.3278	4.09899
5.5	17.5788	27.2152	3.91417	32.7825	21.601	4.71715	25.0903	23.5212	4.0289	24.3223	21.9381	5.20481	22.2789	29.1599	5.3071	23.1624	28.0722	4.23579
6	17.5967	26.429	4.20094	33.006	22.0289	4.59964	24.8347	23.7477	3.73833	24.2545	21.5973	4.8176	22.1937	28.4522	5.2528	23.8976	27.9071	4.43704
6.5	17.4419	25.5602	4.14743	32.9513	22.3259	4.31888	25.2854	23.216	3.8945	23.779	21.6825	4.89014	21.5039	27.7314	4.60922	23.4816	26.9363	3.825
7	17.5201	25.4012	4.56384	32.8399	22.1671	4.42329							21.5805	28.3278	4.96952	23.3864	26.5783	3.59306
7.5	17.6213	25.1079	4.52039	32.5949	21.9338	4.78537							21.3688	27.987	5.35489	23.9791	26.2831	4.07235
8	17.6487	24.662	4.41498	32.2675	21.5854	4.73313							21.5928	27.6462	5.9315
8.5	17.8158	24.3824	4.99362	31.5674	21.2952	4.66981							21.8744	27.3054	5.96972
9	17.8369	23.8594	5.28962	31.1315	21.5035	4.43511							22.3641	27.2131	5.30486
9.5	17.7736	23.9	5.34583	30.9556	21.4815	4.73337							22.79	27.6592	6.05753
10	17.5982	23.8822	5.45806	30.9006	21.7209	5.2205							22.5152	27.1351	5.88403
10.5	17.6624	23.5638	5.40192	30.7218	22.0114	5.20465							22.1209	28.2426	3.99598
11	17.9117	23.6982	5.54362	30.9277	22.0559	5.24761							21.7041	27.561	4.22924
11.5	18.0282	23.4716	5.46501	30.8233	22.3909	5.48696							21.9319	27.0499	4.21718
12	17.8045	23.3864	5.99502	30.8572	22.7569	5.58531							22.4883	27.3054	4.07655
12.5	18.1929	23.5568	6.43005	30.6299	23.5612	5.62497							23.1311	26.7943	4.02025
13	18.3427	23.8976	6.06801	30.5802	23.4143	6.09743
13.5	18.6811	24.3236	5.70931	30.3823	23.856	6.27211
14	19.0726	24.5792	5.61624	30.3894	23.9025	6.40606
14.5	19.1134	24.7496	5.82121	30.7011	23.8045	6.42738
15	19.3988	24.6644	5.76187	30.7776	23.6615	6.89401
15.5	19.6032	24.2616	6.375	30.966	22.7523	6.3544
16	19.6446	24.068	6.07462	30.7762	22.4763	6.59588
16.5	19.6229	23.642	6.11286	30.601	21.9469	6.48598
17	19.3529	23.1308	6.5437	30.3423	22.0601	6.90536
17.5	19.2854	23.4716	5.87243	30.3819	20.8683	6.62527
18	19.0686	23.3012	6.79198	30.1084	21.5329	6.9094
18.5	19.3822	23.5338	5.91546	29.76	21.6572	6.47924
19	18.7006	23.3122	6.98414	29.4922	22.1601	6.61648
19.5	18.3598	23.3781	6.48835	29.0487	22.1456	6.3401
20	17.9039	23.216	6.76635	28.8232	22.5299	6.63693
20.5	17.703	23.216	6.93614	28.4594	22.6752	6.60603

### Sheet: 10_12_21_DMSO1
Time relative to NEBD	Spindle pole 1			Spindle pole 2			KT1			KT2			KT3
	x	y	z	x	y	z	x	y	z	x	y	z	x	y	z
0	18.0515	14.9764	5.08048	21.7658	21.6825	6.12111	22.6042	18.8232	4.39533	18.4224	19.4553	4.90181	21.8485	16.5407	3.94355
0.5	18.5599	15.4283	5.35016	21.5522	21.4269	6.69416	23.1308	18.9902	4.64893	18.3007	19.8082	5.61612	22.3253	17.025	3.87403
1	18.7895	15.797	5.28759	21.4269	21.7053	6.90181	23.5568	19.286	4.66985	18.1636	19.9786	5.58153	22.2501	17.2436	3.99667
1.5	19.0388	16.5331	4.87653	21.0861	21.9986	7.19393	23.8667	20.1167	4.69333	18.429	20.5749	5.1463	22.7666	17.9451	3.9441
2	19.3341	16.6147	4.31375	20.9157	22.8532	7.0573	24.068	20.5731	4.84495	18.019	20.7941	5.26906	23.2182	18.3427	3.96032
2.5	19.5484	16.8751	3.97826	20.6601	23.4867	6.45039	24.252	21.8535	4.19091	17.5079	21.5828	5.36902	23.4907	18.8741	3.99414
3	19.9759	16.7566	3.6863	20.7609	24.3236	6.28954	24.5174	22.5457	4.18734	17.0401	22.6196	5.82808	24.1143	19.181	4.02987
3.5	20.1248	16.7186	3.60045	20.7942	24.92	5.55987	24.9933	22.3641	4.62594	16.2299	22.7214	6.27331	25.7248	19.3444	3.85511
4	20.2995	16.7466	3.28323	20.8061	25.6303	4.92727	25.7189	22.5344	4.41873	15.9743	22.5831	6.23687	27.1336	19.8082	3.75779
4.5	19.9898	16.7199	3.23058	21.1826	26.5743	4.72121	26.0431	22.1937	4.50254	16.1447	23.5576	6.19654	27.0866	19.8838	3.2876
5	19.7639	16.5576	3.24997	21.9288	27.7097	4.53455	26.2471	22.4493	4.00959	16.4635	24.5792	5.95872	27.2761	20.2674	3.43772
5.5	19.6419	17.098	3.18762	22.6405	28.8741	4.62635	26.5295	22.8752	4.01509	16.7411	25.648	6.46438	27.9575	20.8305	4.54974
6	19.9375	17.1976	3.14151	23.1931	29.936	4.53647	26.3683	23.9482	3.66642	16.6559	25.8728	6.4397	27.987	21.478	4.82865
6.5	20.0863	17.4804	3.18906	23.8328	30.988	4.92092	26.7884	25.2607	4.17362	16.5707	26.289	6.82702	28.0426	22.7048	5.00788
7	20.1829	18.0352	3.25947	24.5792	31.9806	5.44342	27.4916	25.6867	3.96692	17.4227	26.8063	6.95687	28.7605	23.8976	5.43946
7.5	21.3381	17.9415	3.77472	25.1755	32.5584	5.37991	27.7655	25.8571	4.20511	17.6783	27.183	7.12972	29.1798	24.1875	5.42957
8	22.0046	18.5826	4.65718	25.8286	33.5248	4.78603	27.7915	26.2957	3.97375	18.5302	28.4559	7.23772	29.8613	25.6122	6.07278
8.5	22.5829	19.3002	5.8568	26.8108	34.036	4.53901	28.2962	27.2068	4.69625	19.2118	29.0066	7.27169
9	24.1502	20.0934	6.08709	26.5833	34.2916	5.61127	28.0208	27.9018	5.06208	18.9562	28.9912	7.3363
9.5	24.4343	20.9022	6.13093	26.7091	34.5184	6.67757				19.2118	29.2734	7.5767
10	24.657	21.6843	5.88689	26.9312	34.462	6.64791				19.5526	29.9164	7.54785
10.5	24.7796	22.5244	6.45427	26.5757	34.8027	6.66737
11	25.0213	22.9419	6.68849	27.2203	34.9066	7.29819
11.5	24.6471	23.5412	6.60895	27.1351	35.3389	7.58244
12	25.0145	23.7344	6.69851	26.5387	35.5915	7.82586
12.5	24.7603	23.943	6.87899	26.5387	35.6316	7.30864
13	24.8252	24.0987	7.35921	26.3683	35.5962	7.80117
13.5	24.4802	24.4536	7.41959	26.0275	35.8125	8.78628
14	24.1608	24.518	7.38674	26.1127	35.8344	8.87944
14.5	24.1898	24.4709	7.70299	25.8571	35.6227	9.13435
15	24.1125	24.6169	7.9479	26.1979	35.5843	8.81595
15.5	24.0049	25.0721	8.88284	25.6053	36.041	8.925
16	23.6798	25.4693	8.45158
16.5	23.6659	25.9661	8.36823
17	23.8466	26.0285	8.10909
17.5	23.6505	26.4868	8.27141
18	23.5469	27.0818	8.2933
18.5	23.6675	27.7585	8.11294
19	23.3561	28.2431	8.31982
19.5	23.1893	28.5858	8.40935
20	23.3104	29.0093	8.70077
20.5	23.3619	29.657	8.76877
21	23.1985	29.9902	9.05964
21.5	23.0756	30.0468	9.133
22	23.1732	30.1897	9.0344
22.5	23.2549	30.2875	9.17992
23	23.1201	30.4896	9.24452
23.5	22.8726	30.7239	9.57287
24	23.2527	31.1439	9.78273
24.5	22.8029	31.1014	9.88202
25	22.3396	31.3833	9.68651
25.5	22.6436	31.689	9.75256
26	22.5944	32.0026	9.80118
26.5	22.9151	32.1536	9.66833
27	23.1604	32.4229	9.53335

### Sheet: 16_12_2021_DMSO2
Time relative to NEBD	Spindle pole 1			Spindle pole 2			KT1			KT2			KT3			KT4
	x	y	z	x	y	z	x	y	z	x	y	z	x	y	z	x	y	z
0	21.6469	18.6915	3.63596	23.9772	33.0861	3.29194	21.2823	22.8408	3.30999	22.1644	27.488	5.59322	17.0884	24.7184	4.06987	27.3251	20.5129	3.68893
0.5	21.6887	18.5421	3.89281	23.934	32.8769	3.56749	20.9226	23.1044	3.70471	21.6633	27.0752	6.04177	16.9826	24.696	4.58228	27.0424	20.6798	3.80297
1	21.6901	18.0616	3.96747	24.0481	33.0705	3.7597	20.1545	23.3209	3.80632	21.2937	26.6939	6.02574	16.532	24.7329	4.50496	27.1726	20.389	3.94924
1.5	21.3124	17.1077	3.84634	23.851	33.0296	3.87484	19.7635	22.7462	3.92334	21.2896	25.9224	5.41875	16.7409	24.3236	4.0245	27.1566	20.7438	4.09284
2	21.0833	16.3896	3.82015	23.8307	33.0376	4.10689	19.4188	22.0438	3.98668	20.6586	24.672	5.2855	16.2869	25.085	4.00821	26.5049	21.1167	4.12911
2.5	20.5916	15.6046	3.75669	23.0574	33.0072	4.15418	19.0528	21.9595	4.04526	20.5086	23.3012	5.12836	16.4923	25.1755	4.24353	26.0774	21.6826	4.14041
3	19.364	14.4575	3.75809	22.4943	32.4415	4.54562	18.3394	22.5265	4.03125	19.3822	22.809	5.43145	16.5471	25.4214	4.55903	24.5275	21.6825	4.72727
3.5	18.959	13.0377	3.83596	21.996	32.0644	4.89946	18.5006	22.3956	4.81674	18.8788	22.1937	5.45263	16.1644	24.8156	4.63535	23.8877	21.4269	4.89723
4	18.959	11.9103	3.92902	22.5269	30.7918	5.45736	18.9763	21.7226	4.78434	19.4432	21.4269	5.31196	16.4687	24.0928	4.70716	24.2384	20.2282	4.91818
4.5	18.632	11.0049	4.15939	22.5785	30.3242	5.73608	18.8797	20.9947	5.22475	19.4444	20.6601	5.67439	16.373	23.3864	5.03278	24.3023	20.0339	5.41875
5	18.5757	10.5981	4.57918	22.5204	29.6664	6.15275	18.871	20.5152	5.18437	19.5641	19.8055	5.41875	16.5645	23.3012	5.58855	24.0316	19.3794	5.41875
5.5	18.5189	10.2359	5.35129	22.6577	29.2164	6.36182	19.1935	19.9067	5.39695				17.0689	22.79	5.20785	24.1243	18.871	5.75171
6	18.3219	10.0866	5.80918	22.3993	28.4974	6.9131	19.3071	19.3822	5.70282				17.31	22.2789	5.43812	24.4243	18.445	5.80272
6.5	18.6719	10.1729	6.04925	21.9942	27.7573	7.035	19.3814	19.4674	5.45616				17.2089	21.9381	5.93547	24.6033	17.9338	6.00161
7	18.7999	10.3637	6.11608	21.7124	27.3687	7.02804	19.5652	18.9182	5.41875				17.483	21.0861	5.5931	24.7241	17.3375	6.03108
7.5	18.3891	10.7349	6.2618	22.066	26.7075	7.5156	19.9776	18.6154	5.67495				17.767	20.7453	5.4836	24.3701	16.7411	6.3432
8	18.3401	9.5615	6.89372	22.7972	24.0758	7.91553
8.5	17.9263	9.48072	7.3485	23.3416	22.885	8.57412
9	17.7242	9.84264	7.21584	23.1751	22.5405	8.77081
9.5	18.4164	9.81286	7.92047	23.4556	22.364	8.53426
10	18.1657	9.6974	8.08959	22.8379	22.0991	9.01926
10.5	19.3725	9.38027	8.21056	22.0299	21.9809	9.0338
11	18.989	9.39239	8.73707	22.1136	22.0003	9.8124
11.5	18.854	9.54497	8.87689	21.606	21.7071	9.90888
12	18.7211	10.0302	9.02114	21.975	21.9924	10.5517
12.5	19.2233	10.125	9.69484	21.7979	21.9604	10.5754
13	19.2594	10.5017	8.9562	22.4768	21.8549	11.1799
13.5	19.0383	10.6113	9.04315	22.8336	21.8747	11.3691
14	19.092	11.0668	9.04222	23.6731	22.1994	11.402
14.5	18.7611	11.4443	9.83152	22.1707	23.1815	10.6366
15	18.5724	11.8253	9.79175	22.1039	23.2038	10.8899
15.5	18.573	11.7322	9.95911	21.8389	22.8535	11.1634
16	18.3675	11.5402	10.7387	21.3832	22.6441	10.6448
16.5	18.1202	11.3513	11.5013	21.5276	22.8527	10.7473
17	18.6383	11.2919	11.5059	21.8726	21.9716	11.2252
17.5	18.7582	10.8504	11.4633	22.303	21.752	10.9578
18	18.9194	10.9407	11.4182	22.1255	21.259	11.287
18.5	18.6075	10.6581	11.4412	21.8214	21.2741	11.1536
19	19.1764	10.4575	11.32
19.5	18.6516	10.9124	11.316
20	18.0453	11.0379	10.7318
20.5	18.2878	10.4601	11.2691
21	18.6028	10.2036	10.6087
21.5	17.6043	9.92553	11.3202
22	17.2718	9.64301	11.3411
22.5
23
23.5
24
24.5
25
25.5
26
26.5
27
27.5
28
28.5
29

### Sheet: 16_12_2021_DMSO3
Time relative to NEBD	Spindle pole 1			Spindle pole 2			KT1			KT2			KT3			KT4
	x	y	z	x	y	z	x	y	z	x	y	z	x	y	z	x	y	z
0	33.2159	18.5648	1.97701	16.9494	25.1755	1.8388	25.248	28.2652	1.94867	24.9514	20.3556	3.25445	24.5573	17.5295	3.69949	25.2963	25.2163	4.23507
0.5	33.8542	18.7081	2.02583	16.8263	24.9666	2.30492	25.892	28.1546	2.00648	25.0547	20.8349	2.74389	25.4196	17.6959	3.95488	25.916	25.5809	4.23944
1	33.6116	18.7694	2.02869	16.6872	25.4311	2.06196	26.1858	28.2224	1.90551	25.3032	20.9495	2.67923	25.9937	17.974	4.04129	26.065	25.454	4.48753
1.5	33.5052	18.8201	2.14452	17.0447	25.3459	2.04794	26.4873	28.0758	1.96592	26.0646	20.8141	3.08421	26.8827	18.3282	4.5295	26.5404	25.2474	4.70895
2	33.587	18.854	2.19708	17.2523	24.6067	2.4015	26.8215	27.7577	2.41952	26.8782	20.5619	3.21981	27.5267	18.3734	4.67464	27.5485	25.2288	5.30207
2.5	34.0781	18.6656	2.14442	17.5449	24.4088	2.2531	27.6782	28.0338	2.50386	27.609	21.1217	3.86274	28.1178	19.4417	5.37866	28.2186	25.6462	5.9387
3	35.4707	18.8129	2.10695	18.3598	24.0486	2.30043	28.4991	27.9338	2.4996	26.7405	20.3747	4.04788	29.165	19.9139	4.71366	31.1393	23.7886	6.36099
3.5	36.6771	14.8807	2.62479	22.2127	21.4627	3.825	30.5429	25.0127	2.84491	26.9046	19.0978	2.43242	29.7761	16.5256	5.63745	32.6205	18.019	6.82516
4	36.4943	13.3332	2.69991	23.1308	20.6679	4.00819	28.8924	22.8752	3.26449	26.696	18.2294	3.83395	29.7706	15.4631	5.20502	32.8432	17.2127	6.31961
4.5	36.9327	12.0616	2.93701	23.8976	19.2002	4.69362	28.5834	21.5912	3.59079	27.4809	16.9109	4.25386	30.6281	14.6063	5.68716	33.3544	16.4217	6.27748
5	38.1446	11.4589	2.744	24.1531	17.9338	5.67988	28.0556	21.5973	3.84956	29.3444	15.4656	4.05889	31.0541	13.6185	5.56605	33.6952	15.8229	6.15037
5.5	38.5514	10.3775	3.20376	24.2534	17.0046	5.525	29.6034	20.3193	4.65924	30.1156	14.9876	3.93512	31.3097	12.8631	5.50234	34.2064	14.9346	6.1038
6	38.6366	9.11256	3.68335	24.8787	16.4855	6.43803	30.0411	19.723	4.54025	29.76	14.8314	4.50742	30.3932	12.8517	6.14125	34.1212	14.2803	6.61137
6.5	39.0657	8.30665	3.88926	25.3738	15.8039	6.8547	30.9477	18.2746	4.56744	30.6497	13.8391	4.48151	31.3044	11.9149	6.14125	34.8027	13.4709	6.43726
7	39.4566	6.94351	4.29419	25.8298	14.952	7.29657	31.9912	17.6063	4.61896	30.9854	12.9633	4.68844	31.7897	11.1821	6.14125	35.0505	12.7369	7.09752
7.5	39.3551	7.1139	3.91008	25.5601	13.9296	7.52162	32.332	16.772	4.7429	30.8199	12.3665	5.37123				35.3139	12.4793	8.2499
8	38.816	6.68792	4.03589	25.3459	13.2547	8.15962	31.3097	15.9426	4.00576	30.7135	11.8849	5.82332				35.0583	12.5581	7.96599
8.5	37.6009	6.60272	3.71514	25.0741	13.248	8.64408	31.8209	15.8065	3.64189	30.4689	11.9701	5.48554				34.6197	12.3109	7.57251
9	37.681	7.02871	4.39815	25.0229	12.6517	9.19598	31.9061	15.5977	3.43103	30.3364	11.9701	6.56911				34.5685	12.3109	7.81021
9.5	38.0746	7.36949	4.90692	25.7813	13.4184	8.84502	33.0988	15.6968	3.47573	31.2245	11.0858	6.55904				34.6051	12.1405	7.80543
10	38.2383	10.9477	7.32344	26.582	17.1671	10.0133	34.3335	16.7411	4.51605
10.5	37.8318	12.1405	8.19134	26.3405	17.9338	10.7471
11	37.3071	12.9073	7.83688	26.0903	18.871	11.3982
11.5	37.8187	13.674	7.69359	27.1351	19.1227	12.2379
12	38.3708	13.674	7.10697	28.5834	19.5439	12.18

### Sheet: Timings of phases
Name	time relative to NEBD (minutes)
	phase 2	phase 3	phase 4
07_09_2021_DMSO2_iKT1	2	3	7
07_09_2021_DMSO2_iKT2	2	2.5	4.5
07_09_2021_DMSO2_iKT3	4.5	5	5
14_09_2021_DMSO2_iKT1	2	3	4
14_09_2021_DMSO2_iKT3	0.5	1	2.5
14_09_2021_DMSO4_iKT1	2	2.5	3.5
14_09_2021_DMSO4_iKT2	2	2.5	2.5
14_09_2021_DMSO4_iKT3	2	4	7.5
14_09_2021_DMSO4_iKT4	2.5	4	4
10_12_2021_DMSO1_iKT1	3	4.5	6.5
10_12_2021_DMSO1_iKT2	2	3	4.5
10_12_2021_DMSO1_iKT3	2.5	3	3
16_12_2021_DMSO2_iKT1	1.5	2	2.5
16_12_2021_DMSO2_iKT2	1.5	2	2.5
16_12_2021_DMSO2_iKT3	2	3	5
16_12_2021_DMSO2_iKT4	1.5	2	2
16_12_2021_DMSO3_iKT1	2.5	4	5
16_12_2021_DMSO3_iKT2	2.5	3.5	4.5
16_12_2021_DMSO3_iKT3	1	2	2
16_12_2021_DMSO3_iKT4	2.5	4	6.5
