## Supplementary material for "Contractile perinuclear actomyosin network promotes peripheral and polar chromosome interaction with the mitotic spindle": Fig 3 source data 4

### Sheet: 11_08_2021_azBB2
Time relative to NEBD	Spindle pole 1			Spindle pole 2			KT1			KT2			KT3
	x	y	z	x	y	z	x	y	z	x	y	z	x	y	z
0	23.3341	52.0496	0.828855	8.21762	70.0065	1.87082	20.883	65.4925	0.536091	15.646	60.8772	0.920295	16.9577	66.4782	0.704445
0.5	22.9541	52.5768	0.917482	8.28678	69.7378	2.03139	20.5234	65.6435	0.800224	15.3107	60.8745	0.931965	16.5349	66.5497	0.780341
1	22.4906	53.1579	0.922012	8.63542	69.1021	1.81023	20.3068	65.6088	0.975409	14.9857	60.8495	0.826654	16.4135	66.5527	0.68982
1.5	21.869	53.85	1.0982	9.33789	68.3192	1.95996	20.4589	65.5005	1.34297	15.0676	60.8152	0.890052	16.7818	65.9716	0.590373
2	21.2281	54.3279	1.11225	9.66796	67.7345	2.0682	20.491	65.8243	1.47654	15.2802	60.7141	0.821136	17.2147	65.9536	0.970505
2.5	21.288	54.8518	1.18157	10.1214	67.5798	2.01024	20.6858	65.6219	1.68473	15.4506	60.7043	0.974814	17.7316	65.9536	0.882759
3	21.4791	55.4435	1.3479	10.4242	67.5542	2.13267	20.7275	65.8917	1.98688	15.966	60.8609	0.903125	18.2068	65.9536	0.649601
3.5	21.6822	56.0484	1.67315	10.5633	67.2573	2.32172	20.7279	66.2474	1.98688	16.0269	61.6706	1.12112	18.0007	66.096	0.42037
4	21.8608	56.3885	1.83115	11.445	66.6661	2.40935	20.7768	65.5892	2.70938	16.4227	61.8694	0.903125	18.2568	66.3807	1.8125
4.5	21.6216	56.5288	1.9473	12.1262	66.1289	2.48437	20.4686	65.9043	2.70938	15.641	62.5602	0.899496	18.2901	65.6689	1.79513
5	21.3966	56.6028	2.11332	12.1423	65.9373	2.44448	20.369	65.8113	2.6029	15.9336	62.2925	0.998231	18.3263	65.8576	1.62563
5.5	21.1955	56.4658	2.11313	11.9227	65.4472	2.84717	19.7878	66.096	2.27095	15.6644	61.8254	1.27185	18.6641	65.7218	1.62563
6	20.957	56.068	2.29441	11.7058	65.0859	2.93958	19.1954	66.096	1.834	15.609	61.2081	1.26437	18.2351	65.0995	1.33982
6.5	20.8461	55.5234	2.35177	11.9247	64.7298	3.0298	18.8873	65.2419	1.77674	15.7965	60.9713	1.26477	18.0092	64.2454	1.17802
7	20.4785	55.6584	2.58528	12.013	64.7823	3.14969	18.8876	64.8333	1.98688	16.2446	61.1269	1.26437	18.3252	63.5336	1.5238
7.5	20.2934	55.6962	2.83574	12.2137	64.3358	3.22748	19.0786	64.7765	1.62563	16.4687	60.4268	0.903125	18.2135	63.2489	1.54391
8	19.7797	55.4638	2.66507	11.915	63.955	3.40076	18.5488	64.5301	1.81619	16.9688	59.5477	0.810267	18.1305	62.5372	1.43315
8.5	19.2047	55.6142	2.65072	11.4994	63.5234	3.65082	18.8244	63.9607	1.53328	17.2089	59.5045	0.607027	17.6665	62.2524	1.81545
9	18.7934	55.4755	2.82968	11.083	63.107	4.0375				17.0666	59.1927	0.625963	16.9734	61.9677	2.2321
9.5	18.2176	55.4646	3.17942	10.9571	62.8219	3.96505				16.7818	59.4881	0.367764	16.533	61.683	2.19434
10	17.7488	55.1796	3.23133	10.7241	62.3948	4.23172				16.4971	59.0763	0.301974
10.5	17.4701	55.4187	3.51434	10.8438	62.2501	4.03295				15.393	59.263	0.887698
11	17.0611	55.6205	3.86182	10.5125	62.2525	4.40229				14.9312	59.0949	0.467593
11.5	16.8161	55.6733	3.93421	10.3866	62.1047	4.46666				14.3618	59.139	0.641728
12	16.6022	55.9123	4.0309	10.1715	61.95	4.51613
12.5	16.7272	56.3763	4.03451	9.77287	62.4139	4.25579
13	16.3042	56.2857	4.02002	9.25165	62.2786	4.37186
13.5	16.0873	56.2064	3.84576	8.77827	62.1996	4.46633
14	16.1042	56.6084	3.97078	8.58433	62.1836	4.4064
14.5	15.6998	56.5625	4.04492	8.48905	62.0358	4.15315
15	15.3873	56.5501	4.30629	8.39781	62.1429	4.42273
15.5	15.4972	56.5904	4.13855	8.44754	62.4419	4.37509
16	15.0288	55.9976	4.15735	8.27665	62.2999	4.29443
16.5	14.7928	55.6501	4.2235	8.27096	62.4998	4.8269
17	14.3659	55.4249	4.24663	8.00173	62.4334	4.76407
17.5	14.1685	55.4211	4.00563	8.11468	62.59	5.34463
18	14.2321	55.5467	3.90284	8.17353	62.9423	5.35534
18.5	14.111	55.5536	3.85607	8.0791	62.7665	5.7375
19	13.9345	55.6005	3.6726	8.95168	63.5163	5.7375
19.5	14.0407	56.0911	3.46643
20	14.4158	56.4395	2.99804
20.5	14.3969	56.5871	2.9224
21	13.943	56.5692	2.89407

### Sheet: 07_09_2021_azBB2
Time relative to NEBD	Spindle pole 1			Spindle pole 2			KT1
	x	y	z	x	y	z	x	y	z
0	21.1715	30.2854	0.554427	24.5372	17.9991	0.2125	24.7545	23.5568	3.27423
0.5	21.2445	30.237	0.608308	24.8275	18.2651	0.2125	24.7549	23.642	3.60823
1	21.2976	30.6408	0.739837	24.8242	18.769	0.496903	24.7416	23.642	3.52691
1.5	21.188	30.8868	0.652109	24.8292	19.0556	0.463848	24.5754	23.7272	3.79065
2	20.964	30.9552	0.632482	24.9174	19.1391	0.634845	24.2956	23.5568	3.71411
2.5	20.746	31.2394	0.871471	24.6843	19.189	0.884238	24.5795	22.8752	3.44203
3	20.3947	31.3689	0.96424	24.5506	19.1925	1.13427	24.4252	22.2789	3.01115
3.5	20.2922	31.1814	1.21218	24.5468	19.2349	1.56473	23.8976	22.4523	2.72798
4	20.0501	30.8431	1.22143	24.6873	19.2894	1.6888	23.3864	23.7516	2.52157
4.5	19.69	30.4819	1.49628	24.6769	19.7186	1.95551	23.0456	24.3024	2.3678
5	19.2361	30.352	1.40344	24.6161	19.7043	2.28512	22.2789	24.4595	1.93697
5.5	19.0465	30.4757	1.39676	24.498	19.7636	2.36116	22.6196	24.7496	2.59479
6	18.7797	30.6082	1.53493	24.3971	19.8352	2.51014	22.79	24.4699	2.34838
6.5	18.7239	30.5839	1.31008	24.553	19.9553	2.39925	22.3654	24.4088	2.48504
7	18.6235	30.7456	1.27403	24.4473	20.0685	2.36336	21.8529	24.918	2.4921
7.5	18.65	30.722	1.13764	24.1386	20.1535	2.06862	21.7171	24.6644	2.75023
8	18.7344	30.5878	0.872942	23.679	20.0085	2.30428
8.5	18.634	30.5835	1.08854	23.5095	20.138	2.486
9	18.3823	30.125	1.33382	23.2744	20.1469	2.8132
9.5	18.3579	29.6256	1.68056	23.2926	20.3647	3.24201
10	18.396	29.3843	1.75868	23.135	20.3089	3.41816
10.5	18.5092	29.0513	1.88061	23.1205	20.3885	3.72416
11	18.5484	28.9403	2.13224	22.6551	20.3195	4.06392
11.5	18.3607	28.9201	2.18844	22.3464	20.5674	4.4084
12	18.4231	29.0348	2.19646	22.2894	20.6182	4.79673
12.5	17.802	29.096	2.46077	21.8262	20.9245	4.89521
13	17.5907	29.2068	2.37633	21.7528	20.8613	4.83994
13.5	17.2167	29.1194	2.54572	21.6473	20.9839	5.29361
14	16.8852	29.232	2.64568	21.5396	21.0043	5.33359
14.5	16.9105	28.8818	2.62414	21.456	20.711	6.1625
15	16.9588	28.4839	2.76082	21.3649	20.9793	6.1625
15.5	16.7965	28.5336	2.95745	21.3516	21.0983	6.1625
16	16.6618	28.3951	3.07687	21.3688	21.0769	6.1625
16.5	16.4359	28.1594	3.21817	21.043	20.9199	6.1625
17	16.2895	27.8243	3.32757	21.245	20.7709	6.1625
17.5	16.4135	27.7844	3.518	20.8072	20.6612	6.1625
18	16.5575	27.8252	3.44382	20.7179	20.475	6.1625
18.5	16.494	27.8418	3.23234	20.4513	20.5621	6.1625
19	16.4882	27.6561	3.16571	20.3466	20.2566	6.1625
19.5	16.1033	27.5295	3.16344	20.5309	20.4219	6.1625
20	16.3788	27.3011	2.95674	20.4364	20.5242	6.1625

### Sheet: 07_09_2021_azBB3
Time relative to NEBD	Spindle pole 1			Spindle pole 2			KT1
	x	y	z	x	y	z	x	y	z
0	16.1627	20.1056	0.2125	27.7164	27.3117	0.2125	24.2375	24.2062	2.64444
0.5	15.8977	20.1684	0.2125	27.9144	27.4749	0.2125	24.3405	24.3711	2.70938
1	16.0382	20.3966	0.2125	28.1621	27.5272	0.2125	24.4616	24.4805	3.07062
1.5	16.2376	20.2474	0.2125	28.3466	27.5107	0.2125	24.6803	24.5358	3.07062
2	16.4389	19.8799	0.2125	28.5732	27.3606	0.437407	24.6224	24.888	3.07062
2.5	16.6713	19.6988	0.2125	28.7251	27.2511	0.66434	24.8347	25.2154	3.11534
3	16.7766	19.5862	0.458349	28.5609	27.152	0.949594	25.1755	25.0834	2.91851
3.5	16.9802	19.6735	0.437418	28.4824	27.2949	1.10157	24.494	25.0231	2.97627
4	17.1361	20.187	0.739565	28.4845	27.6729	1.1445	24.068	24.8873	2.28356
4.5	17.3993	20.924	0.856757	28.0749	27.9896	1.21879	24.8854	25.7719	2.54866
5	17.8937	21.2188	0.940372	27.8448	28.3798	1.23474	24.3819	25.7227	3.07062
5.5	18.4728	21.3612	0.890256	27.6741	28.3922	1.28826	23.8975	25.9423	2.71892
6	18.4603	21.4975	0.974568	27.3186	28.696	1.28659	23.834	26.3093	2.70938
6.5	18.7034	21.2259	1.40517	27.2397	28.897	1.11145	23.9592	26.0275	2.15316
7	18.6713	21.2782	1.43648	27.2901	29.067	1.25949	24.1532	25.9413	2.36788
7.5	18.6463	21.4036	1.57791	27.3497	29.6646	1.32994	24.3236	26.0719	2.1612
8	18.7042	21.7882	1.81157	27.5753	29.9185	1.45752	24.3236	25.8476	1.86939
8.5	19.0147	22.2704	2.09003	27.823	30.2144	1.62205	24.6644	26.1043	2.0448
9	19.3145	22.6735	2.31478	27.9103	30.6835	1.86113	24.7813	26.3378	1.98688
9.5	19.538	22.7724	2.39657	28.0032	30.7414	1.7529	24.8258	26.5387	1.84834
10	20.0821	23.2867	2.60421	28.4459	31.171	1.82714	24.9809	26.8795	2.24263
10.5	20.5186	23.6769	2.695	28.7452	31.3535	1.80203	24.6644	26.8346	2.03176
11	20.6827	24.2777	2.83131	28.957	31.5202	1.85769	25.0931	27.3054	2.17063
11.5	20.588	24.9673	3.05824	29.0744	31.8379	1.93605	25.2616	28.2426	2.22929
12	20.9765	25.4168	2.95938	29.1094	31.9714	1.96931	25.4586	29.0094	2.34229
12.5	21.3291	25.4586	2.96279	29.272	32.0408	1.90962
13	21.7386	25.894	3.16605	29.2632	32.2905	1.93889
13.5	21.8958	25.8566	3.51261	29.3956	32.1709	1.91107
14	22.28	25.7543	3.52027	29.6292	32.144	1.97253
14.5	22.3325	25.9434	3.67264	30.0689	32.2167	2.16041
15	22.5627	25.7355	4.09076	30.1476	32.057	2.02193
15.5	23.0575	25.8683	4.16087	30.1662	31.9086	2.21943
16	23.2729	26.0756	4.40212	30.4085	31.6337	2.37527
16.5	23.1289	26.3525	4.54617	30.3952	31.6656	2.5269
17	23.3159	26.2521	4.63019	30.3649	31.5811	2.36195
17.5	23.4135	26.3027	4.55131	30.4892	31.4475	2.4019
18	23.7841	26.2999	4.8183	30.7565	31.323	2.27703
18.5	23.7423	26.3354	4.91544	30.6802	31.4359	2.23939
19	24.1043	25.9611	4.91006	30.632	31.2617	2.41131
19.5	24.2896	25.951	4.98225	30.8808	31.254	2.40434
20	24.4337	26.0257	5.16129	31.0228	31.1915	2.51535
20.5	24.6284	26.1272	5.24668	31.1508	31.1976	2.93129
21	24.6497	26.409	5.71619	31.2676	31.1341	3.22011
21.5	24.6427	26.8044	5.79726	31.4764	30.9514	3.1486
22	24.4228	27.3368	6.1625	31.1706	30.8238	3.12194
22.5	24.4941	27.3535	6.1625	31.0812	30.7672	3.21307
23	24.5676	27.489	6.1625	30.8628	30.8716	3.22524
23.5	24.6735	27.4209	6.1625	30.7894	30.8171	3.30909
24	24.467	27.4437	6.1625	30.7331	30.806	3.20355

### Sheet: 08_09_2021_azBB2
Time relative to NEBD	Spindle pole 1			Spindle pole 2			KT1			KT2
	x	y	z	x	y	z	x	y	z	x	y	z
0	30.7354	14.254	4.56592	18.0241	24.7242	3.97111	22.6808	23.8976	5.4532	23.6239	18.365	5.41875
0.5	30.4847	14.0954	4.70721	17.4698	24.9572	4.02535	22.9037	23.8976	5.09541	23.5568	18.197	5.49359
1	30.0924	14.0748	4.7778	17.2455	25.3559	4.13308	22.9742	23.8124	5.61758	23.4716	18.2982	5.59291
1.5	29.7334	14.2745	4.89924	16.8998	25.9037	4.32759	23.0344	23.6978	5.41875	23.642	18.2328	5.80973
2	29.0643	13.8501	4.85732	16.8662	26.1746	4.5062	23.3225	23.7272	5.28898	23.8976	18.292	5.86039
2.5	28.7685	13.6241	5.02911	16.8192	26.4722	4.49823	23.3278	23.642	5.52383	23.9828	18.3333	5.55105
3	28.5054	13.8357	5.21061	16.8795	26.7902	4.68213	23.2866	23.4716	5.66767	24.2425	18.1894	5.641
3.5	28.4315	14.0685	5.16483	17.0472	27.0458	4.71887	23.6293	23.4716	5.39772	25.6318	17.7634	4.89517
4	28.5133	14.2522	5.14677	17.2009	27.1261	4.83957	23.7803	23.4716	5.31255	25.6867	17.8394	4.94973
4.5	28.8373	14.5947	5.32617	17.2972	27.2301	4.87959	23.4632	23.5568	5.13784	25.6015	18.2408	5.09504
5	28.7962	15.4564	5.6037	17.5722	27.1212	5.07209	23.642	23.3209	5.09534	25.0903	19.6539	5.03768
5.5	28.8401	15.7624	5.51262	17.8707	26.7355	5.39511	23.6348	22.6196	5.08527	24.2384	20.3634	5.39473
6	28.9818	15.8368	5.69095	18.0845	26.4842	5.49718				23.7209	20.8305	5.78987
6.5	29.3775	16.0127	5.51405	18.203	26.2817	5.83358
7	29.8579	16.1124	5.71675	18.5567	26.1012	5.87079
7.5	29.7894	16.3816	5.74506	19.1729	25.9686	6.19095
8	30.3118	16.6198	5.83981	19.5088	25.9284	6.30488
8.5	30.5366	16.9423	5.82692	19.8857	26.0778	6.42336
9	30.6555	17.0982	5.88044	19.8526	25.699	6.32334
9.5	30.9298	17.3124	5.76516	20.39	26.076	6.41977
10	30.9765	17.9725	6.17769	20.6756	26.4234	6.59439
10.5	30.8915	18.3821	5.87143	20.7966	26.4435	6.57058
11	31.2585	18.6497	6.04054	21.2742	26.3393	6.40051
11.5	31.4945	18.9314	5.77247	21.3758	26.2058	6.38877
12	31.4017	19.0906	5.81754	21.5006	26.3448	6.47707
12.5	31.5295	19.4749	6.18676	21.8532	26.2205	6.70697
13	31.4366	19.5942	6.06046	21.8324	25.7554	6.72789
13.5	31.4362	19.7163	6.38285	22.0132	26.1188	6.92347
14	31.4963	20.2255	6.56304	22.1938	26.2574	7.09657
14.5	31.3719	20.527	6.78603	22.2565	26.3092	7.07548
15	31.2369	20.8675	6.52372	22.0519	26.7694	6.76599
15.5	31.1223	21.2635	6.76463	22.1728	26.938	7.02858
16	31.1878	21.6869	6.83901	21.8792	26.8943	7.13058
16.5	31.1354	22.3379	7.05301	22.2479	27.4135	7.85562
17	31.065	22.642	7.14125	22.7155	27.8165	7.96651
17.5	31.0465	22.7051	6.99166	22.5444	27.8711	7.89277
18	31.19	22.8713	7.06086	22.5715	27.8581	8.01293
18.5	31.2632	22.7167	7.50618	22.6668	27.894	7.85254
19	31.7453	23.2435	8.03113	22.5808	27.736	8.16558
19.5	31.7858	23.4331	8.21477	22.5948	27.386	7.90798
20	31.4751	23.4588	8.32272	22.2559	27.4033	7.88194
20.5	31.4738	23.8785	8.84689	22.1763	26.715	7.88927
21	31.366	23.7727	8.73358	22.5719	26.804	7.53955
21.5	31.5692	23.9124	8.82479	22.5856	26.6405	7.8146
22	31.4221	24.0383	8.83957	22.4553	26.7037	7.61844
22.5	31.2472	24.5597	8.92628	22.3332	26.7172	7.75304
23	31.2273	24.7405	8.84603	22.4414	26.6836	7.34197
23.5	31.1025	24.5254	8.87732	22.6422	26.5009	7.33978
24	30.8633	24.2811	9.12875	22.4532	26.5878	7.47715

### Sheet: 10_12_2021_azBB2
Time relative to NEBD	Spindle pole 1			Spindle pole 2			KT2			KT3			KT4
	x	y	z	x	y	z	x	y	z	x	y	z	x	y	z
0	14.2177	17.7923	4.85279	26.0369	30.5594	5.23961	17.5499	28.413	6.38184	18.9135	22.881	4.05969	20.8381	19.2821	4.75722
0.5	14.0674	18.6131	4.98142	25.2914	30.9701	5.29952	17.3503	29.1908	6.82337	19.0713	23.494	4.69625	21.2599	18.9743	5.40076
1	13.9174	19.3331	5.02757	24.6369	31.5119	5.39343	16.8644	29.6262	6.75747	18.7014	24.1795	4.61347	21.1703	19.7975	5.41271
1.5	13.512	20.1881	5.46911	24.1188	32.3679	5.44203	16.2196	29.8121	6.28249	18.475	24.4466	4.62741	21.4146	20.5555	5.4797
2	13.1739	20.541	5.35894	23.5784	32.7725	5.5019	16.0119	31.0204	6.17981	19.7164	23.968	4.64473	21.7992	19.9021	5.41349
2.5	12.42	21.281	5.64202	22.9998	32.7258	5.54726	16.6606	31.1899	5.90928	19.2655	23.9187	4.70595	20.6047	20.0457	5.44318
3	11.6945	21.7989	5.9984	22.7565	32.4844	5.65848	14.7614	30.4859	6.04405	18.445	23.7908	5.00304	19.9902	20.8408	5.50411
3.5	11.38	22.7393	6.73059	22.5473	33.0929	5.79581	13.4715	30.7291	6.18984	17.3736	24.2955	4.57701	18.2664	22.6411	6.14125
4	10.621	25.2213	7.79892	22.9283	33.8828	6.10307	13.1466	31.7697	6.1573	17.2271	25.6958	5.36008	17.5704	25.1755	7.07468
4.5	10.1879	26.4501	7.42123	23.1312	34.1448	6.67616	12.9097	32.324	6.81512	17.3049	26.3683	5.78651	17.2523	26.2224	6.81858
5	9.69546	27.095	7.75553	23.1626	34.2753	7.09702	12.9925	32.5252	6.89934	17.1085	26.2831	5.85324	16.0595	25.4771	7.17442
5.5	9.78714	28.6713	7.55732	23.5005	34.0307	7.32782	13.5888	33.3071	6.66258	16.4579	27.3054	6.32703	15.6868	26.4535	7.56039
6	9.43472	29.5739	7.90956	23.5696	33.9243	7.90789	13.9296	33.5209	7.08007	16.0962	27.7314	6.32604	15.5099	26.9647	7.77112
6.5	9.41162	30.6075	8.20705	23.5089	33.7009	8.2521	14.4408	34.5757	6.94736	15.4936	28.2426	5.90149	15.0372	27.6326	7.58338
7	9.68964	31.25	8.43972	23.273	33.524	8.20539	14.1	34.6156	6.91291	15.3364	28.4982	6.2701	15.0296	27.7314	7.52753
7.5	10.0713	31.9765	8.78466	23.1965	33.7541	8.4272	14.526	34.8829	6.53579	15.4522	29.1798	6.24906	14.952	27.8817	7.52273
8	10.8949	32.6017	8.9703	23.2058	33.2959	8.70995	14.952	35.5428	6.8379	15.8039	29.7614	6.45103	15.2076	28.1672	7.89959
8.5	11.559	32.9419	9.0695	23.2098	34.0271	9.00541	15.3481	35.7399	6.93477	16.8263	30.1735	7.17194	16.4003	28.3157	7.52553
9	11.6927	32.6236	9.71567	23.2265	33.9896	9.28319	15.6335	34.9159	7.24827				17.2642	28.2426	9.05879
9.5	12.5173	32.8592	10.0025	23.3778	33.7768	9.41953	16.0595	35.2368	7.39517
10	13.1452	32.9133	10.3437	23.9071	32.9634	9.85362	17.4227	34.8088	7.70937
10.5	13.8947	33.0156	10.9631	24.3672	33.3709	9.87556	18.019	35.4616	8.06655
11	14.8891	32.9008	10.9368	24.9526	33.6381	10.8
11.5	15.6705	32.423	10.9206	25.5043	33.635	11.475
12	16.0524	32.239	11.475	26.1432	33.8238	11.475
12.5	16.2668	32.2369	11.475	26.2457	33.9822	11.475
13	16.9337	32.086	11.475	26.815	33.7366	11.475
13.5	17.6425	32.1132	11.475	27.0677	34.0042	11.475
14
14.5
15
15.5
16
16.5
17
17.5
18
18.5
19
19.5
20
20.5
21
21.5
22
22.5
23
23.5
24
24.5
25
25.5
26
26.5
27
27.5
28
28.5
29

### Sheet: 10_12_2021_azBB3
Time relative to NEBD	Spindle pole 1			Spindle pole 2			KT1			KT2			KT3
	x	y	z	x	y	z	x	y	z	x	y	z	x	y	z
0	15.2386	18.6901	2.05798	29.2553	28.307	1.57578	26.9686	20.2509	2.64858	24.4158	22.2461	2.40668	26.3049	21.5357	1.851
0.5	14.9659	19.2103	1.9396	29.1481	28.2819	1.76867	26.6137	20.6601	3.46899	24.2958	22.7055	2.40313	26.1695	21.842	1.94908
1	14.8363	19.918	2.07166	28.908	28.2219	1.86829	26.4382	21.1713	3.59635	24.3915	22.9604	2.44875	26.0052	22.436	2.43698
1.5	14.736	20.4197	2.18749	28.7429	28.3246	1.962	26.07	21.78	3.43774	24.3462	23.6768	1.91238	25.6161	23.0684	2.44968
2	14.5624	20.6964	2.51262	28.7409	28.3172	2.09019	26.0483	22.3218	3.40066	24.4735	24.1008	1.89616	25.4382	23.5105	2.5175
2.5	14.453	21.1213	2.91482	28.4774	28.9763	2.2241	25.5945	22.9856	3.38953	23.5273	24.9195	2.40059	25.2111	24.3444	2.57833
3	14.4944	21.5862	3.30364	28.6449	29.0545	2.60075	25.5846	23.9013	3.37136	23.8552	26.2938	2.47841	24.9204	25.0142	2.79716
3.5	14.8782	22.1596	3.78046	28.0332	29.2425	2.82319	25.664	24.7045	3.16515	23.5445	26.4984	2.43857	23.898	25.0915	3.26781
4	15.2335	22.6742	4.40949	27.5602	29.3067	2.96367	25.3905	25.6867	3.02765	23.1464	26.884	2.53022	22.7356	25.4412	3.3169
4.5	15.6959	22.9731	4.82413	26.7697	29.4908	3.4776	24.37	25.7399	2.52875	22.3867	27.286	2.58237	21.8247	26.0724	4.15965
5	16.165	23.3298	5.01036	25.8317	29.8174	4.07953	24.5792	25.9905	4.16599	22.0351	27.4711	2.599	21.3188	26.5324	3.92628
5.5	15.9696	23.5597	5.45572	25.1731	29.829	4.20247	23.216	25.5701	4.69593	21.6935	27.3906	3.22034	20.895	26.5195	3.77206
6	15.9464	23.7358	5.60406	24.9387	29.9542	4.43562	22.7769	25.6867	4.4238	21.3446	27.8166	3.36054	20.2851	26.6253	3.93414
6.5	15.8328	23.7777	5.91011	24.6406	30.2385	4.42059	22.5464	25.4805	5.41875	20.9021	27.3906	3.10373	20.321	26.6797	4.0581
7	15.8639	23.8627	6.06477	24.5259	30.4016	4.56014	21.9661	25.101	5.41875				20.2743	26.9351	3.96135
7.5	15.6189	23.914	6.00754	24.3149	30.4019	4.0887							19.8661	27.2104	4.0008
8	15.4003	23.8859	6.31231	24.1528	30.4253	4.32982							19.2426	27.3468	4.68076
8.5	15.3355	23.7724	6.27867	23.9458	30.1761	4.47214							18.8432	27.1986	4.13014
9	15.6171	23.9743	6.55732	24.0595	30.257	4.6758
9.5	15.6768	24.1625	6.86849	23.9011	30.4928	4.74444
10	15.6858	24.137	7.16935	23.8531	30.6212	5.11734
10.5	15.9758	24.3814	7.27691	23.9108	30.6033	5.30347
11	15.8083	24.712	7.81611	23.5913	30.5634	5.44699
11.5	16.0812	25.1494	8.22149	23.3996	30.8334	5.47755
12	16.1621	25.569	8.42497	23.1971	30.6518	5.47153
12.5	16.304	26.0019	8.7465	23.0914	31.0012	5.19784
13	16.3363	26.3771	8.80167	23.0937	31.0764	5.23647
13.5	16.1601	26.6831	8.92789	22.7452	31.1767	4.95729
14	15.8115	26.8548	9.06465	22.3733	31.2486	5.1669
14.5	15.8854	27.1221	9.07536	21.9939	31.4424	4.9359
15	15.6807	27.3295	9.09551	21.9744	31.3209	4.85534
15.5	15.7232	27.1785	9.18553	21.7703	31.1931	4.67302
16	16.0601	27.2589	9.66042	21.681	31.2295	4.8444
16.5	15.7833	27.2598	9.73471	21.5378	30.8806	4.81765
17	15.1789	27.4033	9.75656	21.387	30.7436	4.72893
17.5	15.2988	27.3447	9.75706	21.0722	30.5816	4.46869
18	15.4226	27.1928	9.80645	21.1299	30.4353	4.75433
18.5	15.61	27.4134	10.3678	20.986	30.3996	4.87047
19	15.7586	27.4627	10.343	20.9786	30.3903	5.06217
19.5	15.6385	27.5111	10.3936	21.1772	30.8327	4.98162
20	15.7801	27.5449	10.6368	21.1638	30.8168	5.15149
20.5	15.8052	27.1877	10.5835	20.9068	30.6689	4.96289
21	16.2028	27.1238	10.6409	20.7061	30.7754	4.8509
21.5	16.0556	27.1007	10.6224	20.7835	30.4072	4.78719
22	15.9645	27.2445	10.6041	20.5349	30.4811	4.73096
22.5	15.9761	27.4234	10.4921	20.3217	30.6493	4.67771
23	15.9591	27.291	10.5668	20.1837	30.7096	4.38302
23.5	16.0339	27.5002	10.574	20.3969	30.7695	4.37788
24	16.0324	27.5333	10.746	20.1799	30.7349	4.24303

### Sheet: 16_12_2021_azBB1
Time relative to NEBD	Spindle pole 1			Spindle pole 2			KT3
	x	y	z	x	y	z	x	y	z
0	26.2316	19.279	2.38865	17.4834	29.0392	2.81095	21.4441	30.2045	4.78637
0.5	26.0807	19.7977	2.38088	17.1604	28.9903	2.92401	21.0642	30.8178	5.39161
1	26.0953	19.6596	2.32568	17.1929	28.8278	2.77965	20.9873	30.2021	5.13572
1.5	25.9587	19.5482	2.49101	17.1362	29.1729	2.81337	20.7499	29.9465	5.24623
2	25.4954	19.7865	3.23408	16.7406	29.1726	2.66672	19.901	29.3502	5.41491
2.5	24.6042	19.6096	3.51457	16.2571	29.2429	2.6549	19.5996	29.1798	5.10007
3	23.6241	19.7629	3.93093	15.865	29.3733	2.83507	18.9077	28.5834	5.47572
3.5	22.4688	20.0856	4.20237	15.575	29.5971	3.02122	17.0814	29.1798	5.01248
4	21.6949	20.5622	4.40736	15.114	29.6115	3.2065	16.5707	29.0423	5.22021
4.5	21.0513	20.8884	4.83851	14.5307	29.6327	3.42254	16.4855	29.3672	4.99204
5	20.3983	21.2541	4.98643	14.0956	29.9302	3.5239	16.5765	29.5206	5.45374
5.5	20.3309	21.2148	5.14726	13.8388	30.1772	3.60638	16.5036	29.2324	6.14125
6	20.1166	21.2794	5.2061	13.3182	30.1737	3.70368	16.3955	28.7538	5.84455
6.5	20.1789	21.3879	5.08187	13.3105	30.4157	3.78293	16.9419	28.5093	6.14125
7	20.2579	20.8632	5.33206	13.4451	30.1415	3.9352	17.5931	28.2087	5.93619
7.5	20.5777	20.4497	5.47257	13.5146	29.8934	3.84858	18.0802	28.0722	6.71301
8	20.7506	20.2946	5.72755	13.6672	29.5374	3.9192	18.1811	27.6462	7.26521
8.5	20.9346	20.268	5.74979	13.6786	29.419	4.33131	19.1453	26.7943	7.24985
9	21.1382	20.1968	6.02263	13.816	28.9666	4.57313
9.5	21.4975	19.926	6.36228	14.3303	28.8311	4.75402
10	21.4738	19.8067	6.6843	14.562	28.4223	4.95855
10.5	21.8478	19.7281	6.66173	14.9022	28.276	5.29356
11	22.0927	19.726	6.68688	14.9785	27.8634	5.35493
11.5	22.5257	19.9235	6.85205	14.9742	27.6982	5.77759
12	22.2235	19.8767	6.67227	14.8474	27.5355	5.88576
12.5	22.567	20.1579	6.94042	14.9838	27.4876	6.28175
13	22.3801	19.9319	6.74067	15.2561	26.8006	6.30982
13.5	22.5878	19.4786	6.69208	15.3579	27.0435	6.34796
14	22.5962	19.5138	6.5133	15.5028	27.0542	6.48682
14.5	22.4856	19.0085	6.5719	15.4177	26.8046	6.43119
15	22.8632	19.0578	6.92779	15.646	26.3281	6.90035
15.5	23.0175	18.5056	6.95138	15.58	26.2779	6.61598
16	22.9823	18.2577	6.6337	15.7812	25.9833	6.90101
16.5	23.4196	18.6966	7.13113	15.7989	25.7766	7.19627
17	23.8996	18.5798	7.32813	16.1309	25.8781	7.39554
17.5	24.0194	18.4167	7.25237	16.2996	26.1234	7.7918
18	24.1513	18.5332	7.86871	16.5647	26.11	7.72548
18.5	24.1598	18.6477	7.9388	16.858	26.2871	7.49175
19	24.181	19.1237	7.92101	16.8322	26.4178	7.78958
19.5	24.1976	19.1812	7.85107	16.8361	26.4407	7.88341
20	24.1484	18.5039	7.79489	16.9343	26.3823	7.88169
20.5	23.8082	18.018	7.53376	17.0005	26.1195	7.72466
21	23.8738	18.2982	7.88014	16.9878	26.1414	8.24433
21.5	23.6103	17.6644	7.91767	16.912	25.9337	8.22823
22	23.4823	17.7331	7.56115	16.6742	26.027	8.1446
22.5	23.9305	17.919	7.96865	17.1971	26.1372	8.0072
23	24.1343	17.434	7.87065	17.2309	26.0998	8.03782
23.5	24.2663	17.2734	7.77585	17.8388	26.0045	7.8936
24	24.2551	17.1862	7.84804	17.9706	25.8881	7.88405
24.5	24.7488	17.3658	8.10404	18.025	25.7843	7.84303
25	24.8528	17.9417	7.40705	17.5989	25.7299	7.98391
25.5	24.6647	17.4167	7.40972	17.7376	25.8751	8.14222
26	24.9125	17.548	7.55721	17.7597	25.7798	8.60175
26.5	25.214	17.7345	7.43115	17.6086	25.7203	8.19682
27	25.2328	17.8459	7.95795	17.7499	25.5922	7.99581
27.5	25.5373	17.7633	7.81497	17.7378	25.399	7.97272

### Sheet: Timings of phases
Name	time relative to NEBD (minutes)
	phase 2	phase 3	phase 4
11_08_2021_azBB2_iKT1	3	3.5	3.5
11_08_2021_azBB2_iKT2	3	4.5	4.5
11_08_2021_azBB2_iKT3	3.5	4.5	6.5
07_09_2021_azBB2_iKT1	2	3	3.5
07_09_2021_azBB3_iKT1	2.5	3	3
08_09_2021_azBB2_iKT1	4	4.5	4.5
08_09_2021_azBB2_iKT2	3	3.5	4
10_12_2021_azBB2_iKT2	1.5	2.5	2.5
10_12_2021_azBB2_iKT3	1	3	3.5
10_12_2021_azBB2_iKT4	3	3.5	7.5
10_12_2021_azBB3_iKT1	2.5	4	4
10_12_2021_azBB3_iKT2	2.5	3	3
10_12_2021_azBB3_iKT3	1.5	3	3
16_12_2021_azBB1_iKT3	3	3.5	6
