## Supplementary material for "Contractile perinuclear actomyosin network promotes peripheral and polar chromosome interaction with the mitotic spindle": Fig 5 source data 1

### Sheet: 14_09_2021_DMSO4
Time relative to NEBD	Spindle pole 1			Spindle pole 2			KT3			KT4
	x	y	z	x	y	z	x	y	z	x	y	z
0	16.38	28.4109	3.246	31.7001	21.9111	3.17621	17.0857	34.0533	3.83325	17.1936	31.7129	5.41611
0.5	16.7757	28.7421	3.16043	31.6278	21.7249	3.20767	16.7193	33.7442	3.89979	17.6159	31.6274	5.50864
1	16.4621	28.5785	3.44601	31.1741	21.1799	3.26036	16.7655	33.4663	4.05396	17.7658	31.4117	5.61859
1.5	16.3367	28.3153	3.65686	30.6986	20.6866	3.2853	17.141	33.8679	4.71437	18.1724	31.4158	6.12702
2	16.3722	28.237	3.73561	30.8647	20.0935	3.63032	17.5862	34.7563	4.81954	18.019	31.7816	5.88863
2.5	16.3385	28.6805	3.89677	30.8717	19.726	3.67454	17.4869	33.8332	4.85463	18.3907	31.9501	6.34031
3	16.4564	28.6975	3.98509	31.2682	19.7734	3.79298	17.4957	33.1028	4.8408	18.7296	33.054	6.43915
3.5	16.7506	28.361	3.97797	31.5885	19.8977	3.95223	16.9384	32.9019	4.7292	18.871	32.7229	6.15017
4	16.9983	28.2596	3.91921	31.6857	20.4977	4.20325	16.1504	32.0996	4.67325	18.0416	31.4977	5.66049
4.5	17.4512	28.2028	3.9561	32.435	21.0519	4.4278	15.6613	32.0063	4.63567	18.316	32.1975	5.49398
5	17.6676	28.1145	4.03503	32.8722	21.7732	4.58616	15.9648	31.184	4.66571	18.2905	31.4801	5.30659
5.5	17.5788	27.2152	3.91417	32.9071	21.5713	4.77446	15.7172	29.6688	4.63347	18.0585	30.2021	5.56257
6	17.5967	26.429	4.20094	33.1202	21.996	4.60657	16.2948	28.3383	4.64407	18.4582	30.2873	5.95655
6.5	17.4419	25.5602	4.14743	33.0087	22.3368	4.3093	16.3639	27.9018	4.69983	18.5803	29.4354	5.63009
7	17.5201	25.4012	4.56384	32.962	22.1288	4.42714	17.3328	28.0722	5.05611	18.4544	29.1798	5.72882
7.5	17.6213	25.1079	4.52039	32.696	21.9584	4.79562	17.1896	27.7314	4.86284	18.1066	28.4982	6.29273
8	17.6487	24.662	4.41498	32.4234	21.5543	4.74184	17.4243	27.9018	4.55875	17.9869	29.0094	5.98839
8.5	17.8158	24.3824	4.99362	31.6384	21.2641	4.6832	17.8423	27.1351	5.07147	18.1029	28.1574	6.31573
9	17.8369	23.8594	5.28962	31.2176	21.4584	4.47546	17.7792	26.8795	4.42594	18.5709	27.561	6.3049
9.5	17.7736	23.9	5.34583	31.1762	21.4399	4.74497	19.0259	26.8795	4.62011	19.728	27.3906	6.56942
10	17.5982	23.8822	5.45806	30.9779	21.7015	5.26265	19.4055	26.7943	4.83065	20.2403	27.6462	5.85947
10.5	17.6624	23.5638	5.40192	30.7846	21.9828	5.1882	19.1728	26.7943	4.79005	20.1303	27.561	6.22483
11	17.9117	23.6982	5.54362	31.0506	22.0114	5.24426	19.4875	26.3683	5.00275	20.5919	27.561	6.03996
11.5	18.0282	23.4716	5.46501	30.901	22.4254	5.49723	20.6448	26.9647	4.3101	21.0197	27.3906	6.20791
12	17.8045	23.3864	5.99502	30.8807	22.8459	5.63249	21.0861	27.3658	4.50492	20.9157	27.0432	6.19425
12.5	18.1929	23.5568	6.43005	30.6452	23.5683	5.64571	21.5973	27.2679	4.20345	22.0309	27.1351	6.14996
13	18.3427	23.8976	6.06801	30.6216	23.4468	6.11826	22.3641	26.7972	3.81786	23.204	27.6462	6.06802
13.5	18.6811	24.3236	5.70931	30.399	23.9555	6.28372	22.0233	26.0385	4.56037
14	19.0726	24.5792	5.61624	30.3836	23.9658	6.43239	23.7272	26.2604	4.02279
14.5	19.1134	24.7496	5.82121	30.725	23.875	6.44796
15	19.3988	24.6644	5.76187	30.7481	23.7074	6.88219
15.5	19.6032	24.2616	6.375	31.0103	22.8266	6.33761
16	19.6446	24.068	6.07462	29.8397	23.1409	7.18468
16.5	19.6229	23.642	6.11286	29.9127	21.5737	7.80476
17	19.3529	23.1308	6.5437	30.17	21.5483	6.89799
17.5	19.2854	23.4716	5.87243	29.8028	21.6706	6.4414
18	19.0686	23.3012	6.79198	29.0898	21.1672	7.74995
18.5	19.3822	23.5338	5.91546
19	18.7006	23.3122	6.98414
19.5	18.3598	23.3781	6.48835
20	17.9039	23.216	6.76635
20.5	17.703	23.216	6.93614

### Sheet: 14_09_2021_DMSO2
Time relative to NEBD	Spindle pole 1			Spindle pole 2			KT2			KT3			KT4			KT5			KT6
	x	y	z	x	y	z	x	y	z	x	y	z	x	y	z	x	y	z	x	y	z
0	29.3771	21.4458	2.30698	13.4763	22.2835	3.03738	11.701	20.0649	3.85939	11.0154	22.2573	6.08985	11.3441	21.8443	4.74439	12.1244	23.4053	4.87916	10.845	24.3621	5.51337
0.5	28.9194	21.3304	2.36933	13.3261	22.3891	3.21423	11.3641	19.9383	4.07383	11.2843	22.21	6.39282	10.7665	21.6728	4.93672	12.0951	23.5453	5.45223	10.6413	24.5718	5.57697
1	28.5455	21.5235	2.41255	13.5304	22.7334	3.37419	11.1266	19.9119	4.43772	11.2143	22.568	6.6415	10.5429	21.8701	5.47439	12.1309	23.9072	6.16359	10.8203	24.8272	5.6797
1.5	27.7054	21.8255	2.44556	13.3953	22.9622	3.43648	10.9694	20.4779	4.6748	11.488	22.6725	6.8932	10.3096	22.3548	5.61239	11.8947	24.2893	6.32515	10.929	24.8079	6.33111
2	27.031	21.9972	2.61359	13.8606	23.0886	3.52493	10.7725	20.7298	4.61557	11.9365	23.1707	6.42934	11.7997	22.3369	5.11744	12.7388	24.4088	6.41841	11.089	24.9583	6.53619
2.5	27.0372	22.2917	2.5307	14.2583	23.7405	3.45667	10.7877	20.9387	4.67411	12.4707	23.4785	6.45273	11.4242	22.2789	5.24126	12.9322	24.769	6.16844	10.8891	24.8455	6.58852
3	26.9639	22.2181	2.45917	14.5672	23.8455	3.34052	11.5883	21.8943	3.91738	12.2257	23.6157	7.22692	11.0605	22.3641	5.10439	13.1835	24.8891	6.49669	12.6517	24.2575	5.32997
3.5	26.5562	22.4811	2.74672	14.7699	23.6768	3.55473	11.788	22.1192	3.80761	11.9701	22.5986	7.34169	11.3448	21.9381	5.3218	12.9306	25.0996	6.51232	12.5539	23.5568	5.5153
4	26.3167	22.3968	2.91969	15.0046	23.9604	3.64735	11.613	22.0622	3.8846	12.3961	22.4603	7.47679	11.8072	21.8529	5.29315	13.5616	24.7894	6.31382	13.4639	23.0456	6.35638
4.5	26.2079	21.9589	3.18838	14.8022	23.595	3.72498	11.2717	22.2898	3.97155	13.5036	21.1819	7.59877	12.2188	20.5749	5.42151	12.9036	23.9957	6.98743	13.9296	22.2217	5.65905
5	26.1668	21.3291	3.47929	14.4435	23.1499	4.22888	12.1923	22.6683	3.85702	14.1141	20.5749	7.71337	12.3109	21.0072	5.28795	12.8692	23.081	7.23016	14.4408	21.4152	7.25285
5.5	26.1531	21.0936	3.75275	14.1523	23.0561	4.0866	11.8428	22.937	3.87713	13.6703	20.5749	7.34317	12.4813	20.7912	5.66452	13.029	22.9315	7.86163	14.1	21.2678	7.32584
6	26.0433	20.9655	4.14436	13.8133	22.7496	4.61134	12.1405	21.2294	4.82936	13.6721	19.8082	7.14877	12.5665	20.1293	5.64535	13.404	22.3609	8.02372	14.1852	20.7442	7.07346
6.5	25.476	20.6158	4.46398	13.5568	22.8346	4.73534	13.0547	20.4045	4.38597	13.5899	19.9786	6.65422	12.6399	19.6378	5.63695	13.4775	22.7442	8.04632	13.8444	20.9276	7.46551
7	25.4192	19.3653	4.60685	13.6745	22.7101	5.0266	12.9614	19.9786	3.74571	13.1868	20.2341	6.85456	12.5803	19.2546	5.525	13.7139	22.5344	7.79741	13.9296	21.2758	7.2432
7.5	25.3158	19.1882	5.19092	13.5442	22.3197	5.06427	13.7881	19.1266	4.75291	13.2122	19.723	6.83595	12.8221	19.2078	5.97411	14.4052	21.3417	7.62843	14.3732	21.5121	8.24106
8	24.8399	19.0251	5.67004	13.3489	21.9694	4.78869	13.7592	18.738	3.9033	13.2639	19.8934	6.22832	13.0776	18.4755	5.47171	14.0207	20.2341	7.01969	15.319	19.9786	8.71182
8.5	24.4027	18.6069	5.40068	13.4467	21.8671	5.01997	13.5055	18.9562	4.58228	12.6684	20.0638	7.18584	13.248	18.7219	5.64295	14.4408	19.7814	7.38893	15.1552	19.3822	7.96675
9	24.5737	18.3939	5.9229	13.5555	21.5398	5.64887	14.1459	18.7858	4.69553	12.5475	19.1266	7.30498	13.3303	18.6154	6.19948	14.3552	18.9562	8.06768	15.1305	18.1894	8.44749
9.5	24.7548	17.729	6.15008	13.69	20.751	5.97431	15.0804	17.5079	4.75017	13.2529	18.019	6.45547	13.3087	18.1894	5.67207	15.0112	17.8486	8.44836	15.9899	17.5079	8.29975
10	24.6491	17.3749	6.53891	13.962	20.4767	6.15903	16.1767	16.2299	4.62037	13.1676	18.1042	6.31513	13.8317	17.9338	5.20647	15.4226	18.1042	8.12912	15.4192	17.2523	7.68768
10.5	24.6047	16.9392	6.65721	14.117	20.0066	6.31125	16.6025	15.3779	4.7695	13.3153	17.4227	5.35302	13.5383	17.4227	4.50577	15.861	17.5079	8.14319	15.7413	17.5931	7.7631
11	24.6077	17.0988	6.48982	14.0078	19.4684	6.48338	16.986	14.8668	4.68984	12.8919	17.2523	5.51109	14.6314	17.1671	5.12661	16.4449	16.4855	8.46359	16.3519	16.4855	8.28253
11.5	24.3633	16.9795	6.43673	14.0395	18.9425	6.35954	17.2166	14.526	4.94274	14.3385	16.4003	5.29355	15.9532	15.8891	4.96753	16.7414	15.5483	8.20797	16.6633	15.4631	8.2
12	23.9281	16.6982	6.89918	14.2023	18.8249	6.14889				15.2654	15.7187	4.71165	16.7211	14.952	4.8
12.5	24.1219	16.8586	6.88571	14.0946	17.9919	6.28471				15.2149	15.6335	4.97498	17.5866	14.2704	4.88784
13	23.8392	16.3605	7.52224	13.9288	17.4504	6.47394				14.1483	15.5483	4.53846
13.5	23.5154	16.0587	8.04469	13.9318	17.5477	6.42477				13.7615	15.1224	5.47284
14	23.3716	15.8392	8.32853	13.9966	17.2733	6.41137				13.0685	15.2928	5.16013
14.5	23.2955	15.109	8.92831	13.8959	17.3977	6.49118				13.2867	14.6964	4.57747
15	23.4476	14.7517	9.09721	14.1309	17.9465	7.27827				13.3279	16.0595	5.16933
15.5	23.2871	14.8002	9.13818	13.8617	18.2545	7.36545				12.8525	15.9743	5.17189
16	22.8896	14.7652	9.52255	13.4921	18.4613	7.22505				13.4215	16.8263	4.55257
16.5	22.7951	14.6772	9.75061	13.7108	18.5285	7.61006				14.0019	16.5707	4.7115
17	23.6187	14.8668	9.35791	13.5964	18.5342	7.60023				15.6558	15.4631	4.58639
17.5	23.7357	15.2928	9.36216	12.8322	18.3598	6.99364
18	23.1442	14.8908	9.44937	13.1002	18.0965	7.64268
18.5	23.5483	14.2704	8.82844	13.2584	17.9533	7.60839
19	23.0326	13.4935	9.48413	13.1777	17.0608	7.5059
19.5	23.4577	12.5335	9.28846	13.5322	16.8554	7.57951
20	23.7193	12.0861	9.19003	13.6069	16.0984	7.85607
20.5	23.5348	11.1475	8.73621	14.0183	15.3715	7.55733
21	23.8906	10.5218	8.84238	13.8466	14.9795	7.89404
21.5	23.4273	10.4553	9.53649	13.9975	15.0184	7.85622
22	22.9604	8.26505	9.61639	14.4833	15.0581	8.15489
22.5	23.033	8.81783	9.49153	14.1716	15.2808	7.885

### Sheet: 09_12_2021_DMSO1
Time relative to NEBD	Spindle pole 1			Spindle pole 2			KT2			KT3			KT4			KT5
	x	y	z	x	y	z	x	y	z	x	y	z	x	y	z	x	y	z
0	12.5195	23.5069	2.98518	24.0316	25.624	3.26949	27.6976	24.7447	5.52362	26.0095	25.1755	5.13623	24.6932	28.5164	3.82482	24.4227	30.2991	4.675
0.5	10.9162	23.6949	3.26935	21.2596	26.3985	3.64878	21.9727	25.3459	6.41136	20.6386	25.6867	7.47491	21.5468	29.4354	4.17261	20.1162	31.0541	5.214
1	8.61901	24.1723	3.77113	19.349	27.1262	3.92281	20.0895	25.5163	7.47456	18.6366	25.6015	8.52516	19.2688	29.0088	5.525	18.8227	31.3754	6.375
1.5	7.64346	24.3568	4.0928	18.7663	27.4373	4.18068	19.6378	26.3984	7.34311	18.2035	26.2831	7.65292	18.6154	29.9346	5.65542	18.3223	31.5653	7.15119
2	6.7016	24.7848	4.53064	18.0796	28.0596	4.5437	18.3996	26.6239	8.34379	17.0023	26.1979	8.1471	17.089	30.7985	6.61188	16.939	30.7985	7.77881
2.5	5.86684	24.8154	4.92078	17.4838	28.416	4.95111	17.7345	26.3683	8.80464	16.1751	25.7719	8.23595	14.6847	31.7357	7.91965	15.1921	32.4172	9.61648
3	5.18849	24.1755	4.96491	17.1845	28.5954	5.57111	16.4209	26.4535	10.0381	14.9997	25.1755	8.80234	13.3873	31.9912	8.56077	13.4369	32.0764	9.41163
3.5	4.50182	23.8882	5.12427	16.9479	28.6482	6.14366	15.4729	25.8571	9.77789	14.8248	24.7496	9.76939	12.3713	32.1616	8.5544	12.785	31.9912	9.81546
4	3.97772	23.9677	5.49593	17.1523	28.9014	6.43971	13.5036	25.3805	10.2573	13.4566	24.5792	9.97815	10.9775	32.0764	9.42905	11.1338	31.9912	10.0291
4.5	2.89002	24.0896	5.38	16.1977	29.2838	6.62765	11.9701	25.1047	10.3527	12.0553	24.6135	10.6793	8.98687	32.4172	9.02224	8.99203	32.4172	9.83203
5	2.31561	23.9864	5.40314	15.2481	29.3681	6.4314	11.4589	24.8159	9.97288				8.23511	32.5876	8.53426
5.5	2.05223	24.3968	5.37734	14.9367	29.7978	6.72324							8.02815	33.0136	8.36522
6	1.70254	24.493	5.37931	13.872	30.5558	7.47949
6.5	1.18432	24.7954	5.44099	12.8514	30.8547	8.19504
7	0.921463	25.0628	5.46111	12.0094	31.2769	8.90613
7.5	0.561799	25.0523	5.8182	11.3081	31.4566	9.6855
8	0.742804	25.2575	6.06439	10.9137	31.3405	10.0741
8.5	1.02149	25.3524	6.41873	10.9466	31.2631	10.3723
9	1.14704	25.6623	6.59446	11.0396	31.1201	10.4484
9.5	1.46712	25.2094	7.29158	11.041	31.0006	10.6796
10	1.7536	24.9398	7.73057	11.2308	30.5755	10.7839
10.5	2.00309	24.9403	8.30883	11.6686	30.0259	10.7812
11	1.95937	25.0457	8.21021	12.1492	29.4015	10.725
11.5	1.7947	24.794	7.84319	12.1541	28.9488	11.4696
12	1.49512	25.244	7.82398	12.0361	28.1989	12.325
12.5	1.51847	26.1211	7.36126
13	1.27911	26.7264	7.23435
13.5	1.2357	26.9721	7.07659
14	1.47619	27.4567	6.65237
14.5	1.31051	28.2741	6.47793
15	1.60703	29.2557	6.21773
15.5	1.3652	29.1226	6.40864
16	1.75224	29.8327	6.54831
16.5	1.68758	29.8309	6.48936
17	1.5607	31.0451	7.12833
17.5	2.08567	30.7116	6.49449
18	2.34353	30.6553	6.53374
18.5	2.04683	30.3076	6.24631
19	2.22072	29.9221	6.29615
19.5	2.25771	30.401	6.21198
20	2.85408	30.057	6.03244
20.5	3.28006	30.0071	6.03602
21	3.28006	29.4747	6.21412
21.5	3.19487	28.9675	6.27998
22	3.36819	28.1975	6.43504
22.5	3.45685	27.9326	6.68065
23	4.00465	27.9383	6.67819
23.5	4.0643	27.812	6.61272
24	4.3137	27.7594	6.70997
24.5	4.69061	28.1632	6.62256
25	4.66319	28.0073	7.29013
25.5	4.9082	28.0765	6.67672
26	5.28863	28.3583	6.597
26.5	5.42932	27.7937	6.60661
27	5.57094	27.5911	6.94141
27.5	6.07243	27.2397	6.3858
28	6.16117	27.0518	7.26883
28.5	6.545	26.6915	7.38181
29	6.38871	26.8784	7.86931
29.5	6.0837	26.6443	7.37214

### Sheet: 09_12_2021_DMSO2
Time relative to NEBD	Spindle pole 1			Spindle pole 2			KT2			KT3			KT4			KT5			KT6			KT7			KT8			KT9			KT10
	x	y	z	x	y	z	x	y	z	x	y	z	x	y	z	x	y	z	x	y	z	x	y	z	x	y	z	x	y	z	x	y	z
0	24.1085	16.2643	4.69175	20.516	28.1249	7.34487	19.1385	31.3102	4.71639	16.3479	29.2287	4.72821	15.3974	28.8266	3.77505	14.3008	27.9606	6.2069	20.272	30.7457	7.43268	17.581	28.7233	5.73321	21.8124	31.1113	7.03622	23.4007	32.6181	4.87235	21.4589	29.7925	5.74411
0.5	24.1677	16.4911	5.02909	20.6783	28.3564	7.3051	19.1161	31.327	4.63763	16.0181	29.7742	4.64539	15.7391	28.635	3.75595	14.0288	27.9106	5.56052	20.0759	31.1578	7.25937	17.6532	28.8425	6.19676	21.8825	31.195	7.10521	23.2354	32.3463	5.31239	21.8335	30.6248	5.4487
1	24.3226	16.9924	5.47228	20.9637	28.1455	6.74947	19.5847	30.8764	4.52581	16.0518	29.1708	4.83168	15.9577	28.5112	3.84413	13.9898	27.3676	5.49887	20.3012	32.0355	7.09592	17.0921	28.9899	6.36838	22.1881	31.1211	6.41021	23.2172	31.7434	5.57367	21.9518	31.2161	4.71071
1.5	24.0612	17.578	5.72773	21.0745	28.4425	6.36395	18.9562	31.5195	4.60448	15.8891	28.9674	5.00986	15.9833	27.9841	3.83762	15.2761	26.8758	5.54527	19.9893	32.1408	6.41844	16.5563	28.5659	6.2825	22.125	32.0842	6.28907	23.6012	31.7418	5.60034	21.1317	31.6223	4.55298
2	23.5515	17.7266	6.01555	20.5359	28.4384	6.57033	19.4752	31.1828	4.65516	15.5483	28.5916	4.79888	15.9624	27.3287	3.86141	15.115	26.25	5.61504	20.1803	32.5854	6.28825	16.6188	27.828	7.2632	22.9083	32.1396	6.48915	24.5814	31.8656	5.57286	21.2513	31.9729	4.53551
2.5	23.4844	17.6364	6.47838	19.953	28.6106	6.8717	19.635	31.5332	4.62603	14.7816	29.1079	4.72556	15.716	26.0805	3.80382	14.9366	26.1094	5.62584	20.7299	32.9765	6.30476	16.3032	27.867	6.41759	22.6196	31.2426	6.36722	24.1541	31.2886	5.70256	21.2719	32.5475	4.63077
3	23.2217	17.6002	6.59657	19.2918	29.0734	7.2051	19.8592	30.9679	3.92283	16.4003	27.7006	4.45373	15.7987	25.0311	3.77693	16.1332	25.272	6.33523	21.0049	31.6864	6.37749	16.0843	27.5531	7.15298	23.1681	30.9636	7.1339	23.9166	30.595	6.10707	21.3982	31.6906	3.91637
3.5	22.9296	17.4197	6.75552	18.5434	29.2481	7.49097	19.2535	30.4748	4.10679	16.0595	26.4819	4.1467	16.04	24.6617	4.57371	14.4832	24.9287	5.61866	22.3918	31.6505	6.48359	15.751	27.3788	7.15302	23.72	30.281	7.34247	23.9563	29.7468	6.35088	21.0009	30.889	4.80779
4	23.0824	17.8943	6.92914	17.5063	29.6764	7.94235	19.292	29.9727	3.88041	15.9743	24.9883	4.13255	15.8298	23.7289	5.39996	13.9922	25.1755	4.39398	22.3641	30.9112	6.85997	14.7428	26.4488	6.5445	23.5504	29.0946	8.17968	23.9828	29.118	7.11107	21.1713	30.597	5.66924
4.5	23.3994	18.2635	7.18445	16.4836	29.822	7.88619	19.683	30.2706	3.78522	15.1224	24.0739	3.99114	15.5	22.7693	4.67119	13.6098	25.0051	4.39612	22.2799	31.0541	7.23218	14.5184	26.1722	6.68977	23.642	29.5492	6.77326	23.8976	28.4933	5.55539	21.5973	30.5907	4.93381
5	23.6844	18.5902	7.18916	15.8162	29.8158	7.99778	18.019	29.6244	4.90597	15.3779	24.1559	4.01417	16.654	22.7724	3.97483	14.559	24.26	6.44554	21.7299	30.7133	7.47263	14.6112	24.3049	6.32539	23.8124	28.5622	7.27914				22.7696	30.2873	6.06916
5.5	23.9117	18.8873	7.39994	15.5876	29.9048	7.55951	18.5302	30.0835	4.75907	16.2299	23.7363	3.98265	15.6471	21.8276	4.06302	15.0633	23.2001	7.15602	22.706	29.5913	7.225	15.1224	23.2874	6.89817							23.0456	29.5269	6.14145
6	24.2229	19.7062	7.49376	15.3418	29.9376	7.71686	18.2746	29.7519	4.7462	15.9743	25.6666	3.96335	16.9109	21.0082	3.87971	15.6204	22.4284	7.0003	22.8752	29.4463	6.06725	15.7187	22.5787	6.86143							23.0456	29.8029	5.69288
6.5	24.4341	20.3288	7.49407	15.3252	29.7484	7.88989	18.2746	29.0644	4.42799	16.3792	24.494	4.25574				15.8925	21.9976	7.89504
7	24.5125	20.7741	7.46932	15.4701	29.1185	8.09833	19.1766	28.413	4.19429	16.2617	24.6644	4.02225				16.5241	21.817	7.88899
7.5	24.3676	21.0421	7.79919	15.809	28.9222	8.2622				17.0975	24.1532	4.94712
8	24.7351	21.1016	7.42246	15.7482	28.4353	8.60421				17.6362	24.1532	4.50109
8.5	24.6221	20.6663	7.48949	16.067	28.0763	8.31793
9	24.3682	20.5779	7.83248	16.3101	27.7822	8.80218
9.5	24.1663	19.9854	8.0682	16.2601	27.0239	8.75143
10	24.185	19.9306	7.60482	15.7623	26.4012	8.99266
10.5	24.4888	19.5928	8.1084	15.61	25.711	9.51209
11	24.4914	19.4513	8.02975	15.6005	24.9036	9.4894
11.5	24.5738	19.1414	8.08593	15.4874	24.2458	9.70326
12	24.4862	18.8555	8.28702	15.5609	23.7417	8.98042
12.5	24.6607	18.5204	8.29989	15.4436	23.332	9.29892
13	24.5615	18.172	8.41596	15.1037	22.9277	9.75868
13.5	24.0025	17.8673	8.47946	14.8994	22.8055	9.94177
14	23.9837	17.9836	9.32773	14.8223	22.5386	9.71431
14.5	23.5257	18.2739	9.32535	14.528	22.6985	9.54652
15	23.1201	18.1359	9.27052	13.971	22.5186	9.71643
15.5	22.8827	18.6502	9.52943	13.3687	22.1194	9.72604
16	22.5805	18.4555	9.39369	12.9312	22.576	9.54193
16.5	22.3391	18.5221	9.68924	12.8689	22.7518	9.65507
17	22.2172	18.8424	9.78741	12.8904	23.0867	9.911
17.5	22.2595	19.0984	9.46024	12.8019	22.9399	9.56598
18	22.0854	19.1656	9.94517	12.9072	23.3661	9.22361
18.5	21.8924	19.4249	10.3804	12.5993	23.7204	8.89415
19	21.6464	19.0343	10.4384	12.6332	23.9963	8.7913
19.5	21.5511	18.7871	10.5352	12.2928	23.6776	8.78373
20	21.0848	18.3549	10.6868	12.1646	23.9667	8.95364
20.5	21.0199	18.0807	10.8406	12.4164	24.0564	9.01433
21	20.5023	17.8849	11.005	12.3496	24.1738	9.00456
21.5	20.1869	18.0603	11.4593	12.0267	24.8566	9.38604
22	20.2595	18.5034	11.6869	11.4953	24.6929	9.76293

### Sheet: 14_09_2021_DMSO1
Time relative to NEBD	Spindle pole 1			Spindle pole 2			KT1			KT2			KT3
	x	y	z	x	y	z	x	y	z	x	y	z	x	y	z
0	31.9832	35.8916	3.43723	24.2941	16.6181	5.35269	27.1138	14.4122	4.57403	22.4666	15.339	6.55707	28.5902	14.1431	6.18032
0.5	32.4639	36.1885	3.25035	24.9539	17.6382	5.67558	27.4837	15.3142	4.54615	22.7478	17.3735	6.40018	29.1965	16.0655	6.24338
1	31.8632	38.3849	3.12002	23.6484	24.6934	5.55051	26.5042	23.9431	5.52928	19.0874	25.4149	5.52202	27.9631	25.2168	4.67586
1.5	31.1289	39.582	3.86739	22.4975	26.94	6.46673	25.5422	26.8243	6.42422	18.9282	27.2648	6.49215	27.0778	28.421	7.30235
2	30.671	39.2449	4.82856	23.0382	27.2743	5.81783	26.2324	27.5943	6.33192	19.2493	28.0602	6.45805	27.6539	29.0667	7.32704
2.5	30.42	39.0317	4.84231	22.9464	27.1426	5.33945	26.5619	27.765	6.41532	19.3119	28.0772	6.48048	27.7532	28.8249	7.4148
3	29.8861	38.5502	5.29202	23.2407	26.735	5.00357	27.1639	27.9423	6.29707	19.635	27.7645	6.3117	28.2975	29.2984	7.31759
3.5	29.8781	38.1504	5.32897	23.1806	26.6183	4.68592	26.0783	27.2033	5.59731	19.3461	27.8955	5.62637	27.8819	28.4929	7.25252
4	30.3129	38.4661	5.12822	23.1592	26.6958	4.29697	27.561	27.1406	6.28888	20.1051	28.7674	5.5354	27.908	28.4649	6.40495
4.5	30.564	38.2488	5.31128	23.2012	26.5367	4.1148	27.6476	27.0951	6.24747	20.2392	29.3786	5.53485	27.6584	28.6874	7.25647
5	31.0799	38.2532	5.76199	23.3905	26.6291	3.90991	28.3034	27.4664	6.33965	19.7395	30.1455	6.30028	27.717	28.825	7.28084
5.5	31.662	37.4259	6.28543	23.8291	26.6135	3.66038	29.0919	26.6681	6.31381	20.6323	29.6262	5.63175	27.8624	28.7103	7.23449
6	32.5813	37.1182	6.42835	23.3482	26.4753	3.8581	28.9663	26.3978	6.42774	21.3723	29.9034	5.57791	27.8534	28.485	7.27813
6.5	32.6616	36.616	6.4418	23.2937	26.5653	3.85972	29.5882	26.9885	6.51021	20.887	29.7179	6.31036	28.2806	29.2056	7.30324
7	32.862	36.451	6.375	22.8552	26.8821	4.54152	29.4412	26.661	7.24846	22.2913	31.3519	7.20003	28.9766	28.8026	8.07773
7.5	33.1088	36.7278	6.69797	22.5573	27.7321	4.22312	29.7342	27.8386	8.30557
8	33.1938	36.297	7.03571	22.3881	28.8443	4.75172
8.5	32.8538	36.4265	7.30051	22.5163	29.7657	4.74712
9	32.7687	36.6346	8.66515	22.757	30.5752	4.34276
9.5	32.4287	37.0037	7.8606	22.8915	31.3736	4.49375
10	32.3437	37.5058	8.54751	22.794	31.7031	4.17695
10.5	32.4287	37.3872	8.2056	23.221	31.7298	4.72932
11	32.0246	37.5289	7.62895	23.233	31.906	5.00088
11.5	31.7487	37.4487	8.3355	22.9022	31.6862	5.61053
12	32.1737	37.6793	7.31097	22.6897	31.5884	5.525
12.5	32.2587	37.278	7.8894	22.7013	31.9255	6.37362
13	32.2587	37.3721	8.71276	22.4728	32.3315	6.2868
13.5	31.6841	37.7839	7.62167	22.1264	31.6637	6.7105
14	31.9869	37.1889	8.19536	21.8225	32.0887	7.10525
14.5	31.664	37.3589	7.84361	21.4597	32.3437	6.81019
15	32.1018	36.7639	7.87111	21.5273	33.1938	6.90604
15.5	31.8837	37.6139	8.46179	21.0671	33.5348	7.225
16	31.6349	38.039	7.45879	20.8505	34.2138	7.65988
16.5	31.7473	38.634	7.62936	20.6561	34.8938	8.08412
17	31.5474	38.974	9.17235	20.916	35.2068	7.225
17.5	31.4247	37.8689	7.7174	20.895	34.9788	7.63888
18	31.4973	38.2158	8.075	20.7288	34.8088	8.12646
18.5	31.7487	38.0982	8.40859	20.3892	34.7238	8.09474
19	31.4571	38.209	8.72117	21.0579	34.9788	6.73123
19.5	31.9187	38.2642	8.07813	20.5686	34.4688	8.37247
20	32.0887	37.4044	7.82895	20.1472	34.7428	9.775

### Sheet: Congression timings
	congression time relative to NEBD (mins)
	start	completion
14_09_21_DMSO2_KT2	7	11.5
14_09_21_DMSO2_KT3	16.5
14_09_21_DMSO2_KT4	10.5	12.5
14_09_21_DMSO2_KT5	6.5	12
14_09_21_DMSO2_KT6	7	12
14_09_21_DMSO4_KT3	9.5	14
14_09_21_DMSO4_KT4	9	13
09_12_21_DMSO1_KT2	3	5.5
09_12_21_DMSO1_KT3	1.5	5
09_12_21_DMSO1_KT4	3.5	4.5
09_12_21_DMSO1_KT5	2.5
09_12_21_DMSO2_KT2	4	7.5
09_12_21_DMSO2_KT3	3	8
09_12_21_DMSO2_KT4	2.5	6
09_12_21_DMSO2_KT5	5	7
09_12_21_DMSO2_KT6	4
09_12_21_DMSO2_KT7	3	6.5
09_12_21_DMSO2_KT8	3.5	5
09_12_21_DMSO2_KT9	3	4.5
09_12_21_DMSO2_KT10	4	6
14_09_21_DMSO1_KT1	3.5	8
14_09_21_DMSO1_KT2	4	7.5
14_09_21_DMSO1_KT3	1	7
