## Supplementary material for "Contractile perinuclear actomyosin network promotes peripheral and polar chromosome interaction with the mitotic spindle": Fig 5 source data 2

### Sheet: 07_09_21_azBB2
Time relative to NEBD	Spindle pole 1			Spindle pole 2			KT1			KT2			KT3			KT4			KT5			KT6			KT7			KT8			KT9			KT10			KT11			KT12
	x	y	z	x	y	z	x	y	z	x	y	z	x	y	z	x	y	z	x	y	z	x	y	z	x	y	z	x	y	z	x	y	z	x	y	z	x	y	z	x	y	z
0	24.5831	18.022	0.49132	21.1323	30.2605	0.740155	18.1453	34.2064	2.272	19.6157	35.1878	1.9125	17.2543	32.5876	0.610723	21.4664	33.3544	3.57785	19.1041	32.758	2.7354	19.7875	30.9689	2.34071	26.5267	34.7529	1.9125	16.9028	29.9128	2.3375	26.5204	32.8432	2.42117	23.2204	30.7985	4.2536	23.4371	32.9565	3.6125	24.8274	31.7357	2.69339
0.5	24.8749	18.2774	0.2125	21.2813	30.2986	0.741578	18.1535	34.2064	2.50401	19.3542	35.2287	2.32017	16.9329	32.758	1.50255	21.3618	33.3544	3.50676	18.8072	32.5876	2.76026	19.7337	30.7133	2.18754	26.3227	34.8879	2.18938	16.7103	30.1257	2.7625	26.3253	32.9284	2.84223	23.0687	30.7985	4.30857	23.2971	32.9284	3.54386	24.5792	31.8769	3.06042
1	24.8848	18.8618	0.717653	21.264	30.6413	0.885301	18.1484	34.036	2.37146	19.4351	34.8879	2.10988	17.1361	32.5024	1.46043	21.1697	33.2692	3.66726	19.0407	32.4172	3.09589	19.8082	30.738	2.98846	26.3205	35.0583	2.18321	16.9654	29.9564	2.7625	26.1315	32.8392	2.7625	23.1094	30.8837	4.63396	23.1999	32.8432	3.62342	24.9365	31.8209	2.87224
1.5	24.9278	19.1232	0.665953	21.2357	30.9052	0.864543	18.1289	33.9508	2.40576	19.6517	34.8027	2.41595	17.4184	32.4172	2.17302	21.5611	33.0988	3.99021	19.4006	32.4172	3.41897	20.2341	30.53	2.82924	26.3517	34.8027	2.33366	16.7507	29.887	3.1875	25.9987	33.0988	3.22194	23.0445	30.9689	4.70387	23.4651	33.0136	3.97427	24.9199	31.7995	3.23079
2	24.9602	19.1585	0.820601	20.9465	31.0461	0.885105	18.1263	33.5248	2.85076	19.7639	34.6323	2.74796	17.1625	32.0764	2.35951	21.4474	33.2692	3.99792	19.4585	32.332	3.72773	20.2341	30.395	3.3357	25.9574	34.4619	2.2209	16.5707	29.708	3.30768	25.7165	33.2692	3.20482	23.1829	31.1393	4.92798	23.5371	33.0988	3.93787	24.4088	31.6051	2.90988
2.5	24.7246	19.2644	0.990888	20.6854	31.2978	0.969884	17.9108	33.184	3.36742	19.5714	34.036	2.91026	16.9091	31.5653	2.9616	21.5372	33.7804	3.90922	19.6221	32.1616	4.10443	20.3386	29.8613	4.18083	25.1022	34.036	2.35447	16.4855	29.3843	3.05214	25.5114	33.2692	3.3865	22.9211	31.1393	4.70124	23.7272	33.4248	4.03891	24.3236	31.7614	3.20447
3	24.5913	19.1156	1.1162	20.3374	31.4246	1.01491	17.4168	33.0136	3.64631	19.3095	33.9508	3.0463	16.7064	31.0413	3.1875	21.9771	34.2915	3.95411	19.6964	32.0764	4.25986	19.6641	29.1977	4.8875	23.9865	33.6952	2.55764	16.673	29.1798	3.06887	25.0289	33.3544	3.40409	22.7779	31.1393	4.45249	23.642	33.8565	3.93493	25.0051	31.9386	3.66167
3.5	24.5933	19.1793	1.54443	20.3089	31.2138	1.15297	17.4081	32.758	3.594	19.3109	34.036	3.33022	16.6432	30.9689	3.22946	21.7867	34.4619	3.95628	19.5922	32.2468	4.85759	19.1544	29.6168	4.8875	23.5799	34.1212	2.27175	16.4612	29.0094	3.03135	24.9677	33.2989	3.6125	22.853	31.1393	4.80149	22.9604	33.8713	3.96754	24.494	31.2444	3.63296
4	24.733	19.2528	1.59865	19.9661	30.895	1.16083	17.3366	32.5024	3.32048	19.1379	33.184	3.29327	16.2466	30.6281	3.26528	22.0658	34.7175	4.03228	18.6548	31.3097	5.21234	18.5675	28.8227	5.7375	23.3394	33.61	2.47894	16.6559	28.9335	2.9369	24.7127	32.9434	3.6125	22.331	30.9689	5.42035	23.2225	34.2915	4.13457	24.2384	30.7764	3.81269
4.5	24.7717	19.6864	1.92574	19.6688	30.4511	1.40402	16.959	32.4172	3.7459	18.7733	32.9284	3.48556	15.5278	30.2873	2.97822	21.9566	34.8879	3.89151	17.9812	31.2245	4.96754	18.0557	28.7418	4.8875	23.3167	33.6952	2.37157	16.2299	28.4116	3.26024	24.2066	32.7338	3.1875	21.7936	30.3725	5.18497	22.4493	33.9355	4.32942	23.5568	30.4393	4.11536
5	24.6627	19.553	2.24771	19.1597	30.3251	1.21292	17.0765	32.4767	4.0375	18.6345	33.184	3.74414	15.1112	29.8613	2.88051	21.5836	34.9731	3.69815	18.13	30.9689	4.9387	17.7516	28.327	5.3125	23.6344	34.2064	2.5034	16.0595	28.5883	2.97232	23.5064	32.5876	3.27905	21.2668	30.2021	4.78184	21.6825	33.5517	4.04074	23.216	30.7173	4.0284
5.5	24.5695	19.6191	2.3951	18.9684	30.5733	1.19486	16.676	32.6875	4.0375	18.6693	32.758	3.43051	14.71	29.6057	2.97225	21.1036	34.8027	3.88574	18.7006	31.2435	5.20164	16.963	27.7771	5.3125	23.0937	33.9508	2.03544	15.6335	28.3076	2.89326	23.1331	32.1616	3.61128	20.9209	30.5429	4.57335	21.4269	32.911	3.98064	22.3641	30.5501	3.9326
6	24.4688	19.5677	2.54511	18.7218	30.6743	1.46742	15.7321	32.8432	3.01381	18.3223	33.0988	3.36937	14.8935	29.5206	2.8227	21.1282	35.1435	4.10162	18.7858	31.478	5.33384	17.0819	27.6988	4.95462	22.5605	33.8656	2.04495	15.7187	28.4038	2.6402	22.9248	32.2468	3.26964	21.2858	31.1393	4.23871	21.4269	32.9844	3.85454	22.8752	30.8484	4.29536
6.5	24.605	19.7558	2.42571	18.6663	30.6306	1.18544	16.2936	33.0667	3.1875	18.5708	32.9284	3.5232	15.0177	29.5329	2.7625	20.6059	34.4619	3.76765	18.2746	31.1871	5.45359	16.7411	27.5078	4.87102	21.776	33.4396	1.39409	15.8039	28.3808	2.75741	22.8519	32.5876	3.22306	21.5159	31.0541	4.30012	20.9157	32.5501	4.18566	22.9604	30.8628	4.06088
7	24.5768	19.8942	2.40453	18.6128	30.7738	1.19015	16.9061	33.6026	3.1875	18.7117	33.5248	3.52512	14.6008	29.8613	2.58281	20.4045	35.1313	3.33518	18.019	31.4944	5.42725	16.4855	27.6074	4.64078	21.5906	33.8656	1.40695	14.7816	28.5782	3.55027	23.128	32.758	4.22911	21.7664	30.9689	4.0765	20.7453	32.603	3.95422	23.0077	30.7133	4.00764
7.5	24.1742	20.0068	2.06101	18.6372	30.7832	1.11008	16.7784	33.9883	2.7625	18.0311	33.3544	3.46602	14.1704	29.8613	2.57406	20.3193	34.7869	3.54049	17.3375	31.2989	4.94136	16.6559	27.8928	4.14514	21.4489	34.1212	1.87755	14.6112	28.9533	4.1448	22.7715	32.5024	4.01645	22.0233	30.478	4.93909	20.4897	32.5024	4.04626	22.7564	30.4577	4.06308
8	23.7116	19.8035	2.31013	18.5856	30.6057	0.832306	16.6617	33.4075	1.4875	17.2392	32.6728	2.83345	14.2077	29.6057	2.45149	20.1489	34.5791	3.65103	17.0971	31.3949	5.32888	16.3151	27.8955	3.806	20.9083	33.61	1.67929	15.0372	29.3884	4.0867	22.552	31.8209	3.9893	22.0233	30.9236	4.55875	20.7453	32.571	4.37664	23.0381	30.2021	4.12153
8.5	23.582	19.9549	2.43437	18.4975	30.6267	0.936011	16.1111	33.5248	1.59141	17.1886	32.6728	2.76965	14.0003	29.5206	2.72615	19.2118	34.263	3.98804	17.6151	31.1393	4.95629	16.6559	27.6863	4.05954	20.3831	33.61	2.19673	15.1224	29.0006	4.03159	23.0789	31.5653	4.13261	21.9381	30.1036	4.97958	21.0757	31.9912	4.99801	23.1474	29.5206	4.25456
9	23.2723	19.9995	2.87694	18.267	30.1877	1.23046	15.8891	32.7928	1.64001	16.9888	32.6728	2.69469	13.9977	28.4982	2.88657	18.9562	34.2341	3.59238	17.9842	31.3949	5.06934	16.1447	26.747	4.95145	19.768	33.61	2.33254	15.1224	28.2818	4.14276	22.284	31.3097	3.51829	22.4493	30.1097	6.09804	20.2341	31.7674	5.2636	23.0456	28.7927	4.20232
9.5	23.3704	20.1896	3.29063	18.2158	29.6362	1.54281	16.8263	31.3121	1.5935	16.8263	32.525	2.93284	13.9202	28.6686	3.32131	19.1266	33.7822	3.26032	17.998	31.4801	4.78105	16.4003	26.8584	4.63951	19.297	32.6415	2.01986	14.8668	28.4357	4.35818	22.0233	31.3186	3.56966	22.1937	29.2186	6.13592	20.0208	32.1616	6.013	22.7833	28.9242	4.8313
10	23.2023	20.1525	3.50196	18.2831	29.4772	1.57722	17.0819	31.0275	2.11113	16.9311	31.1393	3.11978	14.0918	28.5834	2.67018	18.9562	33.2011	3.61832	17.4227	31.3312	4.58224	16.0595	26.5377	5.01187	19.3822	32.9185	2.24322	15.1224	28.3993	4.32686	21.879	31.2245	3.86411	22.1937	29.5584	6.11402	19.8838	31.5653	5.08176	23.1593	28.7538	5.88217
10.5	23.1671	20.1705	3.79901	18.4001	29.1104	1.66915	16.9115	31.7219	1.38855	16.9271	31.5653	2.87888	14.431	28.1574	2.84328	19.2118	32.8946	3.4742	17.5967	31.3097	4.23305	16.1447	26.2439	4.90766	19.5526	32.2961	2.58325	15.6416	28.2246	4.4625	21.9348	31.0541	4.82469	22.3061	29.6057	6.04098	19.9703	31.1393	5.18644	23.8976	28.3961	6.15345
11	22.7012	20.1635	4.17657	18.429	28.9056	1.94317	16.9967	31.8717	1.81152	16.8962	30.9689	3.31548	14.3556	27.9143	3.13948	19.297	32.8525	3.53506	17.4065	31.3097	4.5666	16.2299	25.8964	5.28606	19.5526	32.2378	2.31979	14.952	27.7518	4.39564	22.275	30.3725	4.99806	22.2559	29.5206	5.97623	20.4843	31.1393	5.43403	24.1532	27.4435	6.1227
11.5	22.4113	20.4326	4.46927	18.2601	28.9207	1.9528	17.1671	33.2193	2.0424	16.093	31.9061	2.79296	13.7592	27.5714	3.68297	19.0011	32.5024	3.33713	17.4845	31.3949	4.47405	16.3151	25.5366	5.48157	19.2053	31.5653	2.51478	14.952	27.7934	4.8962	22.2789	30.5342	4.78473	22.8752	29.4482	5.55817	20.2993	30.9689	6.08852	24.5792	27.4537	5.77122
12	22.2862	20.4394	4.87526	18.3582	29.0245	1.96171	16.9967	32.9864	2.05643	15.7985	31.4801	2.7482	13.2849	27.4758	3.68496	19.0996	32.0764	3.50836	17.0106	30.9689	4.92453				19.5526	31.8837	2.61505	14.7498	27.3906	4.41091	21.3417	30.6113	4.75188	23.0456	29.7027	6.1075
12.5	21.8913	20.7029	4.98124	17.7865	28.9959	2.06735	16.4003	33.3112	2.25988	16.1244	32.5024	3.1362	13.0257	27.6462	4.19262	19.095	32.4172	3.62031	16.9967	31.3513	4.72393				19.2118	32.2145	2.66614	14.6978	27.6462	4.55633	21.0861	30.9333	4.68767	21.7677	29.8597	5.65405
13	21.7899	20.6504	4.93606	17.4994	29.1563	2.06566	16.2299	33.0309	2.19937	16.2646	32.5876	4.00696	13.4241	27.3906	4.34173	19.2846	32.758	3.35563	16.7411	31.4357	5.67019				19.4899	32.4172	2.52203	14.7243	27.7314	4.93427	21.4269	30.626	4.28857	21.8529	29.7306	5.3587
13.5	21.7316	20.8284	5.55118	17.1261	29.1033	2.14082	15.9743	32.3496	1.95584	15.7172	32.0764	4.31442	12.9947	27.1351	4.21909	18.6756	32.5876	3.97316	16.8139	31.5653	6.14578				18.7328	32.4172	3.30214	14.2006	27.6462	5.06564	21.5973	30.3803	4.5569	21.6825	29.1962	4.93133
14	21.6429	20.8312	5.36287	16.7942	29.2489	2.32791	14.9034	32.4172	1.76289	15.1927	31.5653	3.31191	12.6066	27.1351	4.7637	18.5302	31.9513	4.20457	16.1542	31.3097	6.02041				18.4043	32.0764	3.55852	14.1254	27.6723	4.8875	20.2341	30.2575	5.22057	22.2789	28.8614	5.49961
14.5				16.8387	28.9589	2.42039	15.0929	32.332	2.78191	14.8815	31.2245	4.8625	12.9073	27.2639	4.50092	18.7858	30.9331	5.38988	16.2018	30.7133	5.88031				18.0445	31.1393	4.41534	14.2899	27.2202	5.10698	20.8305	30.9108	5.30199	21.5973	28.7026	5.32676
15				16.9173	28.463	2.46735	15.444	31.5653	3.17183	14.7426	30.9689	6.04582	12.8004	27.3906	5.46051	18.7651	30.4577	6.07704							18.019	30.7577	4.31318	14.2923	27.1707	5.3125	19.9786	30.4944	4.73924	21.5973	28.7216	5.12484
15.5				16.7343	28.5361	2.70467	15.3456	32.0765	2.35292	15.2	30.2021	6.13212	13.1075	27.147	5.3125	18.5302	30.3926	6.11884							17.7832	30.9689	4.34891	14.268	26.5225	5.3125	20.5749	30.1732	5.30575	21.5973	28.1462	5.14318
16				16.6353	28.4369	2.84778	14.8704	31.0541	3.35815	15.0137	29.9465	6.11312	12.431	26.2915	5.7375	17.7634	30.2142	6.11285							17.2523	30.9064	4.49227	13.7344	25.7196	6.1625	19.9786	30.3495	5.44647	22.0233	27.8051	5.22821
16.5				16.3904	28.1642	2.87331	14.7638	30.7985	4.08439	14.8347	29.9465	6.07373	12.7281	26.4831	5.7375	17.3375	29.7916	6.06474							17.1031	30.6281	4.45835	13.8788	26.0275	6.06245	19.0414	30.1315	5.37113	21.8529	27.2333	4.96152
17				16.2203	27.8951	3.10955	13.5746	30.7133	4.4537	15.0015	30.2021	6.08502	13.3332	26.4047	5.26646	17.6264	30.0317	6.10821							17.0493	30.2021	3.32141	13.8444	26.2253	6.01457	19.0414	30.0759	6.0386	22.6196	26.4019	5.81668
17.5				16.3632	27.7813	3.23983	14.7737	30.7133	5.49369	16.0427	30.2618	6.1625	13.3332	26.6734	6.09759	18.1489	30.5429	6.15091							16.9432	30.6281	3.92816	14.0148	26.9939	6.07309	19.3822	30.3562	5.54527
18				16.5602	27.8765	3.38466	15.3586	30.7985	6.03175	16.2958	30.3725	6.09008	13.248	26.3882	6.0695	17.538	29.8613	5.99542							16.6559	30.8936	4.1724	14.7237	26.2831	5.93489	19.6378	31.0973	6.11968
18.5				16.3406	27.8765	3.04356	15.6554	30.8837	5.23971	16.2119	30.6281	6.13442	13.674	26.9253	5.99718	16.9967	29.5956	5.84123							16.6856	30.8837	3.78666	14.8076	26.3683	6.06113	19.6072	30.2021	5.94151
19				16.4007	27.6618	2.94192	15.5252	31.1393	5.42974	15.7187	30.8787	4.81365	13.5726	25.7719	6.10213	16.5459	29.4354	5.73234							16.6559	30.5901	3.49003				19.4799	30.3725	6.10756
19.5				16.1009	27.442	2.94761	15.2854	30.9689	4.90101	15.4631	30.7868	4.52772				15.5853	29.5206	6.06917							16.3151	30.4724	3.28131				18.5302	30.8415	6.11215
20				16.3075	27.2654	2.75335	15.2377	30.6281	4.48298	15.4631	30.4288	4.05975				15.5414	28.9242	5.95457							15.9743	30.6018	3.15604				18.7006	30.1245	6.00422

### Sheet: 07_09_21_azBB3
Time relative to NEBD	Spindle pole 1			Spindle pole 2			KT1			KT2			KT3			KT5			KT7			KT8			KT10			KT12			KT13			KT14			KT15			KT16			KT17
	x	y	z	x	y	z	x	y	z	x	y	z	x	y	z	x	y	z	x	y	z	x	y	z	x	y	z	x	y	z	x	y	z	x	y	z	x	y	z	x	y	z	x	y	z
0	16.1436	20.1811	0.2125	27.7403	27.2871	0.2125	28.3925	30.7133	1.22521	16.8263	18.1053	1.89865	32.2162	23.5673	0.2125	31.6957	31.7972	1.9125	14.1149	20.3193	1.31466	27.9018	31.7954	0.459864	29.1798	28.0607	1.96312	31.2639	24.9199	1.8626	14.2704	22.2673	1.48753	29.0948	25.4311	0.906227	30.2181	23.9828	1.66937	27.0843	31.7357	2.36558	30.0551	27.7314	1.24425
0.5	15.9007	20.212	0.2125	27.9116	27.4494	0.2125	28.4982	31.1799	1.67142	16.6559	18.3049	2.17719	31.9061	24.1798	0.423411	31.4014	31.8101	1.9125	14.2354	20.7453	1.52226	27.948	31.8209	0.254205	29.3583	28.9242	2.1945	31.2035	25.3459	2.2871	14.2521	22.5344	1.51879	29.2418	25.8571	1.4229	30.2881	24.1532	1.94523	27.177	31.9912	2.55237	30.3394	28.1378	1.4875
1	15.9672	20.5337	0.2125	28.1695	27.5651	0.2125	28.5353	31.3949	1.84984	16.7411	18.4349	2.20714	31.6505	24.2929	1.21381	31.3433	31.8836	2.3375	14.1636	21.0861	1.62821	27.8066	31.7357	0.254847	29.1798	28.8984	2.48383	30.8837	25.3561	2.04785	14.1852	22.5053	1.85496	28.7707	25.6867	1.55407	30.0966	24.4494	2.3375	27.2945	32.5876	2.84601	30.3752	28.1574	1.985
1.5	16.2148	20.3352	0.2125	28.3828	27.4936	0.2125	28.7412	31.8209	2.12529	16.8263	18.3219	2.32585	31.8209	24.7132	1.34031	31.4067	32.1024	2.7625	14.3055	21.2565	1.83203	27.9827	31.9061	0.26726	29.4918	29.3063	2.7625	31.1393	25.8269	2.37935	14.0148	22.9244	2.28154	28.9382	25.9423	2.15821	30.254	24.9033	2.3375	27.333	32.6728	2.62382	30.7009	28.2426	2.05216
2	16.3345	20.0154	0.2125	28.5588	27.3528	0.537735	28.9739	31.9912	2.10389	17.3375	18.4466	2.38623	32.0764	24.851	1.22114	31.3655	32.4866	2.7625	14.6188	21.3417	1.98141	28.062	32.332	0.434766	29.6789	29.7761	2.63568	31.0541	26.3705	2.17807	14.1892	22.9604	2.14011	29.4553	25.8571	2.83814	30.244	25.0322	2.7625	27.5342	33.0988	2.89618	30.7117	28.5319	1.9125
2.5	16.736	19.6534	0.483771	28.7022	27.2418	0.753727	29.5211	32.2468	2.37902	17.4227	18.3729	2.29644	32.1616	25.022	1.46909	31.3339	32.7246	2.7625	14.4151	21.4269	2.13284	28.2472	32.5876	0.924434	29.7761	30.0638	2.83484	32.0678	26.5525	3.1875	14.1852	22.5688	2.00395	29.2991	25.7866	4.0375	30.2223	26.1656	2.7625	27.9977	33.2692	2.89275	31.2308	29.3502	2.25881
3	16.7129	19.6012	0.5594	28.6308	27.0577	0.938179	29.2621	32.2468	2.33084	17.6783	19.0309	2.29717	32.4172	25.523	1.41773	31.0426	32.4523	3.1875	15.1157	21.9381	2.10825	28.2688	32.8432	1.4052	29.0892	30.7133	3.23438	32.1231	27.3835	3.1875	14.3814	23.1308	2.22527	29.5462	26.2623	2.7625	30.4577	26.8071	2.82322	28.4937	31.8209	3.25308	31.7148	29.4907	1.9125
3.5	16.9859	19.6426	0.520545	28.5287	27.2433	1.09673	29.3502	31.4056	1.50953	18.0102	19.4768	2.7625	32.7082	26.0275	1.07526	31.4198	33.5556	2.7625	14.2342	22.2789	2.1925	28.3976	33.0136	1.50235	29.4813	31.3949	1.08579	32.1363	27.9627	3.1875	14.4188	23.4716	1.80656	30.2493	26.0369	3.1875	30.3636	26.9647	2.90036	28.7313	32.758	3.13395	31.8651	30.2873	2.31648
4	17.0673	20.3096	0.894004	28.4927	27.6516	1.14568	29.3502	31.8818	1.8287	17.9124	19.8804	2.3375	33.1501	26.4535	1.24634	31.624	33.6952	2.72465	14.392	22.5344	2.28613	28.194	32.6728	1.27317	29.3521	31.9061	1.40921	31.7357	28.017	3.30642	14.8668	23.7767	1.7822	30.6704	25.5301	3.6125	30.8837	27.0784	3.21789	28.7538	32.6676	3.44365	31.5653	29.7949	2.12736
4.5	17.3861	20.9485	0.894183	28.0842	27.9628	1.18626	29.1281	31.5653	1.88848	19.0517	19.8365	3.1875	33.1572	26.8795	1.00459	31.1307	33.73	2.7625	14.7536	22.4493	2.05241	28.2028	32.4172	1.55443	29.1253	31.5653	1.93369	31.7357	28.2663	2.97154	15.1294	24.9199	1.86957	30.121	25.9293	4.0375	30.3725	27.3307	3.47959	28.4637	32.8432	3.56647	31.3097	30.3108	2.42419
5	17.8655	21.2206	0.971303	27.8078	28.3864	1.22137	29.2501	31.5653	2.4375	20.0186	19.9408	2.7625	33.2765	26.7863	1.0625	31.3582	32.5876	2.194	14.9409	22.5344	1.36654	28.6052	32.332	1.56692	29.3966	31.5653	2.43051	31.7357	28.3489	2.89502	15.2928	25.4823	1.74533	30.9763	26.2853	3.6125	30.4577	27.589	3.34106	28.334	33.184	3.57924	32.0764	30.4181	2.19472
5.5	18.4492	21.3481	0.913767	27.7042	28.4163	1.22119	29.4913	31.5653	2.43807	21.3705	19.9786	2.98264	33.3606	26.8795	1.13293	31.1479	31.5653	1.89036	15.4564	22.5344	1.3173	28.8485	32.332	1.36687	29.6091	31.6505	2.28365	31.7357	28.5981	2.9429	15.9655	25.4311	1.96899	31.0047	26.9729	2.7625	30.4577	27.572	3.07862	28.3387	33.184	3.51098	31.3949	30.0835	2.29428
6	18.4242	21.4862	0.983518	27.3216	28.6726	1.26195	29.8857	32.1616	2.18277	22.8999	20.2341	2.64527	33.3544	27.5048	0.743782	31.5653	32.5139	2.05952	14.4235	22.2789	1.54988	29.1175	32.758	1.68755	29.8379	32.1616	2.66404	31.8173	28.574	2.7625	15.7939	25.7719	1.4357	30.9787	27.3863	3.1875	30.4066	28.0722	2.54768	28.413	33.8023	4.01207	31.3949	30.9464	2.64891
6.5	18.6616	21.2108	1.40247	27.196	28.9373	1.06623	29.8613	32.4023	2.35408	22.5472	20.7453	2.83158	33.0988	27.8073	0.727732	31.8209	32.5161	2.06987	14.6556	21.7677	1.15796	29.503	32.6728	1.72436	30.0289	32.4172	2.46514	31.5575	28.7366	2.7625	16.3151	25.1992	1.63096	31.5714	27.4284	3.1875	30.6005	27.987	3.04716	28.6686	33.7935	4.10153	31.5653	30.3633	2.84049
7	18.6439	21.2692	1.40598	27.2761	29.0596	1.20578	29.8959	33.4731	2.3375	22.73	20.9157	2.4275	33.0136	27.5108	0.793541	31.8662	32.5031	2.3375	13.9623	21.5973	0.492489	29.1729	33.5248	1.96545	29.6634	33.3544	2.45964	31.4801	29.1186	2.92699	15.8891	25.2666	1.43581	31.3598	28.267	3.1875	30.6098	28.6686	2.70479	28.5894	34.1212	3.84063	30.7985	30.5088	2.37858
7.5	18.619	21.3933	1.55344	27.3012	29.6551	1.30699	30.4008	34.591	2.7625	23.0821	20.8305	2.44964	33.0136	27.9706	0.695884	32.332	32.4223	2.51815	14.6404	21.8529	1.25253	28.8668	33.5248	1.64246	30.3197	34.4619	2.53939	31.5653	29.8911	2.38764	15.0853	25.7546	0.6375	31.9901	28.8457	2.7625	30.9205	29.0094	2.82684	28.7862	34.2915	3.75295	30.6281	30.6234	1.89066
8	18.6767	21.7703	1.78555	27.557	29.9373	1.40908	30.1505	35.3875	2.7625	22.9866	21.4269	2.80041	33.5248	27.0547	0.825512	32.6728	31.7878	2.82352	14.6159	21.5121	1.1725	29.1473	33.9508	1.7035	29.8161	35.3991	2.65812	31.9263	30.0317	2.07732	15.2076	26.0509	0.281922	32.4216	28.3706	2.7625	31.6029	28.889	2.7625	29.1759	34.6323	3.78865	31.3097	30.6192	1.5901
8.5	18.9974	22.2513	2.0368	27.8274	30.2139	1.55927	30.3329	35.9454	2.3375	24.1763	21.5973	2.57766	34.2915	26.859	0.73674	32.4172	31.4613	2.45012	15.146	21.7677	1.18397	29.3934	34.2915	1.82734	30.0686	35.6547	3.04755	32.1616	30.1559	2.60597	15.8039	26.4264	0.833418	32.0745	27.7845	2.7625	32.5876	29.1047	3.02716	29.351	35.0583	3.60924	32.0764	31.0534	1.66729
9	19.2789	22.6917	2.28466	27.9074	30.6745	1.74292	30.1562	35.98	3.1875	25.5163	21.8363	3.00981	34.2064	27.1051	1.02417	32.4172	31.9902	2.8491	15.5203	22.79	1.8386	29.0757	35.3139	2.89546	29.9574	35.7399	3.09907	32.0764	30.8741	2.94764	16.5707	27.7505	0.605977	30.3389	28.7601	2.3375	33.0136	29.6726	3.6223	29.1666	35.4843	3.53924	32.1144	31.2245	2.73215
9.5	19.4799	22.7777	2.35638	28.0225	30.7098	1.65465	30.2865	36.0328	2.7625	25.6867	22.2678	3.41542	34.7175	27.1349	0.972774	32.5685	31.7954	2.3375	16.9592	23.216	1.43997	29.2162	34.8027	1.9896	30.2299	35.9103	2.69959	32.4864	30.7985	2.86575	17.1671	27.913	1.07306	30.9589	27.4758	3.05958	33.0988	29.2622	3.46563	29.406	35.9103	3.44496	32.5876	31.128	1.76435
10	20.0349	23.2829	2.63378	28.4355	31.2049	1.76278	30.6328	36.7143	2.7625				34.8027	27.5609	2.22921	32.1616	32.5486	2.21673	17.4002	23.3012	1.43184	29.6697	35.1435	1.95177	30.5149	36.6771	2.86441	32.5876	31.4132	2.85047	17.9338	28.3908	1.17481	31.2538	26.7091	3.31878	33.0136	30.2887	3.69869	29.6901	36.0807	3.14627	33.0988	31.669	1.82692
10.5	20.4603	23.6643	2.72261	28.7807	31.3673	1.72932	30.9626	36.5067	3.08488				35.2287	28.1753	2.46973	32.5876	33.3752	1.85846	18.308	24.3236	1.09865	29.6057	36.2896	1.6877	30.7601	36.5919	3.0901	32.1862	31.8209	3.77409	18.019	28.7033	1.14232	31.4575	26.9647	2.93851	32.4172	30.413	3.58744	29.7906	36.6771	2.37716	32.8526	31.8209	1.96439
11	20.6272	24.2487	2.8599	28.9974	31.5544	1.78355	30.9469	36.5067	2.8947				34.036	28.6058	1.13701	31.2245	32.9059	1.12855	18.4793	23.9828	0.947146	29.6833	36.8474	1.96241	31.0817	36.5054	3.1875	31.9116	32.2468	3.94437	17.9338	28.7668	0.952187	31.8146	26.8795	3.54732	32.1616	30.5574	3.5948	30.0237	36.9326	2.77905	32.9836	31.9061	1.92964
11.5	20.5254	24.9319	3.12434	29.0865	31.8437	1.86876	31.3199	36.7622	2.55962				35.3139	29.9206	3.07884	31.4801	32.7534	1.16606	18.4619	24.8348	1.04739	29.9305	37.103	2.27978	31.3949	36.6725	2.68324	32.4172	33.0073	4.15079	17.5931	27.8664	1.31027	31.2245	27.0908	3.46629	31.9912	31.1667	3.85219	29.9171	37.0178	2.91467	33.101	32.5876	1.96194
12	21.0446	25.3805	3.032	29.068	31.9846	1.91198	31.8004	35.5695	2.17398				35.0583	29.3018	3.03243	31.9912	33.1451	1.4245	19.5381	25.2607	1.15561	30.5623	36.2511	2.20595	30.6581	36.2511	2.38612	32.332	33.0518	3.87721	18.445	28.0897	1.57291	30.2392	27.561	3.52659	31.9912	30.5664	3.80791	30.6208	36.2511	2.23274	33.0988	32.1584	1.89319
12.5	21.3093	25.4169	3.0155	29.2832	32.0435	1.84074	32.3558	35.6547	2.30036				34.9731	29.0436	2.93287	32.5876	33.4667	1.43871	20.0638	24.9698	0.699902	30.728	35.9103	1.98467	30.9182	36.2511	2.17009	32.7002	33.184	4.46038	18.7858	28.9784	1.47571	29.9907	27.3054	3.54325	31.6505	29.961	3.56623	30.8841	36.4215	2.24531	33.2386	31.4801	2.06499
13	21.7034	25.8833	3.24182	29.2768	32.3124	1.89492	32.325	35.9103	1.62894				35.1435	29.0653	2.35999	33.3544	33.2582	1.85655	19.2722	25.0051	0.994041	30.7685	36.5067	2.13738	30.8281	36.6771	2.37311	32.9284	32.8502	3.80037	19.1919	29.3502	1.25827	29.7763	28.2426	3.01617	32.3198	30.0171	3.6125	30.8045	36.9326	2.51941	33.4588	31.3097	2.34881
13.5	21.8441	25.8084	3.58471	29.3916	32.1568	1.81241	31.7188	35.9955	1.48932				34.8879	27.9417	3.19091	34.4619	33.5358	2.52449	19.6973	26.3126	1.9125	30.7153	36.5919	2.23074	30.9085	36.6771	2.39629	32.0764	32.3004	4.14368	19.297	29.2596	1.33399	30.2226	27.8166	2.88089	31.8003	29.217	4.0375	30.8552	36.8474	2.45518	32.9284	31.0345	1.6131
14	22.2242	25.7382	3.61383	29.6237	32.1627	1.90142	31.6523	35.9955	3.30197				33.9508	25.9892	3.40216	33.8656	32.7912	3.0554	19.8934	26.6177	1.60096	30.6879	36.5067	2.20328	30.7569	36.5067	2.30994	33.3544	32.4825	4.63323	19.723	29.0542	1.415	30.5429	27.4201	2.90618	32.2675	29.0046	5.3125	30.793	36.5919	2.45243	31.8209	31.2775	2.18505
14.5	22.2922	25.9316	3.72105	30.0587	32.1812	2.09351	32.1789	35.4843	3.3462				33.9508	25.2754	4.08656	33.3544	32.5077	3.54136	19.8934	27.2317	1.49289	30.4423	37.3586	2.09798				33.4396	32.2666	5.32437	19.8082	29.4955	1.01944	30.7985	27.4305	3.46419	32.0737	27.9018	4.90259	30.4387	37.3586	2.46293	32.2215	31.1393	1.95348
15	22.5163	25.7106	4.15947	30.1336	32.107	1.99001	32.2356	35.8251	2.65959				34.5471	25.3543	3.92622	33.6952	32.2424	3.42006	20.0638	26.9528	1.42389	30.7527	36.9326	2.06431				32.4172	31.8167	4.43584	20.5749	29.344	1.17793				32.7252	27.1255	5.3125	30.6964	37.0178	2.04791	32.8211	30.8837	1.93105
15.5	22.9838	25.8573	4.16022	30.1485	31.9253	2.12698	32.3761	35.9955	3.3725				35.2287	26.059	3.21223	33.8846	32.1694	3.1875	20.4897	26.6249	1.70813	30.6416	36.8474	2.03693				32.5024	31.4175	4.74163	21.3417	29.2482	1.18619				33.2306	27.4524	5.3125	30.916	37.103	1.99211	32.3874	30.6281	1.95226
16	23.1872	26.0344	4.47301	30.4166	31.6267	2.29311	33.118	35.8251	3.27391				35.2287	26.7616	3.10758	34.4526	31.7357	3.43734	20.7453	26.4941	2.02139	30.9479	36.4215	1.66607				32.4172	31.1776	5.06533	21.4269	29.5544	1.77836				32.9486	27.6735	4.8875	31.0631	36.5067	1.98182	33.1929	30.6281	1.78952
16.5	23.0631	26.3143	4.62259	30.4052	31.6559	2.50031	33.2489	35.9103	3.09962				35.2287	26.7214	3.58937	34.915	31.7357	3.27494	20.2341	26.6413	3.63062	30.6325	35.9103	1.92243				32.332	31.2587	4.99603	21.3892	29.1798	2.16537				32.519	27.5631	5.3125	30.8573	36.2511	1.83943	33.7775	30.7133	1.8397
17	23.2764	26.1369	4.72672	30.3326	31.5814	2.29652	33.3056	35.2935	1.9125				35.3991	26.7983	3.58043	34.7875	31.3949	3.05098	21.5973	26.9883	4.29446	30.7099	36.5067	1.6336				32.2468	30.5492	5.50451	21.758	29.4354	1.55133				32.6337	27.2718	5.3125	30.7005	36.6771	1.74592	33.7207	30.9689	1.39933
17.5	23.3837	26.2322	4.64176	30.47	31.4755	2.33143	32.9857	34.7129	2.3375				35.1435	26.8962	4.62399	34.3689	30.5313	3.1875	21.0861	27.0575	4.62435	30.9627	36.5067	1.2637				32.1616	30.294	5.53977	21.7677	28.1842	1.10979				32.2457	26.4535	4.62804	31.2214	36.5067	1.62642	33.4352	31.3949	1.20724
18	23.7268	26.2549	4.8613	30.774	31.3428	2.21286	33.2113	34.3164	1.9125				35.4843	26.7133	4.79005	34.3893	30.0429	3.6125	21.1713	27.2567	5.9248	31.3481	36.8474	1.20461				32.1868	30.4577	6.05912	21.7677	28.0247	0.235742							31.2946	36.7622	1.68314	34.6948	32.1616	1.47506
18.5	23.7264	26.3097	4.98348	30.6675	31.4602	2.17631	33.1935	33.8383	1.9125				35.2287	26.1873	4.63436	33.9217	29.9122	2.7625	21.6194	26.8796	5.7375	31.6262	36.2511	1.67619				31.7357	29.7953	6.07867	22.6196	28.6615	0.951558							31.6267	36.2511	1.85756	35.1385	32.5876	1.37437
19	24.1028	25.8339	4.94602	30.617	31.3076	2.36642	33.5136	33.7905	1.9125				35.4843	25.4272	3.98745	34.7291	29.9355	2.3375	21.4626	25.9937	6.1625	31.5653	36.4059	1.1895				32.0596	29.9465	6.08355	22.7629	28.571	1.0625							31.4588	36.3363	1.39964	34.1212	32.8426	2.17786
19.5	24.2386	25.9039	5.04153	30.8467	31.3002	2.37382	33.8379	33.6436	1.9125				35.5695	25.3773	4.57229	34.7261	30.1359	3.6125	21.8529	25.5978	6.01819	31.9061	36.8719	1.35237				31.8209	29.4298	5.48449	22.9882	27.987	0.485408							31.9257	36.9326	1.51071	34.5471	33.0456	2.31448
20	24.3951	25.9638	5.22232	31.0027	31.1829	2.45058	34.032	32.8758	1.9125				35.6652	26.7091	4.45261	35.0583	30.0249	3.14389	21.5488	25.6015	6.0787	32.2468	36.6021	1.45011				31.3764	29.265	6.00258	23.1538	27.2202	0.611579							32.3033	36.6771	1.39303	35.1435	32.3335	1.41543
20.5				31.1119	31.2231	2.89698																																					34.9731	32.1958	1.57411
21				31.2503	31.1357	3.15705																																					35.2287	32.0523	1.84111
21.5				31.48	31.0205	3.09015
22				31.1405	30.8526	3.02209
22.5				31.0458	30.7662	3.17588
23				30.8146	30.8658	3.18725
23.5				30.7993	30.845	3.2853
24				30.6977	30.7922	3.17614

### Sheet: 08_09_21_azBB2
Time relative to NEBD	Spindle pole 1			Spindle pole 2			KT1			KT2			KT3			KT4			KT5			KT6			KT7			KT8			KT9			KT10
	x	y	z	x	y	z	x	y	z	x	y	z	x	y	z	x	y	z	x	y	z	x	y	z	x	y	z	x	y	z	x	y	z	x	y	z									z
0	30.7432	14.2441	4.57365	18.0158	24.714	3.97471	17.1252	26.6239	6.87035	17.8344	30.3725	5.77634	19.2118	29.8009	4.92028	18.8924	27.2202	5.19644	15.7187	25.7187	6.19655	14.0763	25.0051	4.95528	13.0776	22.5619	5.71731	15.8891	22.4616	5.86735	22.0642	31.8846	4.675	18.1418	27.4758	4.87389
0.5	30.4703	14.1358	4.70016	17.4168	24.9796	4.02891	17.1671	26.6468	6.28042	17.7107	30.2873	6.08909	19.5421	29.5206	5.18161	18.9684	27.2202	4.98527	15.6335	25.6693	6.09226	14.3556	24.8242	5.01847	13.3708	22.7048	5.57346	15.9948	22.3389	6.375	22.3866	31.4801	4.79329	18.7006	26.9933	5.5198
1	30.1146	14.0352	4.78142	16.9439	25.5989	4.36937	17.1671	26.6618	5.86325	17.6514	30.2021	6.28285	19.8082	29.2313	5.59919	18.9883	27.0941	5.525	15.7187	25.6705	6.22921	14.6953	24.8348	5.43658	13.5036	22.9675	5.73662	16.0198	22.7399	6.375	22.4722	31.3949	5.14083	18.7781	26.8795	5.06053
1.5	29.7748	14.3108	4.91467	16.9064	25.9202	4.34606	17.7249	26.1979	6.6493	17.9394	29.7761	6.49788	20.0803	28.7538	5.49195	19.5168	26.7528	5.525	15.9743	25.3857	6.1444	15.0718	24.494	5.54962	13.9113	23.0456	5.79324	16.3052	22.685	6.375	22.3713	31.3949	5.32988	19.4137	26.6239	5.20798
2	29.0505	13.8408	4.85383	16.8566	26.205	4.50866	18.7444	26.1127	6.46748	18.4674	29.6057	6.4746	21.0094	28.4982	5.80577	20.1834	26.5387	5.73549	16.4855	25.172	6.34725	15.4891	24.4088	5.56813	14.4408	22.6847	6.04238	16.3197	22.4508	6.375	22.7808	31.1393	5.27269	20.0719	26.4535	5.3022
2.5	28.7801	13.5558	5.01207	16.7962	26.5021	4.50224	19.663	26.4535	6.9111	19.148	29.9465	6.59145	21.2565	28.3475	5.45967	19.8721	26.9647	5.84772	16.9115	25.3943	7.35624	15.6124	24.068	5.90424	14.526	22.558	6.10951	16.491	22.7266	6.375	22.7365	31.1393	5.62344	20.5749	26.6024	5.69084
3	28.5125	13.7729	5.24825	16.84	26.8418	4.69378	19.8082	26.5611	6.47099	19.3261	30.4577	6.62289	19.8934	28.771	5.6805	20.0176	28.6198	5.525	16.4855	25.2091	6.3573	15.2572	24.068	5.69237	14.6243	22.5144	6.375	16.5428	22.3039	7.225	22.8534	31.4801	5.00388	19.8082	28.6475	5.83926
3.5	28.4549	14.0859	5.20033	17.0021	27.0991	4.72264	19.723	26.8704	6.58576	20.2166	30.8837	6.69842	19.8934	29.5323	5.30902	19.9143	29.6057	5.81007	16.6447	25.0903	6.73526	15.5112	24.7496	5.53725	14.4764	22.3391	6.375	17.2523	22.5754	5.9332	23.1492	31.9061	5.30457	19.8294	29.5206	5.86163
4	28.5502	14.2023	5.14615	17.1709	27.1514	4.85319	20.7453	25.617	6.34167	21.0611	31.2245	6.66742	19.9135	30.2021	5.57209	20.0129	30.3725	5.19623	15.923	23.8124	6.70082	15.2111	24.7496	5.45496	14.5167	22.3931	6.375	16.9881	22.0579	6.375	22.6736	31.9912	4.88674	19.9786	30.2671	5.10031
4.5	28.8541	14.5399	5.30057	17.2503	27.3128	4.88393	20.4857	25.2607	5.08469	21.9736	31.3949	6.6444	20.0638	30.6172	4.96783	20.1939	30.7133	5.27074	15.9715	22.4493	6.38908	15.0309	24.2384	5.63933	14.8482	21.7029	5.525	17.5909	21.8991	6.375	22.4493	32.0723	5.25677	20.2341	30.5873	5.14903
5	28.8164	15.4125	5.60962	17.5307	27.1545	5.0668	20.4067	24.9199	5.05921	22.2438	31.0541	6.38245	19.9183	30.8837	5.19302	19.9786	31.0168	5.036	16.1447	21.9465	6.36273	14.9993	24.068	5.40988	14.8668	22.2334	5.09602	17.8331	21.602	6.375	21.7677	31.9687	4.76405	19.8934	30.7129	4.88879
5.5	28.8722	15.764	5.52646	17.8369	26.7187	5.4029	20.1489	24.3728	5.3021	22.1569	30.8837	6.24593	18.9562	30.8589	5.41594	18.9931	30.8837	5.30754	17.1406	22.1937	6.8237	15.1325	23.8661	5.525	15.3779	22.7009	5.73538	18.4636	20.2059	7.225	21.8696	30.8837	4.86326	18.9562	30.9072	5.35139
6	28.9576	15.6996	5.6701	18.0671	26.5107	5.51017	21.9901	22.9604	4.6551	22.0211	31.2245	6.49515	19.3822	31.0475	5.02084	19.5461	31.0541	4.90895	17.4681	22.6196	6.95915	15.9485	25.0051	5.72817	16.0595	24.9511	5.59896	18.9504	18.7858	6.91784	21.7677	30.3936	5.17221	19.3822	30.8533	5.33338
6.5	29.4029	15.9289	5.52713	18.1197	26.3401	5.79266				22.035	31.3097	6.51089	19.4483	30.1169	5.83001	19.4674	30.3022	5.67788	17.7395	21.9381	6.96155	16.4855	24.1069	5.61006	15.9743	24.6351	6.23474	19.8934	17.5282	7.24343	22.4493	30.7544	4.82669	19.4216	30.2021	5.56099
7	29.9671	16.0297	5.70713	18.5054	26.1529	5.86963				21.4271	31.9061	6.65632	19.7198	30.0317	5.00873	19.723	30.1713	5.15664	17.8541	21.4269	6.98109	15.4631	23.0962	5.47975	15.6503	24.1532	6.15495	20.9057	16.6559	6.44737	21.6721	30.0317	5.82536	19.723	30.0523	5.39277
7.5	29.8256	16.4057	5.77505	19.1334	26.0348	6.19452				21.1821	32.332	6.39576	20.129	30.2021	5.77459	20.0638	30.5786	5.73744	17.4872	21.8529	7.01915	15.5483	23.0007	6.03805	15.6335	23.5747	6.52033				22.79	30.2394	5.30601	20.0638	30.3253	5.74536
8	30.3292	16.5831	5.83141	19.4509	25.9683	6.29946				20.9211	31.9912	6.65125	19.8934	29.5503	5.92365	20.0638	29.9091	5.75477	17.4192	22.1085	6.65936	15.4112	23.216	5.62427	15.7157	23.3864	6.42887				22.3836	29.6057	5.79589	20.0146	29.7761	5.7787
8.5	30.5947	16.9085	5.83933	19.8413	26.1222	6.41628				20.6031	32.332	6.51465	19.3686	29.1798	5.46311	19.3917	29.3502	5.64604	18.4312	22.5344	6.47867	16.7411	23.603	6.11716	16.8477	23.4716	6.42754				22.1619	30.3725	5.54129	19.4654	29.1798	5.81954
9	30.7996	17.183	6.03601	19.7901	25.707	6.33016				20.7547	32.332	7.04039	19.1555	29.0946	6.21248	19.2748	29.5206	6.26045	19.1306	21.7677	6.0518	17.2523	24.6262	5.41843	17.5861	24.5792	6.28099				22.0554	29.6057	5.7126	19.2511	29.4354	6.25725
9.5	31.0064	17.3143	5.75049	20.2971	26.0008	6.40908				20.9044	32.1616	6.42524	19.5526	28.8338	5.52321	19.6378	29.0762	5.67495	19.3052	22.1937	5.68228	18.2746	25.7839	5.50655	18.2838	25.6015	5.44905				22.3732	29.6909	5.4144	19.7345	29.0094	5.73182
10	31.0353	17.9852	6.20982	20.6215	26.4462	6.59227				20.4014	31.3949	6.59758	18.871	28.4319	6.30827	19.6607	29.0946	5.83381	18.5283	23.3864	5.57609	17.8486	26.0941	5.51806	17.7135	26.0275	5.59579				22.1361	29.5206	5.95821	19.6912	29.0946	5.9244
10.5	31.0474	18.4318	5.86254	20.7757	26.4085	6.58153				20.6966	31.2245	6.60327	18.6154	27.9655	6.23433	19.297	29.1622	5.77102	19.3956	23.216	5.62657	17.8486	26.082	5.3153	17.9099	25.9423	5.2369				22.8014	29.9465	5.46746	19.415	28.9242	5.84165
11	31.2951	18.6628	6.08326	21.2497	26.3647	6.4173				20.8578	30.6423	7.225	18.3637	27.9018	5.47274	19.0414	28.4024	4.90356	19.8162	23.8124	5.93496	18.445	25.7802	4.73526	18.3598	25.7246	4.80617				22.1937	29.7664	5.48706	19.2118	28.413	5.06803
11.5	31.6017	18.9661	5.78212	21.3327	26.2235	6.42475				21.9495	30.6281	7.88533	18.9562	27.9752	5.91839	19.1352	29.0946	5.19243	20.5798	23.216	6.34572	18.1042	26.4045	4.31949	18.1042	26.3389	4.54245				23.0456	29.9024	5.90247	19.297	29.1683	5.18933
12	31.4032	19.0106	5.79309	21.4622	26.2741	6.49004				21.9456	31.2245	7.48908	19.8934	29.3335	6.72415	19.5088	29.6909	4.77339	20.5758	23.0456	6.44909	17.6783	26.8716	4.29805	17.7634	26.6582	4.20561				22.6196	29.8895	5.42188	19.5526	29.366	4.93896
12.5	31.5192	19.4356	6.18914	21.8315	26.1839	6.77875				21.9329	31.3949	6.9891	20.4045	28.7993	6.55162	20.0713	30.2873	4.8581	21.1078	22.9604	6.8081	17.8486	27.3348	4.75544	17.5079	27.1155	5.39373				23.0053	29.5206	6.06109	20.1489	30.3212	5.04455
13	31.4209	19.4972	6.10683	21.7969	25.6593	6.65857				23.069	31.6505	7.34046	20.1489	28.9194	6.57417	19.9836	30.0317	5.6072	21.4091	23.0456	6.25207	20.8244	25.9423	5.28953							23.5656	29.7761	5.68426	20.0638	30.2402	5.4266
13.5	31.5008	19.7057	6.39173	21.9643	26.0454	6.93864				23.4716	29.7988	7.20647	20.2732	27.7314	6.65867	19.5917	30.2021	4.74559	21.6634	23.3864	6.73566	20.4045	26.5757	5.01901							23.6434	29.8613	6.26302	19.8934	30.3684	4.88033
14	31.56	20.3148	6.54606	22.1618	26.2495	7.08363				23.6079	30.3725	7.4671	20.3521	28.2426	6.78642	20.0878	30.3725	5.38294	22.106	23.8124	7.03477	21.0009	26.6024	5.45988							23.2747	29.6909	5.70277	20.1489	30.5269	5.46615
14.5	31.3264	20.4991	6.84822	22.2295	26.3165	7.08161				23.4245	30.2021	7.2282	20.5749	28.9196	5.76665	20.5037	28.9242	5.95394	21.8607	23.1308	6.82242	20.1489	26.9892	4.83442							24.2308	30.0317	5.48957	20.6601	29.1121	5.97644
15	31.3083	20.858	6.49862	22.0146	26.7705	6.73827				23.9569	31.1393	7.79235	20.6601	28.8039	5.63679	20.6601	29.0033	5.69446	21.8529	22.8833	6.72509	20.4897	26.629	5.37633							24.4114	30.2021	6.24508	20.6601	28.8777	5.78562
15.5	31.1665	21.2321	6.70846	22.0816	26.8491	6.95388				23.6379	31.0541	8.30267	19.6378	28.1019	6.41795	19.4268	27.987	6.33361	21.7677	22.6002	6.90758	20.3193	25.7261	6.11359							24.7391	30.4577	6.11747	19.5526	28.2421	6.12462
16	31.2638	21.6206	6.78333	21.8457	26.8393	7.12449				23.3072	30.8837	9.0389	19.354	27.3906	6.74586	19.297	27.5393	6.70966	21.6825	22.4859	7.00125	20.5506	25.0903	5.62782							24.6564	30.3725	6.28351	19.3822	27.6421	6.42707
16.5	31.1595	22.3251	7.02996	22.1972	27.4345	7.85747				23.2265	30.6281	8.61441	19.5023	27.1351	7.29075	19.3943	27.3054	7.70391	21.7677	22.6878	6.77491	20.9095	25.4311	5.4141							25.2642	31.2245	6.14747	19.4674	27.2261	7.71956
17	31.1319	22.6129	7.13732	22.6939	27.7792	7.9755				23.1066	30.9689	8.11307	20.0638	27.5942	7.33061	20.0638	27.5212	7.8589	22.2248	22.9506	7.225	21.7677	24.9671	5.52285							24.9912	31.2245	6.15501	20.0638	27.6138	7.5908
17.5	31.0796	22.6724	7.00108	22.5029	27.8896	7.88763				22.6799	31.2245	8.62019	20.0077	28.3278	7.90823	20.0897	28.413	8.09825	22.713	22.4493	7.15441	22.1937	24.4357	5.83531							24.5636	31.3949	6.62286	20.0638	28.4031	7.75656
18	31.2502	22.8213	7.02806	22.5113	27.8423	8.00016				22.617	31.0541	8.45543	20.5042	28.3278	7.47976	20.388	28.2426	7.81249				22.5344	24.4231	6.52549							24.6729	31.2245	7.18132	20.4897	28.3347	7.71666
18.5	31.3225	22.6616	7.47912	22.6173	27.7986	7.83685				22.4323	31.9061	8.54938	19.4922	28.4982	6.31536	19.5442	28.5834	6.65492				23.1308	24.6309	5.87359							24.3607	31.7357	6.97473	19.4674	28.6717	6.37452
19	31.8586	23.1537	7.97629	22.535	27.7338	8.14484				22.6033	32.0764	9.32688	20.8969	28.5834	6.51749	20.7683	28.5834	6.99528													24.5035	31.9912	7.45083	20.8305	28.6133	6.40552
19.5	31.8284	23.4437	8.22436	22.5626	27.3862	7.92274				22.7936	31.4801	9.42582	20.823	27.987	6.58911	20.8445	27.9018	6.76478													23.9975	31.5653	8.13425	20.6601	27.8301	6.63365
20	31.5549	23.437	8.32708	22.2311	27.4596	7.88767				22.4567	31.0541	8.82547	20.3075	28.2426	6.64408	20.35	28.3278	6.32448													22.6495	30.9689	8.74055	20.4045	28.4515	6.77519
20.5	31.5627	23.8783	8.81544	22.1253	26.6833	7.93605
21	31.4269	23.7718	8.77429	22.2916	26.9792	7.81841
21.5	31.5736	23.8552	8.83014	22.5478	26.673	7.86497
22	31.4858	24.1435	8.83337	22.4094	26.6054	7.62452
22.5	31.2839	24.6165	8.91463	22.3266	26.7178	7.81662
23	31.302	24.7256	8.8383	22.3959	26.5406	7.30146
23.5	31.1538	24.492	8.86907	22.6084	26.4355	7.34749
24	30.8953	24.3592	9.13129	22.427	26.6211	7.50684

### Sheet: Congression timings
	congression time relative to NEBD (mins)
	start	completion
07_09_21_azBB2_KT6	2.5
07_09_21_azBB2_KT10	14	23.5
07_09_21_azBB2_KT12	2	5
07_09_21_azBB3_KT2	4	9
07_09_21_azBB3_KT12	18	20.5
07_09_21_azBB3_KT14	11	16
07_09_21_azBB3_KT15	15.5	16.5
08_09_21_azBB2_KT1	1.5	7.5
08_09_21_azBB2_KT5	14	17.5
08_09_21_azBB2_KT8	0.5	2
